# A high-throughput delayed fluorescence method reveals underlying differences in the control of circadian rhythms in *Triticum aestivum* and *Brassica napus*

**DOI:** 10.1101/570572

**Authors:** Hannah Rees, Susan Duncan, Peter Gould, Rachel Wells, Mark Greenwood, Thomas Brabbs, Anthony Hall

## Abstract

**Background:** A robust circadian clock has been implicated in plant resilience, resource-use efficiency, competitive growth and yield. A huge number of physiological processes are under circadian control in plants including: responses to biotic and abiotic stresses; flowering time; plant metabolism; and mineral uptake. Understanding how the clock functions in crops such as *Triticum aestivum* (bread wheat) and *Brassica napus* (oilseed rape) therefore has great agricultural potential. Delayed fluorescence (DF) imaging has been shown to be applicable to a wide range of plant species and requires no genetic transformation. Although DF has been used to measure period length of both mutants and wild ecotypes of *Arabidopsis*, this assay has never been systematically optimised for crop plants. The physical size of both *B. napus* and *T. aestivum* led us to develop a representative sampling strategy which enables high-throughput imaging of these crops.

**Results:** In this study, we describe the plant-specific optimisation of DF imaging to obtain reliable circadian phenotypes with the robustness and reproducibility to detect diverging periods between cultivars of the same species. We find that the age of plant material, light regime and temperature conditions all significantly effect DF rhythms and describe the optimal conditions for measuring robust rhythms in each species. We also show that sections of leaf can be used to obtain period estimates with improved throughput for larger sample size experiments.

**Conclusions:** We present an optimized protocol for high-throughput phenotyping of circadian period specific to two economically valuable crop plants. Application of this method revealed significant differences between the periods of several widely grown elite cultivars. This method also identified intriguing differential responses of circadian rhythms in *T. aestivum* compared to *B. napus*; specifically the dramatic change to rhythm robustness when plants were imaged under constant light versus constant darkness. This points towards diverging networks underling circadian control in these two species.
