## Additional file 1 for "A high-throughput delayed fluorescence method reveals underlying differences in the control of circadian rhythms in *Triticum aestivum* and *Brassica napus*"

Data Ref	Cab	X	Data Label	Period	Period Err	Circ. Phase To Zero	Circ. Phase To Window	Circ. Phase Err	Abs Phase To Zero	Abs Phase To Window	Abs Phase Err	Amplitude	Amplitude Err	GOF	ERR	ls adjusted Period	ls adjusted ERR
1. [B]	Lumo1	Leaf 1	Leaf_No;_1	23.55	0.69	5.45	4.99	2.46	5.35	4.9	2.41	40247	11766	0.58	0.31	23.7093921	0.306073385
5. [F]	Lumo1	Leaf 1	Leaf_No;_1	23.2	0.45	6.59	5.76	1.67	6.37	5.57	1.62	37064	5838	0.47	0.16	23.3593921	0.156073385
9. [J]	Lumo1	Leaf 1	Leaf_No;_1	23.71	0.66	6.35	6.05	2.18	6.27	5.98	2.15	28357	6419	0.44	0.21	23.8693921	0.206073385
13. [N]	Lumo1	Leaf 1	Leaf_No;_1	22.83	0.99	8.93	7.7	3.31	8.49	7.32	3.15	34935	13008	0.57	0.35	22.9893921	0.346073385
17. [R]	Lumo1	Leaf 1	Leaf_No;_1	23.77	1.18	7.42	7.19	4	7.35	7.12	3.96	49316	18015	0.65	0.35	23.9293921	0.346073385
21. [V]	Lumo1	Leaf 1	Leaf_No;_1	22.71	0.28	7.87	6.51	1.05	7.45	6.16	0.99	91780	9678	0.25	0.11	22.8693921	0.106073385
25. [Z]	Lumo1	Leaf 1	Leaf_No;_1	23.12	0.51	6.02	5.11	2.03	5.8	4.92	1.95	31232	2965	0.15	0.1	23.2793921	0.096073385
29. [AD]	Lumo1	Leaf 1	Leaf_No;_1	23.52	0.59	5.71	5.22	2.17	5.6	5.12	2.12	83142	17649	0.62	0.21	23.6793921	0.206073385
33. [AH]	Lumo1	Leaf 1	Leaf_No;_1	22.08	0.55	10.38	8.29	1.45	9.55	7.63	1.34	81679	15057	0.21	0.16	22.2393921	0.156073385
37. [AL]	Lumo1	Leaf 1	Leaf_No;_1	22.48	0.78	8.57	6.95	2.57	8.03	6.51	2.41	52421	17003	0.55	0.31	22.6393921	0.306073385
41. [AP]	Lumo1	Leaf 1	Leaf_No;_1	23.84	1.18	3.18	3.02	4.34	3.16	3	4.31	28272	12026	0.55	0.43	23.9993921	0.426073385
2. [C]	Lumo1	Leaf 2	Leaf_No;_2	23.62	0.35	6.31	5.92	1.15	6.21	5.83	1.13	34554	4684	0.23	0.13	23.7793921	0.126073385
6. [G]	Lumo1	Leaf 2	Leaf_No;_2	24.58	0.39	5.72	6.29	1.28	5.86	6.44	1.31	41200	5046	0.31	0.12	24.7393921	0.116073385
10. [K]	Lumo1	Leaf 2	Leaf_No;_2	24.03	0.54	6.16	6.19	1.77	6.17	6.2	1.77	33974	6413	0.31	0.17	24.1893921	0.166073385
14. [O]	Lumo1	Leaf 2	Leaf_No;_2	24.12	0.55	6.73	6.85	1.78	6.76	6.88	1.79	33122	5676	0.3	0.16	24.2793921	0.156073385
18. [S]	Lumo1	Leaf 2	Leaf_No;_2	23.69	0.47	6.97	6.66	1.58	6.88	6.57	1.56	38114	7282	0.3	0.18	23.8493921	0.176073385
22. [W]	Lumo1	Leaf 2	Leaf_No;_2	24.17	0.36	4.83	4.99	1.17	4.86	5.03	1.18	43419	5335	0.26	0.12	24.3293921	0.116073385
26. [AA]	Lumo1	Leaf 2	Leaf_No;_2	23.68	0.32	5.17	4.84	1.16	5.1	4.78	1.15	35979	4382	0.2	0.12	23.8393921	0.116073385
30. [AE]	Lumo1	Leaf 2	Leaf_No;_2	23.84	0.4	4.07	3.91	1.45	4.04	3.88	1.44	43669	7240	0.4	0.17	23.9993921	0.166073385
34. [AI]	Lumo1	Leaf 2	Leaf_No;_2	22.43	0.71	8.96	7.28	2.73	8.37	6.8	2.55	59954	17424	0.46	0.26	22.5893921	0.256073385
38. [AM]	Lumo1	Leaf 2	Leaf_No;_2	23.75	0.47	2.99	2.74	1.46	2.96	2.71	1.45	35652	6019	0.36	0.17	23.9093921	0.166073385
42. [AQ]	Lumo1	Leaf 2	Leaf_No;_2	23.72	0.45	5.18	4.9	1.55	5.12	4.84	1.53	41147	6439	0.25	0.15	23.8793921	0.146073385
3. [D]	Lumo1	Leaf 3	Leaf_No;_3	23.22	0.54	5.11	4.3	2.02	4.94	4.16	1.95	28449	7601	0.54	0.28	23.3793921	0.276073385
7. [H]	Lumo1	Leaf 3	Leaf_No;_3	23.22	0.76	5.42	4.61	2.85	5.24	4.46	2.76	38377	10773	0.7	0.28	23.3793921	0.276073385
11. [L]	Lumo1	Leaf 3	Leaf_No;_3	22.33	1.1	9.45	7.65	3.25	8.79	7.12	3.02	37008	14648	0.62	0.38	22.4893921	0.376073385
15. [P]	Lumo1	Leaf 3	Leaf_No;_3	23.09	0.6	6.33	5.38	2.25	6.09	5.18	2.17	54473	12187	0.66	0.22	23.2493921	0.216073385
19. [T]	Lumo1	Leaf 3	Leaf_No;_3	22.64	0.61	6.16	4.72	2.31	5.81	4.45	2.18	39493	8765	0.49	0.22	22.7993921	0.216073385
23. [X]	Lumo1	Leaf 3	Leaf_No;_3	22.76	0.7	8.92	7.61	2.28	8.46	7.22	2.16	53602	15579	0.56	0.28	22.9193921	0.276073385
27. [AB]	Lumo1	Leaf 3	Leaf_No;_3	22.3	0.61	8.71	6.88	2.33	8.09	6.39	2.16	38605	8242	0.6	0.21	22.4593921	0.206073385
31. [AF]	Lumo1	Leaf 3	Leaf_No;_3	22.36	0.75	7.89	6.13	2.89	7.35	5.71	2.69	47425	13290	0.72	0.28	22.5193921	0.276073385
35. [AJ]	Lumo1	Leaf 3	Leaf_No;_3	22.89	0.75	7.18	6.02	2.75	6.85	5.74	2.62	33453	12604	0.63	0.36	23.0493921	0.356073385
39. [AN]	Lumo1	Leaf 3	Leaf_No;_3	23.12	0.23	5.93	5.01	0.84	5.71	4.83	0.81	59346	5909	0.24	0.1	23.2793921	0.096073385
43. [AR]	Lumo1	Leaf 3	Leaf_No;_3	23.36	0.23	5.86	5.2	0.88	5.7	5.06	0.86	46307	4997	0.22	0.11	23.5193921	0.106073385
4. [E]	Lumo1	Leaf 4	Leaf_No;_4	24.86	0.59	5.13	5.96	1.89	5.31	6.17	1.96	15874	2783	0.44	0.18	25.0193921	0.176073385
8. [I]	Lumo1	Leaf 4	Leaf_No;_4	24.03	0.42	6.54	6.57	1.44	6.55	6.58	1.44	31074	5243	0.31	0.17	24.1893921	0.166073385
12. [M]	Lumo1	Leaf 4	Leaf_No;_4	24.23	0.34	4.33	4.56	1.18	4.37	4.6	1.19	33458	3742	0.28	0.11	24.3893921	0.106073385
16. [Q]	Lumo1	Leaf 4	Leaf_No;_4	24.34	1.7	7.38	7.71	4.52	7.48	7.82	4.58	15802	10668	0.78	0.67	24.4993921	0.666073385
20. [U]	Lumo1	Leaf 4	Leaf_No;_4	23.96	0.5	7.96	7.92	1.43	7.95	7.91	1.43	24470	4699	0.33	0.18	24.1193921	0.176073385
24. [Y]	Lumo1	Leaf 4	Leaf_No;_4	24.91	0.49	4.09	4.97	1.57	4.25	5.16	1.63	25141	3282	0.33	0.13	25.0693921	0.126073385
28. [AC]	Lumo1	Leaf 4	Leaf_No;_4	23.91	0.53	7.43	7.34	1.89	7.4	7.31	1.88	31730	6211	0.33	0.19	24.0693921	0.186073385
32. [AG]	Lumo1	Leaf 4	Leaf_No;_4	24	0.59	6.97	6.97	1.92	6.97	6.97	1.92	30655	5781	0.33	0.19	24.1593921	0.186073385
36. [AK]	Lumo1	Leaf 4	Leaf_No;_4	24.82	0.65	4.05	4.84	2.12	4.19	5.01	2.19	23968	4441	0.58	0.19	24.9793921	0.186073385
40. [AO]	Lumo1	Leaf 4	Leaf_No;_4	23.73	0.46	5.61	5.34	1.68	5.55	5.28	1.66	34142	6796	0.29	0.19	23.8893921	0.186073385
44. [AS]	Lumo1	Leaf 4	Leaf_No;_4	24.25	0.65	4.9	5.15	2.18	4.95	5.2	2.2	36980	6925	0.44	0.19	24.4093921	0.186073385
45. [AT]	Lumo2	Leaf 1	Leaf_No;_1	20.68	1.48	15.47	11.62	8.07	13.33	10.01	6.95	1764809	553474	0.46	0.3	20.5206079	0.303926616
49. [AX]	Lumo2	Leaf 1	Leaf_No;_1	23.44	0.64	6.12	5.55	2.31	5.98	5.42	2.26	1559469	378877	0.5	0.23	23.2806079	0.233926616
53. [BB]	Lumo2	Leaf 1	Leaf_No;_1	23.38	0.67	7.54	6.91	2.38	7.35	6.73	2.32	786556	220049	0.52	0.26	23.2206079	0.263926616
57. [BF]	Lumo2	Leaf 1	Leaf_No;_1	23.43	0.45	6.64	6.05	1.58	6.48	5.91	1.54	1184988	226752	0.4	0.18	23.2706079	0.183926616
61. [BJ]	Lumo2	Leaf 1	Leaf_No;_1	23.72	0.57	6.95	6.67	1.96	6.87	6.59	1.94	995051	227610	0.47	0.22	23.5606079	0.223926616
65. [BN]	Lumo2	Leaf 1	Leaf_No;_1	23.72	0.76	5.37	5.09	2.65	5.31	5.03	2.62	1048765	288344	0.48	0.27	23.5606079	0.273926616
69. [BR]	Lumo2	Leaf 1	Leaf_No;_1	23.61	0.25	5.26	4.86	0.84	5.17	4.78	0.83	1455732	151118	0.2	0.11	23.4506079	0.113926616
73. [BV]	Lumo2	Leaf 1	Leaf_No;_1	22.98	0.4	7.72	6.65	1.42	7.39	6.37	1.36	2232652	400430	0.39	0.17	22.8206079	0.173926616
77. [BZ]	Lumo2	Leaf 1	Leaf_No;_1	23.11	0.38	8	7.07	1.12	7.7	6.81	1.08	2095038	380038	0.33	0.17	22.9506079	0.173926616
81. [CD]	Lumo2	Leaf 1	Leaf_No;_1	23.12	0.47	7.58	6.66	1.77	7.3	6.42	1.71	6047245	909277	0.35	0.15	22.9606079	0.153926616
85. [CH]	Lumo2	Leaf 1	Leaf_No;_1	23.32	0.38	6.9	6.2	1.39	6.7	6.02	1.35	2725576	434101	0.36	0.15	23.1606079	0.153926616
46. [AU]	Lumo2	Leaf 2	Leaf_No;_2	23.76	0.86	6.05	5.81	2.55	5.99	5.75	2.53	1249057	345234	0.54	0.27	23.6006079	0.273926616
50. [AY]	Lumo2	Leaf 2	Leaf_No;_2	23.84	0.39	5.42	5.26	1.38	5.38	5.22	1.37	1357867	215223	0.36	0.16	23.6806079	0.163926616
54. [BC]	Lumo2	Leaf 2	Leaf_No;_2	24.53	0.55	4.27	4.78	2.84	4.36	4.89	2.9	1173380	253346	0.44	0.2	24.3706079	0.203926616
58. [BG]	Lumo2	Leaf 2	Leaf_No;_2	25	0.63	2.71	3.67	1.99	2.82	3.82	2.07	1539479	242414	0.31	0.15	24.8406079	0.153926616
62. [BK]	Lumo2	Leaf 2	Leaf_No;_2	24.58	0.56	3.93	4.5	2.32	4.03	4.61	2.38	1012199	145091	0.28	0.14	24.4206079	0.143926616
66. [BO]	Lumo2	Leaf 2	Leaf_No;_2	18.13	0.94	17.82	10.05	4.95	13.46	7.59	3.74	199296	135519	0.58	0.64	17.9706079	0.643926616
70. [BS]	Lumo2	Leaf 2	Leaf_No;_2	24.39	0.51	3.11	3.49	0.71	3.16	3.55	0.72	1174370	189705	0.46	0.16	24.2306079	0.163926616
74. [BW]	Lumo2	Leaf 2	Leaf_No;_2	23.86	0.46	5.03	4.89	1.94	5	4.86	1.93	1557979	239380	0.35	0.15	23.7006079	0.153926616
78. [CA]	Lumo2	Leaf 2	Leaf_No;_2	23.92	0.38	4.95	4.87	1.48	4.93	4.85	1.48	2909405	400176	0.27	0.13	23.7606079	0.133926616
82. [CE]	Lumo2	Leaf 2	Leaf_No;_2	24.1	0.4	4.33	4.43	1.84	4.35	4.45	1.85	1779500	250123	0.29	0.14	23.9406079	0.143926616
86. [CI]	Lumo2	Leaf 2	Leaf_No;_2	24.56	0.37	3.49	4.04	1.1	3.57	4.13	1.13	1645555	239321	0.33	0.14	24.4006079	0.143926616
47. [AV]	Lumo2	Leaf 3	Leaf_No;_3	23.77	0.49	5.91	5.67	1.72	5.85	5.62	1.7	1099007	252067	0.48	0.23	23.6106079	0.233926616
51. [AZ]	Lumo2	Leaf 3	Leaf_No;_3	23.96	1.68	4.03	3.99	5.49	4.02	3.98	5.48	996757	236749	0.4	0.23	23.8006079	0.233926616
55. [BD]	Lumo2	Leaf 3	Leaf_No;_3	23.36	0.61	7.58	6.92	2.12	7.38	6.74	2.07	936491	252196	0.51	0.25	23.2006079	0.253926616
59. [BH]	Lumo2	Leaf 3	Leaf_No;_3	28.68	1.27	20.75	0.67	3.15	24.8	0.8	3.76	935051	290090	0.59	0.3	28.5206079	0.303926616
63. [BL]	Lumo2	Leaf 3	Leaf_No;_3	23.23	0.7	7.31	6.52	2.55	7.08	6.31	2.46	1122078	252782	0.48	0.22	23.0706079	0.223926616
67. [BP]	Lumo2	Leaf 3	Leaf_No;_3	23.14	0.71	6.93	6.04	2.63	6.68	5.82	2.53	790882	179111	0.63	0.23	22.9806079	0.233926616
71. [BT]	Lumo2	Leaf 3	Leaf_No;_3	22.56	0.58	7.23	5.7	2.1	6.8	5.36	1.97	1261743	283557	0.47	0.23	22.4006079	0.233926616
75. [BX]	Lumo2	Leaf 3	Leaf_No;_3	22.87	0.42	7.76	6.57	1.54	7.39	6.26	1.46	12000000	2206734	0.38	0.18	22.7106079	0.183926616
79. [CB]	Lumo2	Leaf 3	Leaf_No;_3	23.52	0.52	5.17	4.68	1.88	5.07	4.59	1.84	2140925	431708	0.44	0.19	23.3606079	0.193926616
83. [CF]	Lumo2	Leaf 3	Leaf_No;_3	23.25	0.3	6.82	6.05	1.1	6.61	5.86	1.06	1760527	215833	0.25	0.12	23.0906079	0.123926616
87. [CJ]	Lumo2	Leaf 3	Leaf_No;_3	23.38	0.3	6.59	5.95	1.08	6.42	5.8	1.06	1943376	264773	0.26	0.13	23.2206079	0.133926616
48. [AW]	Lumo2	Leaf 4	Leaf_No;_4	24.52	0.45	4.5	5.01	1.48	4.6	5.12	1.52	2938698	465202	0.32	0.15	24.3606079	0.153926616
52. [BA]	Lumo2	Leaf 4	Leaf_No;_4	24.42	1.13	8.01	8.42	3	8.15	8.57	3.05	634539	270255	0.68	0.42	24.2606079	0.423926616
56. [BE]	Lumo2	Leaf 4	Leaf_No;_4	24.65	0.97	5.88	6.51	3.05	6.04	6.69	3.13	645026	170856	0.54	0.27	24.4906079	0.273926616
60. [BI]	Lumo2	Leaf 4	Leaf_No;_4	25.15	0.68	3.54	4.64	1.85	3.71	4.86	1.94	447714	75228	0.38	0.17	24.9906079	0.173926616
68. [BQ]	Lumo2	Leaf 4	Leaf_No;_4	25.27	0.58	4.64	5.85	1.69	4.89	6.16	1.78	494689	86468	0.4	0.18	25.1106079	0.183926616
72. [BU]	Lumo2	Leaf 4	Leaf_No;_4	25.52	1.46	4.24	5.67	4.19	4.51	6.03	4.46	546684	191643	0.56	0.39	25.3606079	0.393926616
76. [BY]	Lumo2	Leaf 4	Leaf_No;_4	24.34	0.32	4.85	5.19	1.09	4.92	5.26	1.1	1849649	218537	0.25	0.12	24.1806079	0.123926616
80. [CC]	Lumo2	Leaf 4	Leaf_No;_4	24.81	0.41	5.09	5.87	1.31	5.26	6.07	1.35	1390380	145819	0.33	0.1	24.6506079	0.103926616
84. [CG]	Lumo2	Leaf 4	Leaf_No;_4	23.88	0.76	7.85	7.73	2.51	7.81	7.69	2.49	347477	77639	0.48	0.23	23.7206079	0.233926616
88. [CK]	Lumo2	Leaf 4	Leaf_No;_4	24.68	0.59	5.12	5.78	1.87	5.26	5.94	1.93	522132	87435	0.38	0.17	24.5206079	0.173926616
