## Additional file 2 for "A high-throughput delayed fluorescence method reveals underlying differences in the control of circadian rhythms in *Triticum aestivum* and *Brassica napus*"

Data Ref	Column1	Age	Data Label	Period	Period Err	Circ. Phase To Zero	Circ. Phase To Window	Circ. Phase Err	Abs Phase To Zero	Abs Phase To Window	Abs Phase Err	Amplitude	Amplitude Err	GOF	ERR	ls Cab-Ajusted Period	ls Cab-Adjusted ERR
3. [D]	Lumo1	39	Das.39	23.72	0.46	3.78	3.5	1.68	3.74	3.46	1.66	57403	13841	0.39	0.2	23.92392	0.19479779
4. [E]	Lumo1	39	Das.39	23.98	0.45	1.62	1.6	1.36	1.62	1.6	1.36	72911	10210	0.34	0.15	24.18392	0.14479779
6. [G]	Lumo1	39	Das.39	24.15	0.66	1.36	1.51	1.97	1.37	1.52	1.99	66717	13943	0.46	0.23	24.35392	0.22479779
7. [H]	Lumo1	39	Das.39	23.09	0.38	4.28	3.34	1.25	4.12	3.21	1.2	74628	9815	0.3	0.12	23.29392	0.11479779
8. [I]	Lumo1	39	Das.39	23.23	0.63	3.77	2.98	2.35	3.65	2.88	2.28	30061	9831	0.48	0.27	23.43392	0.26479779
9. [J]	Lumo1	39	Das.39	25.49	0.93	21.23	22.63	2.82	22.55	24.04	2.99	42020	10713	0.35	0.25	25.69392	0.24479779
10. [K]	Lumo1	39	Das.39	23.41	0.36	2.35	1.74	1.16	2.29	1.7	1.13	51242	4689	0.18	0.09	23.61392	0.08479779
12. [M]	Lumo1	39	Das.39	23.76	1.12	2.72	2.47	3.92	2.69	2.45	3.88	21114	9320	0.53	0.42	23.96392	0.41479779
25. [Z]	Lumo1	32	Das.32	23.28	0.36	3.4	2.66	1.1	3.3	2.58	1.07	78513	10106	0.25	0.13	23.48392	0.12479779
26. [AA]	Lumo1	32	Das.32	23.58	0.46	4.59	4.16	1.21	4.51	4.09	1.19	274010	55842	0.45	0.2	23.78392	0.19479779
27. [AB]	Lumo1	32	Das.32	22.47	0.36	7.62	5.98	1.33	7.13	5.6	1.24	352381	69182	0.31	0.19	22.67392	0.18479779
28. [AC]	Lumo1	32	Das.32	23.53	0.65	2.78	2.31	2.5	2.73	2.26	2.45	81457	15315	0.3	0.21	23.73392	0.20479779
29. [AD]	Lumo1	32	Das.32	23.96	0.53	1.23	1.19	1.75	1.23	1.19	1.75	41523	5916	0.21	0.15	24.16392	0.14479779
30. [AE]	Lumo1	32	Das.32	24.13	0.37	3.12	3.25	1.05	3.14	3.27	1.05	38356	4644	0.18	0.13	24.33392	0.12479779
31. [AF]	Lumo1	32	Das.32	23.38	0.43	3.97	3.34	1.17	3.87	3.25	1.14	45432	7000	0.36	0.15	23.58392	0.14479779
32. [AG]	Lumo1	32	Das.32	24.76	0.57	0.96	1.7	1.74	0.99	1.75	1.8	50177	10981	0.48	0.23	24.96392	0.22479779
33. [AH]	Lumo1	32	Das.32	23.07	0.2	4.22	3.26	0.72	4.06	3.13	0.7	96656	7853	0.15	0.08	23.27392	0.07479779
34. [AI]	Lumo1	32	Das.32	23.41	0.42	3.78	3.18	1.44	3.69	3.1	1.41	121501	20580	0.38	0.17	23.61392	0.16479779
35. [AJ]	Lumo1	32	Das.32	23.56	0.53	3.61	3.16	1.97	3.54	3.1	1.93	66569	8384	0.26	0.13	23.76392	0.12479779
36. [AK]	Lumo1	32	Das.32	23.5	0.41	4.6	4.09	1.49	4.5	4	1.46	92485	10362	0.23	0.12	23.70392	0.11479779
50. [AY]	Lumo1	25	Das.25	23.32	0.48	7.03	6.33	1.8	6.83	6.15	1.75	49695	8064	0.21	0.16	23.52392	0.15479779
51. [AZ]	Lumo1	25	Das.25	23.35	0.44	6.1	5.43	1.63	5.93	5.28	1.59	235912	40422	0.3	0.16	23.55392	0.15479779
52. [BA]	Lumo1	25	Das.25	24.19	0.57	3.39	3.58	2.17	3.42	3.61	2.19	57910	10563	0.32	0.18	24.39392	0.17479779
53. [BB]	Lumo1	25	Das.25	23.85	0.45	4.23	4.08	1.6	4.2	4.05	1.59	214210	41735	0.41	0.19	24.05392	0.18479779
54. [BC]	Lumo1	25	Das.25	24.44	0.75	3.23	3.66	0.98	3.29	3.73	1	28794	7057	0.46	0.24	24.64392	0.23479779
55. [BD]	Lumo1	25	Das.25	23.74	0.28	2.96	2.7	0.9	2.93	2.67	0.89	73524	9085	0.22	0.12	23.94392	0.11479779
56. [BE]	Lumo1	25	Das.25	23.87	0.64	2.12	1.99	2.15	2.11	1.98	2.14	32525	5572	0.33	0.17	24.07392	0.16479779
57. [BF]	Lumo1	25	Das.25	23.87	0.42	2.91	2.78	1.37	2.89	2.76	1.36	37894	7921	0.32	0.2	24.07392	0.19479779
58. [BG]	Lumo1	25	Das.25	24.52	0.88	1.1	1.61	3.04	1.12	1.64	3.11	48829	9369	0.31	0.19	24.72392	0.18479779
59. [BH]	Lumo1	25	Das.25	24.08	0.6	3.25	3.33	2.28	3.26	3.34	2.29	141190	25705	0.32	0.17	24.28392	0.16479779
60. [BI]	Lumo1	25	Das.25	23.94	0.5	2.63	2.57	1.74	2.62	2.56	1.74	82278	11761	0.28	0.14	24.14392	0.13479779
61. [BJ]	Lumo1	25	Das.25	23.3	0.48	4.92	4.2	1.84	4.78	4.08	1.79	43310	9599	0.5	0.23	23.50392	0.22479779
74. [BW]	Lumo1	18	Das.18	24.31	0.27	3.08	3.39	0.82	3.12	3.43	0.84	25798	2494	0.16	0.09	24.51392	0.08479779
75. [BX]	Lumo1	18	Das.18	25.13	0.88	23.96	1.04	2.46	25.09	1.09	2.57	54988	14261	0.36	0.24	25.33392	0.23479779
76. [BY]	Lumo1	18	Das.18	24.44	0.44	3.44	3.87	1.59	3.5	3.94	1.62	40802	6326	0.32	0.16	24.64392	0.15479779
77. [BZ]	Lumo1	18	Das.18	23.84	0.4	3.86	3.69	1.08	3.83	3.67	1.07	70266	8984	0.26	0.13	24.04392	0.12479779
78. [CA]	Lumo1	18	Das.18	24.48	0.75	4.01	4.48	2.48	4.09	4.57	2.53	26691	5217	0.38	0.2	24.68392	0.19479779
79. [CB]	Lumo1	18	Das.18	24.14	0.62	4.38	4.52	1.58	4.41	4.55	1.59	31242	5616	0.33	0.18	24.34392	0.17479779
80. [CC]	Lumo1	18	Das.18	24.49	0.2	3.04	3.52	0.43	3.1	3.59	0.44	37835	2542	0.11	0.07	24.69392	0.06479779
81. [CD]	Lumo1	18	Das.18	24.54	0.39	2.89	3.41	1.52	2.95	3.49	1.55	35952	4274	0.26	0.12	24.74392	0.11479779
82. [CE]	Lumo1	18	Das.18	24.08	0.4	4.33	4.41	1.4	4.34	4.42	1.41	52626	6348	0.38	0.12	24.28392	0.11479779
83. [CF]	Lumo1	18	Das.18	24.33	0.54	4.07	4.4	1.89	4.13	4.46	1.91	43998	7318	0.32	0.16	24.53392	0.15479779
84. [CG]	Lumo1	18	Das.18	25.29	1.4	2.48	3.7	5.72	2.61	3.9	6.03	24420	8154	0.57	0.34	25.49392	0.33479779
85. [CH]	Lumo1	18	Das.18	26.32	0.88	0.12	2.23	2.28	0.13	2.45	2.5	19331	4527	0.39	0.22	26.52392	0.21479779
13. [N]	Lumo2	39	Das.39	24.77	0.84	22.78	23.53	2.48	23.51	24.28	2.56	983000	242270	0.43	0.27	24.56608	0.27520221
14. [O]	Lumo2	39	Das.39	23.36	1.09	4.34	3.68	2.61	4.22	3.58	2.54	696860	185677	0.27	0.24	23.15608	0.24520221
15. [P]	Lumo2	39	Das.39	25.81	0.67	20.4	22.08	1.95	21.94	23.75	2.09	1486483	335039	0.5	0.25	25.60608	0.25520221
16. [Q]	Lumo2	39	Das.39	24.87	0.7	22.66	23.5	3.52	23.48	24.35	3.65	741951	211553	0.41	0.24	24.66608	0.24520221
17. [R]	Lumo2	39	Das.39	23.91	0.46	2.46	2.37	1.47	2.45	2.36	1.47	1461667	201388	0.28	0.14	23.70608	0.14520221
18. [S]	Lumo2	39	Das.39	23.78	1.03	3.09	2.87	3.66	3.06	2.84	3.62	689660	325174	0.64	0.42	23.57608	0.42520221
19. [T]	Lumo2	39	Das.39	25.87	0.91	21.35	23.08	2.76	23.01	24.88	2.97	933494	270130	0.38	0.27	25.66608	0.27520221
20. [U]	Lumo2	39	Das.39	24.8	0.51	1.2	1.97	1.57	1.24	2.04	1.62	1489028	252633	0.42	0.18	24.59608	0.18520221
21. [V]	Lumo2	39	Das.39	24.64	0.39	1.35	1.98	1.14	1.39	2.03	1.17	1182100	153095	0.3	0.13	24.43608	0.13520221
22. [W]	Lumo2	39	Das.39	23.98	0.37	1.98	1.96	1.2	1.98	1.96	1.2	1274871	206354	0.38	0.17	23.77608	0.17520221
23. [X]	Lumo2	39	Das.39	25.02	0.76	0.53	1.51	2.24	0.55	1.57	2.34	4691892	933082	0.63	0.2	24.81608	0.20520221
37. [AL]	Lumo2	32	Das.32	23.81	0.37	4.41	4.22	1.34	4.38	4.19	1.33	1419521	250788	0.39	0.17	23.60608	0.17520221
38. [AM]	Lumo2	32	Das.32	23.64	0.38	3.45	3.09	1.36	3.4	3.04	1.34	2134813	286407	0.25	0.14	23.43608	0.14520221
39. [AN]	Lumo2	32	Das.32	23.97	0.4	3.06	3.03	0.9	3.06	3.03	0.9	1554480	205390	0.39	0.13	23.76608	0.13520221
40. [AO]	Lumo2	32	Das.32	23.55	0.36	2.78	2.32	1.17	2.73	2.28	1.15	1497338	176826	0.22	0.12	23.34608	0.12520221
41. [AP]	Lumo2	32	Das.32	23.39	0.39	3.79	3.16	0.77	3.69	3.08	0.75	2351152	311656	0.27	0.14	23.18608	0.14520221
42. [AQ]	Lumo2	32	Das.32	23.64	0.55	2.81	2.45	0.78	2.77	2.41	0.77	1681450	331630	0.55	0.2	23.43608	0.20520221
43. [AR]	Lumo2	32	Das.32	23.85	0.28	3.03	2.88	0.88	3.01	2.86	0.88	1267471	118037	0.19	0.09	23.64608	0.09520221
44. [AS]	Lumo2	32	Das.32	24.27	0.49	1.71	1.98	1.53	1.73	2	1.55	1767395	267486	0.3	0.15	24.06608	0.15520221
45. [AT]	Lumo2	32	Das.32	24.26	0.61	2.55	2.81	1.58	2.58	2.84	1.6	2754209	451305	0.38	0.17	24.05608	0.17520221
46. [AU]	Lumo2	32	Das.32	23.88	0.26	2.48	2.36	0.76	2.47	2.35	0.75	1972680	189538	0.18	0.1	23.67608	0.10520221
47. [AV]	Lumo2	32	Das.32	23.49	0.52	3.65	3.13	0.63	3.57	3.06	0.62	1486902	235466	0.32	0.16	23.28608	0.16520221
48. [AW]	Lumo2	32	Das.32	24.7	0.38	0.38	1.06	1.2	0.39	1.09	1.23	1386924	144813	0.22	0.11	24.49608	0.11520221
49. [AX]	Lumo2	32	Das.32	24.35	0.56	1.04	1.39	1.7	1.06	1.41	1.72	1753575	203987	0.24	0.12	24.14608	0.12520221
62. [BK]	Lumo2	25	Das.25	24.39	0.58	2.76	3.14	1.78	2.8	3.19	1.81	2086989	368012	0.41	0.17	24.18608	0.17520221
63. [BL]	Lumo2	25	Das.25	23.97	0.37	3.42	3.39	1.77	3.42	3.39	1.76	2051010	296640	0.34	0.14	23.76608	0.14520221
64. [BM]	Lumo2	25	Das.25	24.58	0.42	2.89	3.46	0.49	2.96	3.54	0.5	2385562	298177	0.32	0.13	24.37608	0.13520221
65. [BN]	Lumo2	25	Das.25	23.85	0.42	3.36	3.21	1.27	3.34	3.19	1.26	1934694	238238	0.25	0.12	23.64608	0.12520221
66. [BO]	Lumo2	25	Das.25	24.25	0.48	4	4.25	1.68	4.04	4.29	1.7	2655170	354622	0.4	0.13	24.04608	0.13520221
67. [BP]	Lumo2	25	Das.25	24.32	0.75	3.64	3.96	9.9	3.69	4.01	10.03	1521480	327365	0.48	0.21	24.11608	0.21520221
68. [BQ]	Lumo2	25	Das.25	24.53	0.3	1.65	2.17	1.01	1.69	2.22	1.03	1349493	147797	0.26	0.11	24.32608	0.11520221
69. [BR]	Lumo2	25	Das.25	24.93	0.57	23.66	0.56	1.73	24.58	0.58	1.8	1233557	206827	0.35	0.17	24.72608	0.17520221
70. [BS]	Lumo2	25	Das.25	24.72	0.41	1.32	2.02	1.22	1.36	2.08	1.26	1500590	199862	0.32	0.14	24.51608	0.14520221
71. [BT]	Lumo2	25	Das.25	24.77	0.4	2.15	2.9	1.18	2.22	2.99	1.22	1204549	172698	0.36	0.15	24.56608	0.15520221
72. [BU]	Lumo2	25	Das.25	24.23	0.32	2.42	2.64	0.96	2.44	2.67	0.97	1001450	126348	0.26	0.12	24.02608	0.12520221
73. [BV]	Lumo2	25	Das.25	24.62	0.73	1.65	2.25	2.14	1.69	2.31	2.19	1068189	218656	0.38	0.2	24.41608	0.20520221
86. [CI]	Lumo2	18	Das.18	24.72	0.9	2.57	3.27	1.51	2.65	3.37	1.55	621959	169293	0.58	0.27	24.51608	0.27520221
87. [CJ]	Lumo2	18	Das.18	24.74	0.57	2.01	2.73	1.71	2.07	2.81	1.76	996585	184235	0.45	0.19	24.53608	0.19520221
88. [CK]	Lumo2	18	Das.18	24.38	0.41	2.76	3.13	1.26	2.8	3.18	1.28	1148769	194241	0.41	0.17	24.17608	0.17520221
89. [CL]	Lumo2	18	Das.18	24.61	0.77	3.98	4.57	2.55	4.08	4.69	2.62	584909	125574	0.6	0.21	24.40608	0.21520221
90. [CM]	Lumo2	18	Das.18	24.33	0.54	3.01	3.33	1.64	3.05	3.38	1.66	640996	100208	0.36	0.16	24.12608	0.16520221
91. [CN]	Lumo2	18	Das.18	24.75	1.17	3.72	4.45	2.32	3.84	4.59	2.39	1848320	404508	0.55	0.22	24.54608	0.22520221
92. [CO]	Lumo2	18	Das.18	25.01	0.39	1.5	2.47	1.12	1.56	2.57	1.16	710698	86277	0.31	0.12	24.80608	0.12520221
93. [CP]	Lumo2	18	Das.18	24.88	0.47	0.42	1.27	1.34	0.44	1.32	1.39	871945	153595	0.4	0.18	24.67608	0.18520221
94. [CQ]	Lumo2	18	Das.18	24.85	0.45	2.54	3.36	1.32	2.63	3.48	1.36	1125982	139501	0.39	0.12	24.64608	0.12520221
95. [CR]	Lumo2	18	Das.18	24.77	0.33	2.64	3.38	0.91	2.72	3.49	0.94	1121579	132070	0.26	0.12	24.56608	0.12520221
96. [CS]	Lumo2	18	Das.18	24.24	0.37	4.43	4.66	1.25	4.47	4.71	1.26	981043	137396	0.23	0.14	24.03608	0.14520221
97. [CT]	Lumo2	18	Das.18	24.7	0.41	2.57	3.25	1.25	2.64	3.34	1.29	1062675	163346	0.36	0.15	24.49608	0.15520221
98. [CU]	Lumo2	18	Das.18	25.18	0.62	2.34	3.47	0.76	2.46	3.64	0.8	710346	131717	0.44	0.18	24.97608	0.18520221
99. [CV]	Lumo2	18	Das.18	24.35	0.48	2.86	3.2	1.58	2.9	3.25	1.61	767694	104339	0.29	0.14	24.14608	0.14520221
