## Additional file 3 for "A high-throughput delayed fluorescence method reveals underlying differences in the control of circadian rhythms in *Triticum aestivum* and *Brassica napus*"

Row Labels	Average of ls adjusted Period	StdDev of ls adjusted Period			Age_20_Lea f_5	26.50	1.17
Age_20_Lea f_5	26.50333333	1.174116043			Age_25_Lea f_5	24.59	0.63
Age_25_Lea f_5	24.59	0.633643462			Age_30_Lea f_5	22.38	0.62
Age_30_Lea f_5	22.37666667	0.616232551
Grand Total	24.49	1.909374839
