## Additional file 4 for "A high-throughput delayed fluorescence method reveals underlying differences in the control of circadian rhythms in *Triticum aestivum* and *Brassica napus*"

Data Ref	Column1	Data Label	Period	Period Err	Circ. Phase To Zero	Circ. Phase To Window	Circ. Phase Err	Abs Phase To Zero	Abs Phase To Window	Abs Phase Err	Amplitude	Amplitude Err	GOF	ERR	Aj.Period	Aj.ERR
1. [B]	Rep2	1	21.88	0.45	16.17	13.84	3.92	14.74	12.62	3.57	7546	1413	0.35	0.19	22.67112811	0.23268682
2. [C]	Rep2	2	22.07	0.54	14.32	12.22	1.94	13.17	11.24	1.79	11366	2411	0.47	0.21	22.86799806	0.257180169
3. [D]	Rep2	3	21.75	0.49	15.87	13.38	1.88	14.38	12.13	1.71	7699	1237	0.45	0.16	22.53642763	0.195946796
4. [E]	Rep2	4	21.97	0.49	14.87	12.65	1.77	13.61	11.58	1.62	5572	1042	0.42	0.19	22.7643823	0.23268682
5. [F]	Rep2	5	22.32	0.39	15.05	13.25	1.43	14	12.32	1.33	6359	1029	0.38	0.16	23.12703745	0.195946796
6. [G]	Rep2	1	23.24	0.57	14	13.22	1.84	13.56	12.8	1.79	3667	659	0.4	0.19	24.08030244	0.23268682
7. [H]	Rep2	2	22.51	0.37	14.6	13.01	1.33	13.69	12.2	1.25	3675	538	0.35	0.15	23.3239074	0.183700121
8. [I]	Rep2	3	22.13	0.39	15.36	13.33	1.44	14.16	12.29	1.32	10170	1720	0.39	0.17	22.93016751	0.20819347
9. [J]	Rep2	4	22.16	0.43	15.18	13.19	1.6	14.02	12.18	1.48	8944	1893	0.47	0.2	22.96125224	0.244933495
10. [K]	Rep2	5	22.25	0.37	14.14	12.25	1.36	13.11	11.36	1.26	4743	879	0.43	0.18	23.05450642	0.220440145
11. [L]	Rep2	1	19.8	1.3	21.38	16.29	5.51	17.64	13.44	4.55	1552	1009	0.64	0.5	20.51592032	0.612333736
12. [M]	Rep2	2	20.26	0.61	18.68	14.25	2.85	15.77	12.03	2.41	3947	914	0.36	0.23	20.99255282	0.281673519
13. [N]	Rep2	3	20.21	0.59	17.94	13.44	2.61	15.11	11.32	2.2	3752	1046	0.41	0.27	20.94074494	0.330660218
14. [O]	Rep2	4	22.16	0.36	12.04	10.05	1.29	11.12	9.28	1.19	3617	1062	0.45	0.28	22.96125224	0.342906892
15. [P]	Rep2	5	22.87	0.81	11.39	10.2	2.9	10.85	9.72	2.77	5118	1546	0.52	0.28	23.69692413	0.342906892
16. [Q]	Rep2	1	21.83	0.82	17.14	14.75	3.47	15.59	13.42	3.16	12623	2680	0.54	0.21	22.61932023	0.257180169
17. [R]	Rep2	2	22.17	0.33	15.53	13.55	1.22	14.35	12.52	1.13	8127	1213	0.34	0.14	22.97161382	0.171453446
18. [S]	Rep2	3	22.2	0.35	15.38	13.44	1.25	14.23	12.43	1.15	7006	1183	0.38	0.17	23.00269854	0.20819347
19. [T]	Rep2	4	22.5	0.66	14.17	12.57	2.4	13.28	11.78	2.25	11230	2236	0.43	0.19	23.31354582	0.23268682
20. [U]	Rep2	5	22.71	0.44	13.4	12.04	1.54	12.68	11.39	1.46	6535	885	0.39	0.14	23.53113892	0.171453446
21. [V]	Rep2	1	21.82	0.47	17.92	15.52	0.93	16.29	14.11	0.84	22149	5069	0.47	0.22	22.60895866	0.269426844
22. [W]	Rep2	2	22.47	0.79	13.87	12.24	2.85	12.99	11.46	2.67	17532	3797	0.55	0.22	23.28246109	0.269426844
23. [X]	Rep2	3	22.51	0.66	13.54	11.95	2.4	12.7	11.21	2.25	8309	1608	0.51	0.19	23.3239074	0.23268682
24. [Y]	Rep2	4	22.39	0.51	13.51	11.78	1.86	12.6	10.99	1.74	5456	878	0.44	0.16	23.19956849	0.195946796
25. [Z]	Rep2	5	21.72	0.67	16.23	13.71	2.55	14.69	12.41	2.31	3952	897	0.45	0.23	22.5053429	0.281673519
26. [AA]	Rep2	1	22.05	0.86	15.7	13.57	3.19	14.42	12.47	2.93	7191	1770	0.6	0.25	22.8472749	0.306166868
27. [AB]	Rep2	2	22.45	0.58	13.74	12.08	2.1	12.85	11.3	1.97	3959	1006	0.52	0.24	23.26173794	0.293920193
28. [AC]	Rep2	3	22.32	0.23	14.11	12.3	0.83	13.12	11.44	0.77	4514	951	0.48	0.22	23.12703745	0.269426844
29. [AD]	Rep2	4	22.48	0.6	13.77	12.15	2.34	12.9	11.38	2.19	4441	943	0.41	0.22	23.29282267	0.269426844
30. [AE]	Rep2	5	22.89	0.46	14.49	13.33	1.62	13.82	12.71	1.54	3661	630	0.38	0.17	23.71764728	0.20819347
31. [AF]	Rep2	1	22.53	0.49	15.38	13.82	1.75	14.44	12.97	1.65	15623	2928	0.41	0.18	23.34463055	0.220440145
32. [AG]	Rep2	2	22.29	0.47	14.56	12.72	1.72	13.52	11.81	1.6	11583	2364	0.46	0.2	23.09595273	0.244933495
33. [AH]	Rep2	3	22.51	0.5	13.03	11.44	1.84	12.22	10.73	1.72	6678	1563	0.49	0.22	23.3239074	0.269426844
34. [AI]	Rep2	4	22.3	0.33	12.45	10.62	1.25	11.57	9.87	1.16	6536	773	0.35	0.12	23.1063143	0.146960097
35. [AJ]	Rep2	5	21.82	0.42	14.09	11.69	1.63	12.81	10.63	1.48	4674	728	0.45	0.16	22.60895866	0.195946796
36. [AK]	Rep2	1	22.2	0.46	16.53	14.58	2.86	15.29	13.49	2.64	5756	1124	0.4	0.18	23.00269854	0.220440145
37. [AL]	Rep2	2	22.1	1.04	17.54	15.48	4.24	16.15	14.25	3.9	6295	1533	0.61	0.24	22.89908278	0.293920193
38. [AM]	Rep2	3	22.63	0.71	14.49	13.03	2.58	13.66	12.29	2.43	6395	1599	0.53	0.25	23.44824631	0.306166868
39. [AN]	Rep2	4	22.33	0.57	15.35	13.55	2.12	14.28	12.61	1.97	11227	2834	0.48	0.25	23.13739903	0.306166868
40. [AO]	Rep2	5	22.27	0.33	14.66	12.79	1.22	13.6	11.87	1.13	4611	625	0.34	0.14	23.07522958	0.171453446
41. [AP]	Rep1	1	24.64	0.65	11.47	12.1	2.13	11.78	12.42	2.19	17446	3540	0.44	0.2	24.07980983	0.178205279
42. [AQ]	Rep1	2	24.44	0.52	11.01	11.44	1.72	11.21	11.65	1.75	20913	4824	0.48	0.23	23.88435683	0.20493607
43. [AR]	Rep1	3	23.78	1.17	12.84	12.62	3.8	12.72	12.5	3.76	14010	4169	0.46	0.28	23.23936193	0.24948739
44. [AS]	Rep1	4	22.89	1.1	14.76	13.6	3.71	14.08	12.97	3.54	29622	7441	0.6	0.25	22.36959607	0.222756598
45. [AT]	Rep1	5	23.83	0.66	11.57	11.4	2.16	11.49	11.32	2.15	26299	6095	0.47	0.23	23.28822518	0.20493607
46. [AU]	Rep1	1	22.92	0.47	15.79	14.66	1.83	15.08	14	1.75	41601	8145	0.45	0.2	22.39891402	0.178205279
47. [AV]	Rep1	2	22.49	0.92	16.66	15.05	3.36	15.61	14.1	3.15	134361	36226	0.52	0.27	21.97869006	0.240577126
48. [AW]	Rep1	3	23.9	0.66	11.69	11.59	2.32	11.64	11.54	2.31	76557	19778	0.44	0.25	23.35663373	0.222756598
49. [AX]	Rep1	4	24.32	0.92	10.77	11.08	2.75	10.91	11.23	2.79	123710	37733	0.58	0.3	23.76708503	0.267307918
50. [AY]	Rep1	5	23.64	0.5	12.75	12.39	1.62	12.56	12.2	1.6	18753	2655	0.41	0.14	23.10254482	0.124743695
51. [AZ]	Rep1	1	24.36	0.83	8.39	8.75	2.23	8.52	8.88	2.26	28740	9720	0.62	0.32	23.80617563	0.285128446
52. [BA]	Rep1	2	24.29	0.71	10.96	11.24	2.25	11.09	11.38	2.27	16168	3094	0.51	0.19	23.73776708	0.169295015
53. [BB]	Rep1	3	23.33	0.64	13.47	12.78	2.24	13.09	12.42	2.18	16839	3704	0.46	0.22	22.79959267	0.196025806
54. [BC]	Rep1	4	22.82	0.75	15.87	14.63	2.83	15.09	13.91	2.69	16382	3760	0.41	0.21	22.30118752	0.187115543
55. [BD]	Rep1	5	22.81	0.54	14.34	13.09	1.82	13.63	12.44	1.73	8794	1908	0.35	0.2	22.29141487	0.178205279
56. [BE]	Rep1	1	23.91	0.68	12.32	12.23	2.18	12.27	12.18	2.17	8418	1748	0.42	0.19	23.36640638	0.169295015
57. [BF]	Rep1	2	23.33	1.01	15.27	14.58	1.45	14.84	14.17	1.41	7280	2672	0.65	0.37	22.79959267	0.329679765
58. [BG]	Rep1	3	23.93	0.76	13.16	13.09	2.42	13.12	13.05	2.41	7737	1734	0.58	0.22	23.38595168	0.196025806
59. [BH]	Rep1	4	24.96	1.11	12.26	13.18	3.37	12.75	13.71	3.51	6989	2675	0.7	0.4	24.39253464	0.356410557
60. [BI]	Rep1	5	23.78	0.77	14.99	14.77	2.46	14.85	14.63	2.44	8435	1958	0.6	0.23	23.23936193	0.20493607
61. [BJ]	Rep1	1	24.76	0.67	9.86	10.59	2.08	10.17	10.93	2.15	34311	8338	0.5	0.24	24.19708163	0.213846334
62. [BK]	Rep1	2	24.07	1.52	12.27	12.34	4.94	12.31	12.38	4.95	26262	12597	0.76	0.46	23.52276878	0.409872141
63. [BL]	Rep1	3	24.15	1.11	11.18	11.33	3.69	11.25	11.4	3.72	19739	7521	0.65	0.37	23.60094998	0.329679765
64. [BM]	Rep1	4	23.92	1.24	11.39	11.31	3.96	11.35	11.27	3.95	16055	4509	0.66	0.28	23.37617903	0.24948739
65. [BN]	Rep1	5	25.3	1.22	7.22	8.45	3.88	7.61	8.91	4.08	7813	3307	0.66	0.38	24.72480474	0.338590029
66. [BO]	Rep1	1	23.03	1.08	12.65	11.64	3.83	12.14	11.17	3.68	19414	7292	0.5	0.34	22.50641317	0.302948974
67. [BP]	Rep1	2	21.8	0.75	15.4	12.98	3.24	13.99	11.79	2.95	13688	4786	0.64	0.34	21.30437721	0.302948974
68. [BQ]	Rep1	3	21.38	0.65	18.83	15.88	2.88	16.77	14.15	2.56	18947	6120	0.59	0.32	20.8939259	0.285128446
69. [BR]	Rep1	4	22.5	1.14	14.75	13.15	4.28	13.83	12.33	4.01	17272	7223	0.65	0.42	21.98846271	0.374231085
70. [BS]	Rep1	5	22.87	1.1	12.1	10.91	3.76	11.53	10.4	3.58	11480	4603	0.44	0.36	22.35005077	0.320769501
71. [BT]	Rep1	1	23.18	1.19	12.52	11.67	4.02	12.09	11.27	3.88	42842	13486	0.71	0.31	22.65300292	0.276218182
72. [BU]	Rep1	2	22.77	0.7	14.89	13.6	2.35	14.13	12.9	2.23	16534	3822	0.46	0.21	22.25232427	0.187115543
73. [BV]	Rep1	3	22.12	0.63	17.19	15.15	2.67	15.84	13.96	2.46	12421	3241	0.49	0.26	21.61710201	0.231666862
74. [BW]	Rep1	4	23.35	0.54	12.13	11.46	1.92	11.8	11.15	1.86	19028	3767	0.42	0.2	22.81913797	0.178205279
75. [BX]	Rep1	5	22.99	0.75	13.81	12.76	2.64	13.23	12.22	2.53	41851	10909	0.55	0.26	22.46732257	0.231666862
76. [BY]	Rep1	1	22.16	1.12	17.11	15.12	4.44	15.8	13.96	4.1	42516	18944	0.73	0.45	21.65619261	0.400961877
77. [BZ]	Rep1	2	22.84	0.5	15.58	14.36	1.23	14.83	13.67	1.17	15280	3348	0.42	0.22	22.32073282	0.196025806
78. [CA]	Rep1	3	22.85	0.83	15.63	14.42	0.96	14.88	13.73	0.91	29335	7084	0.64	0.24	22.33050547	0.213846334
79. [CB]	Rep1	4	22.72	0.69	15.52	14.17	2.36	14.69	13.41	2.23	9600	2580	0.55	0.27	22.20346102	0.240577126
80. [CC]	Rep1	5	23.55	0.86	13.44	12.98	3.06	13.19	12.74	3	5628	2123	0.57	0.38	23.01459097	0.338590029
81. [CD]	Rep1	1	23.97	0.92	12.15	12.12	3.05	12.13	12.1	3.05	45931	14664	0.5	0.3	23.42504228	0.267307918
82. [CE]	Rep1	2	22.6	0.59	15.65	14.17	2.15	14.74	13.34	2.02	54381	12411	0.46	0.22	22.08618921	0.196025806
83. [CF]	Rep1	3	22.82	0.83	14.33	13.09	2.97	13.63	12.45	2.83	144704	41440	0.58	0.29	22.30118752	0.258397654
84. [CG]	Rep1	4	22.18	1.44	17.84	15.87	5.75	16.49	14.67	5.32	125499	39641	0.71	0.32	21.67573791	0.285128446
85. [CH]	Rep1	5	23.83	1.71	13.13	12.96	6.34	13.04	12.87	6.29	94833	39369	0.59	0.37	23.28822518	0.329679765
86. [CI]	Rep1	1	23.96	1.32	11.53	11.49	4.09	11.51	11.47	4.09	394680	178602	0.72	0.45	23.41526963	0.400961877
87. [CJ]	Rep1	2	22.87	0.63	17.06	15.88	2.41	16.26	15.13	2.3	28752	5705	0.54	0.2	22.35005077	0.178205279
88. [CK]	Rep1	3	23.25	0.99	14.77	14	3.31	14.31	13.56	3.2	20820	7172	0.57	0.33	22.72141147	0.29403871
89. [CL]	Rep1	4	23.07	0.65	16.54	15.57	3.02	15.9	14.97	2.9	27876	6107	0.46	0.21	22.54550377	0.187115543
90. [CM]	Rep1	5	23.84	0.61	14	13.84	2.24	13.91	13.75	2.23	13419	2848	0.45	0.2	23.29799783	0.178205279
91. [CN]	Rep1	1	22.99	0.46	17.91	16.86	1.65	17.16	16.15	1.58	43838	7977	0.39	0.17	22.46732257	0.151474487
92. [CO]	Rep1	2	24.02	0.87	13.61	13.63	2.7	13.62	13.64	2.7	40820	10242	0.5	0.24	23.47390553	0.213846334
93. [CP]	Rep1	3	24.88	1.05	12.49	13.34	3.15	12.95	13.83	3.27	32428	9790	0.53	0.28	24.31435344	0.24948739
94. [CQ]	Rep1	4	24.14	0.88	14.29	14.43	2.69	14.37	14.51	2.7	33980	10253	0.56	0.28	23.59117733	0.24948739
95. [CR]	Rep1	5	24.88	1.05	12.49	13.34	3.15	12.95	13.83	3.27	32428	9790	0.53	0.28	24.31435344	0.24948739
96. [CS]	Rep1	1	22.98	0.57	14.36	13.3	1.96	13.75	12.73	1.88	40829	9153	0.47	0.22	22.45754992	0.196025806
97. [CT]	Rep1	2	23.89	0.91	10.32	10.21	2.94	10.27	10.16	2.93	75006	19439	0.63	0.26	23.34686108	0.231666862
98. [CU]	Rep1	3	24.3	1.24	8.25	8.54	3.55	8.35	8.65	3.6	142545	51546	0.55	0.32	23.74753973	0.285128446
99. [CV]	Rep1	4	24.26	1.83	9.2	9.46	5.86	9.3	9.56	5.92	109026	60670	0.64	0.58	23.70844913	0.516795308
100. [CW]	Rep1	5	22.2	0.74	18.09	16.14	2.53	16.73	14.93	2.34	18551	6497	0.52	0.32	21.69528321	0.285128446
