## Additional file 5 for "A high-throughput delayed fluorescence method reveals underlying differences in the control of circadian rhythms in *Triticum aestivum* and *Brassica napus*"

Data Ref	Column1	Data Label	Period	Period Err	Circ. Phase To Zero	Circ. Phase To Window	Circ. Phase Err	Abs Phase To Zero	Abs Phase To Window	Abs Phase Err	Amplitude	Amplitude Err	GOF	ERR	Ajusted Period	Ajuster RAE2
2. [C]	Rep1	Quarter	23.5	0.78	15.59	15.08	2.9	15.27	14.77	2.84	121951	22987	0.5	0.19	23.07258165	0.161079393
3. [D]	Rep1	Quarter	23.23	0.85	15.93	15.14	7.46	15.42	14.65	7.22	490522	107162	0.55	0.22	22.80749241	0.186512981
4. [E]	Rep1	Quarter	24.14	0.75	12.33	12.47	2.38	12.4	12.54	2.39	49688	9257	0.49	0.19	23.70094132	0.161079393
5. [F]	Rep1	Quarter	23.89	0.52	13.04	12.93	1.63	12.98	12.87	1.62	55591	12242	0.36	0.21	23.45548832	0.178035118
8. [I]	Rep1	Quarter	23.32	0.49	14.66	13.96	1.55	14.24	13.56	1.5	112937	17778	0.36	0.15	22.89585549	0.127167941
9. [J]	Rep1	Quarter	23.37	0.53	13.73	13.08	1.73	13.37	12.74	1.69	95923	15866	0.37	0.16	22.94494609	0.135645804
10. [K]	Rep1	Quarter	23.6	0.45	12.74	12.34	1.56	12.53	12.13	1.54	127866	20520	0.36	0.16	23.17076285	0.135645804
11. [L]	Rep1	Quarter	23.98	0.58	12.4	12.38	1.86	12.39	12.37	1.86	177632	26331	0.42	0.15	23.5438514	0.127167941
13. [N]	Rep1	Quarter	23.89	0.71	13.35	13.24	2.29	13.29	13.18	2.28	105212	18083	0.47	0.17	23.45548832	0.144123667
14. [O]	Rep1	Quarter	23.7	0.68	12.32	12.02	2.41	12.17	11.87	2.38	143477	29707	0.43	0.21	23.26894405	0.178035118
16. [Q]	Rep1	Quarter	23.56	0.77	13.24	12.79	2.44	13	12.56	2.4	305510	83962	0.56	0.28	23.13149037	0.237380157
19. [T]	Rep1	Quarter	23.28	0.52	14	13.26	1.73	13.58	12.86	1.68	59139	7907	0.39	0.13	22.85658301	0.110212216
20. [U]	Rep1	Quarter	24.59	0.81	10.42	11	2.6	10.68	11.27	2.67	167664	43461	0.53	0.26	24.14275671	0.220424432
21. [V]	Rep1	Quarter	23.08	0.62	14.5	13.54	2.07	13.94	13.02	1.99	67110	15463	0.45	0.22	22.66022062	0.186512981
22. [W]	Rep1	Quarter	23.96	0.47	12.06	12.02	1.49	12.04	12	1.49	22192	3959	0.4	0.18	23.52421516	0.15260153
27. [AB]	Rep1	Quarter	22.71	0.75	15.61	14.25	2.56	14.77	13.48	2.42	134986	25812	0.53	0.19	22.29695018	0.161079393
28. [AC]	Rep1	Quarter	24.02	0.67	11.64	11.66	2.25	11.65	11.67	2.26	476893	116370	0.5	0.24	23.58312388	0.203468706
29. [AD]	Rep1	Quarter	23.68	0.47	12.56	12.23	1.59	12.39	12.07	1.57	110538	20211	0.39	0.18	23.24930781	0.15260153
30. [AE]	Rep1	Quarter	22.48	0.76	17.8	16.17	2.93	16.67	15.15	2.74	160828	41834	0.54	0.25	22.07113343	0.211946569
33. [AH]	Rep1	Quarter	23.2	0.53	14.31	13.48	3.11	13.83	13.03	3.01	279747	49497	0.32	0.17	22.77803806	0.144123667
34. [AI]	Rep1	Quarter	23.89	0.45	12.61	12.5	1.38	12.55	12.44	1.38	31745	4316	0.28	0.14	23.45548832	0.118690079
35. [AJ]	Rep1	Quarter	23.77	0.53	12.76	12.53	1.72	12.64	12.41	1.7	147578	23957	0.31	0.16	23.33767089	0.135645804
36. [AK]	Rep1	Quarter	23.47	0.76	13.88	13.33	2.49	13.57	13.04	2.44	238753	56507	0.48	0.23	23.04312729	0.194990844
41. [AP]	Rep1	Quarter	23.58	0.67	12.88	12.45	2.28	12.65	12.23	2.24	306913	70877	0.4	0.22	23.15112661	0.186512981
42. [AQ]	Rep1	Quarter	23.59	0.89	13.36	12.94	2.88	13.13	12.72	2.83	885921	183310	0.53	0.21	23.16094473	0.178035118
43. [AR]	Rep1	Quarter	23.63	0.5	11.51	11.13	1.66	11.33	10.96	1.64	85776	13241	0.37	0.16	23.20021721	0.135645804
44. [AS]	Rep1	Quarter	25.09	0.93	8.8	9.84	2.35	9.2	10.29	2.46	36042	9449	0.55	0.26	24.63366271	0.220424432
46. [AU]	Rep1	Quarter	22.86	0.88	19.23	18.04	3.43	18.32	17.18	3.27	342521	106715	0.57	0.31	22.44422198	0.262813746
47. [AV]	Rep1	Quarter	24.19	0.5	14.7	14.89	1.5	14.82	15.01	1.51	86918	15430	0.39	0.18	23.75003192	0.15260153
48. [AW]	Rep1	Quarter	25.17	1.48	11.2	12.32	4.43	11.75	12.92	4.65	129789	37826	0.66	0.29	24.71220767	0.24585802
49. [AX]	Rep1	Quarter	25.93	0.92	9.26	11.05	2.72	10.01	11.94	2.94	160291	41586	0.57	0.27	25.45838477	0.228902295
52. [BA]	Rep1	Quarter	24.23	1.05	12.1	12.33	3.4	12.22	12.45	3.43	148024	39486	0.54	0.27	23.7893044	0.228902295
53. [BB]	Rep1	Quarter	22.79	0.26	15.63	14.35	0.85	14.84	13.63	0.81	53687	5549	0.25	0.1	22.37549514	0.084778628
54. [BC]	Rep1	Quarter	23.45	0.74	14.09	13.53	2.56	13.77	13.22	2.5	525900	125616	0.47	0.24	23.02349105	0.203468706
55. [BD]	Rep1	Quarter	23.45	0.84	14.79	14.23	2.74	14.45	13.9	2.68	127083	32580	0.5	0.25	23.02349105	0.211946569
59. [BH]	Rep1	Quarter	24.47	1.21	11.53	12	3.8	11.76	12.23	3.88	346639	94094	0.64	0.27	24.02493928	0.228902295
60. [BI]	Rep1	Quarter	23.25	0.81	16.38	15.61	3.04	15.87	15.12	2.95	187058	38606	0.52	0.21	22.82712865	0.178035118
61. [BJ]	Rep1	Quarter	24.45	0.56	13.48	13.92	1.81	13.73	14.18	1.85	93032	19932	0.39	0.2	24.00530304	0.169557255
62. [BK]	Rep1	Quarter	23.24	0.74	15.7	14.91	2.41	15.2	14.44	2.33	131669	24679	0.41	0.18	22.81731053	0.15260153
63. [BL]	Rep1	Quarter	24.03	0.36	13.04	13.07	1.16	13.06	13.09	1.16	25398	2729	0.33	0.11	23.592942	0.09325649
64. [BM]	Rep1	Quarter	23.42	0.51	15.16	14.56	0.66	14.79	14.21	0.64	68620	11699	0.33	0.17	22.99403669	0.144123667
65. [BN]	Rep1	Quarter	23.97	0.56	12.61	12.58	1.78	12.59	12.56	1.78	56452	8055	0.41	0.14	23.53403328	0.118690079
66. [BO]	Rep1	Quarter	24.61	0.51	11.04	11.63	1.73	11.32	11.93	1.77	39903	7101	0.34	0.18	24.16239295	0.15260153
69. [BR]	Rep1	Quarter	24.57	0.38	11.28	11.84	1.23	11.55	12.12	1.26	48658	6795	0.33	0.14	24.12312047	0.118690079
70. [BS]	Rep1	Quarter	23.68	0.5	14.07	13.74	1.59	13.88	13.56	1.57	89310	17474	0.42	0.19	23.24930781	0.161079393
71. [BT]	Rep1	Quarter	24.31	0.27	13.28	13.58	0.88	13.45	13.76	0.89	23700	2278	0.24	0.1	23.86784936	0.084778628
72. [BU]	Rep1	Quarter	24.32	0.26	12.09	12.4	0.85	12.25	12.57	0.86	22645	2749	0.29	0.12	23.87766748	0.101734353
6. [G]	Rep1	Square	23.23	0.66	15.7	14.91	2.12	15.2	14.43	2.05	1085877	235598	0.46	0.21	22.80749241	0.178035118
12. [M]	Rep1	Square	24.13	0.53	12.02	12.15	1.67	12.09	12.22	1.68	106437	15525	0.42	0.15	23.6911232	0.127167941
17. [R]	Rep1	Square	23.55	0.75	12.95	12.49	2.45	12.71	12.26	2.4	587574	100253	0.47	0.17	23.12167225	0.144123667
23. [X]	Rep1	Square	23.39	0.51	13.77	13.14	1.74	13.42	12.81	1.7	192070	31582	0.37	0.16	22.96458233	0.135645804
26. [AA]	Rep1	Square	23.21	0.87	14.63	13.81	2.89	14.15	13.36	2.8	1890567	386296	0.53	0.2	22.78785618	0.169557255
32. [AG]	Rep1	Square	24.14	0.92	10.88	11.02	2.93	10.94	11.08	2.94	2210026	491672	0.56	0.22	23.70094132	0.186512981
37. [AL]	Rep1	Square	23.11	0.52	15.37	14.45	1.64	14.8	13.91	1.58	315191	51748	0.37	0.16	22.68967498	0.135645804
39. [AN]	Rep1	Square	23.59	1.09	12.02	11.6	3.57	11.81	11.4	3.51	2369384	592940	0.6	0.25	23.16094473	0.211946569
45. [AT]	Rep1	Square	24.91	0.74	9.36	10.23	2.14	9.71	10.62	2.22	597373	132144	0.4	0.22	24.45693655	0.186512981
50. [AY]	Rep1	Square	23.97	1.09	10.79	10.76	3.5	10.78	10.75	3.5	5669386	1553246	0.63	0.27	23.53403328	0.228902295
56. [BE]	Rep1	Square	22.75	0.95	15.73	14.41	2.32	14.91	13.66	2.2	2267218	529530	0.59	0.23	22.33622266	0.194990844
68. [BQ]	Rep1	Square	23.39	0.47	14.35	13.73	1.52	13.99	13.38	1.48	170146	20742	0.35	0.12	22.96458233	0.101734353
1. [B]	Rep1	Whole	23.92	0.6	12.38	12.3	1.93	12.34	12.26	1.92	280389	43451	0.43	0.15	23.48494268	0.127167941
7. [H]	Rep1	Whole	23.35	0.71	14.21	13.55	2.35	13.83	13.18	2.28	1589878	269334	0.46	0.17	22.92530985	0.144123667
18. [S]	Rep1	Whole	23.3	0.43	13.23	12.5	1.45	12.84	12.14	1.41	350690	57162	0.37	0.16	22.87621925	0.135645804
24. [Y]	Rep1	Whole	24.03	0.53	13.2	13.23	1.68	13.22	13.25	1.69	104023	15829	0.43	0.15	23.592942	0.127167941
25. [Z]	Rep1	Whole	23.73	0.88	12.38	12.11	2.83	12.24	11.97	2.8	298184	58262	0.51	0.2	23.29839841	0.169557255
31. [AF]	Rep1	Whole	23.33	0.57	12.12	11.43	1.9	11.78	11.11	1.85	345009	67573	0.42	0.2	22.90567361	0.169557255
38. [AM]	Rep1	Whole	22.72	0.71	14.93	13.57	2.52	14.13	12.85	2.39	355604	66733	0.42	0.19	22.3067683	0.161079393
40. [AO]	Rep1	Whole	22.81	0.79	16	14.75	3.86	15.21	14.02	3.66	957310	181419	0.5	0.19	22.39513138	0.161079393
51. [AZ]	Rep1	Whole	23	0.93	15.21	14.17	4.5	14.58	13.58	4.32	4181675	923183	0.55	0.22	22.58167566	0.186512981
57. [BF]	Rep1	Whole	23.15	0.74	16.01	15.13	2.29	15.44	14.59	2.2	1686743	391705	0.48	0.23	22.72894746	0.194990844
58. [BG]	Rep1	Whole	23.71	0.89	15	14.71	2.86	14.82	14.53	2.83	722929	144482	0.52	0.2	23.27876217	0.169557255
67. [BP]	Rep1	Whole	23.81	0.81	11.43	11.24	2.63	11.34	11.15	2.61	2375944	502294	0.54	0.21	23.37694337	0.178035118
1. [B]	Rep2	Whole	22.27	0.2	14.79	12.92	0.71	13.72	11.99	0.66	115238	12112	0.26	0.11	22.94051098	0.15347658
2. [C]	Rep2	Square	22.53	0.18	15.23	13.67	0.62	14.3	12.83	0.58	41916	3097	0.19	0.07	23.20833913	0.097666915
3. [D]	Rep2	Whole	22.39	0.22	14.97	13.25	0.78	13.97	12.36	0.72	78128	5650	0.23	0.07	23.06412397	0.097666915
4. [E]	Rep2	Quarter	23.01	0.23	14.72	13.68	0.82	14.11	13.12	0.78	39614	3461	0.21	0.09	23.70279109	0.125571747
5. [F]	Rep2	Quarter	23.17	0.24	13.96	13.1	0.85	13.48	12.65	0.82	57657	5435	0.23	0.09	23.86760841	0.125571747
6. [G]	Rep2	Quarter	22.55	0.55	15.4	13.86	2.24	14.47	13.02	2.1	44385	8351	0.44	0.19	23.22894129	0.265095911
7. [H]	Rep2	Quarter	23.11	0.46	13.74	12.82	1.6	13.23	12.34	1.54	56455	10033	0.4	0.18	23.80580192	0.251143495
8. [I]	Rep2	Quarter	21.81	0.2	15.96	13.55	0.73	14.5	12.31	0.66	30154	2535	0.2	0.08	22.46666118	0.111619331
9. [J]	Rep2	Quarter	22.06	0.18	15.11	13	0.78	13.89	11.95	0.72	31500	2127	0.15	0.07	22.72418824	0.097666915
10. [K]	Rep2	Quarter	22.2	0.21	15.07	13.12	0.77	13.94	12.14	0.71	62004	5892	0.24	0.1	22.8684034	0.139524164
11. [L]	Rep2	Quarter	22.57	0.13	15.14	13.62	0.46	14.24	12.81	0.44	49237	2977	0.16	0.06	23.24954346	0.083714498
12. [M]	Rep2	Quarter	22.73	0.2	14.72	13.38	0.68	13.94	12.67	0.64	24662	2134	0.22	0.09	23.41436078	0.125571747
13. [N]	Rep2	Quarter	22.09	0.48	17.2	15.12	1.95	15.83	13.92	1.8	20301	3806	0.43	0.19	22.75509149	0.265095911
14. [O]	Rep2	Quarter	22.67	0.5	16.22	14.81	1.68	15.32	13.99	1.59	22839	3638	0.37	0.16	23.35255428	0.223238662
15. [P]	Rep2	Quarter	22.64	0.31	16.31	14.87	1	15.39	14.03	0.95	22883	2480	0.27	0.11	23.32165104	0.15347658
16. [Q]	Rep2	Square	22.01	0.32	17.47	15.3	1.33	16.02	14.03	1.22	52474	7201	0.32	0.14	22.67268283	0.195333829
17. [R]	Rep2	Square	22.02	0.34	17.16	15	0.73	15.74	13.76	0.67	48788	7131	0.34	0.15	22.68298391	0.209286246
18. [S]	Rep2	Quarter	22.62	0.41	15.17	13.71	1.42	14.3	12.92	1.34	68814	9975	0.33	0.14	23.30104887	0.195333829
19. [T]	Rep2	Quarter	22.42	0.4	14.33	12.64	1.45	13.39	11.81	1.35	46316	5737	0.36	0.12	23.09502722	0.167428997
20. [U]	Rep2	Quarter	22.17	0.33	16.09	14.11	1.2	14.86	13.03	1.11	61001	8410	0.32	0.14	22.83750015	0.195333829
21. [V]	Rep2	Quarter	22.95	0.3	14.92	13.82	1.01	14.27	13.22	0.97	35466	3996	0.28	0.11	23.6409846	0.15347658
22. [W]	Rep2	Whole	21.19	0.49	16.9	13.72	2.21	14.92	12.11	1.95	95356	14830	0.44	0.16	21.82799406	0.223238662
23. [X]	Rep2	Square	22.16	0.23	14.5	12.51	0.85	13.39	11.55	0.79	59374	5852	0.24	0.1	22.82719907	0.139524164
24. [Y]	Rep2	Square	22.46	0.3	13.78	12.14	1.14	12.9	11.36	1.06	62906	7226	0.28	0.12	23.13623155	0.167428997
25. [Z]	Rep2	Whole	22.73	0.24	14.07	12.73	0.82	13.33	12.06	0.78	85343	8895	0.26	0.11	23.41436078	0.15347658
26. [AA]	Rep2	Square	22.82	0.21	15.46	14.22	0.74	14.7	13.52	0.7	65948	5833	0.19	0.09	23.50707052	0.125571747
27. [AB]	Rep2	Quarter	22.54	0.19	13.78	12.22	0.68	12.94	11.48	0.64	50933	4175	0.2	0.08	23.21864021	0.111619331
28. [AC]	Rep2	Quarter	23.12	0.37	14.21	13.3	1.25	13.69	12.81	1.21	48105	5896	0.29	0.12	23.816103	0.167428997
29. [AD]	Rep2	Quarter	22.31	0.4	14.43	12.61	1.49	13.41	11.72	1.39	43709	7526	0.38	0.17	22.98171531	0.237191078
30. [AE]	Rep2	Quarter	22.55	0.31	15.2	13.65	1.08	14.28	12.83	1.02	52327	4979	0.29	0.1	23.22894129	0.139524164
31. [AF]	Rep2	Whole	22.44	0.34	14.47	12.8	1.25	13.53	11.97	1.17	172043	22913	0.31	0.13	23.11562938	0.181381413
32. [AG]	Rep2	Whole	22.42	0.16	14.78	13.09	0.6	13.81	12.23	0.56	74487	5451	0.19	0.07	23.09502722	0.097666915
33. [AH]	Rep2	Quarter	23.09	0.7	13.42	12.47	2.39	12.91	12	2.3	93238	22869	0.5	0.25	23.78519975	0.34881041
34. [AI]	Rep2	Quarter	22.78	0.36	15.46	14.17	1.19	14.67	13.45	1.13	18331	1877	0.24	0.11	23.46586619	0.15347658
35. [AJ]	Rep2	Quarter	23.42	0.46	12.3	11.7	1.54	12	11.42	1.51	54961	9369	0.38	0.17	24.12513548	0.237191078
36. [AK]	Rep2	Quarter	24.2	0.73	10.69	10.89	2.38	10.78	10.98	2.4	11830	2930	0.42	0.23	24.92861992	0.320905577
37. [AL]	Rep2	Whole	22.17	0.25	14.51	12.53	0.91	13.4	11.57	0.84	129724	10722	0.25	0.08	22.83750015	0.111619331
38. [AM]	Rep2	Quarter	22.71	0.26	14.49	13.13	0.9	13.71	12.42	0.85	21176	1689	0.25	0.08	23.39375861	0.111619331
39. [AN]	Rep2	Quarter	22.44	0.34	15.75	14.09	1.72	14.73	13.17	1.61	25006	2533	0.31	0.1	23.11562938	0.139524164
40. [AO]	Rep2	Quarter	23.51	0.28	13.37	12.87	0.91	13.1	12.61	0.89	25929	2037	0.24	0.08	24.21784522	0.111619331
41. [AP]	Rep2	Quarter	23.44	0.22	13.27	12.7	0.67	12.96	12.4	0.66	19172	1618	0.21	0.08	24.14573764	0.111619331
42. [AQ]	Rep2	Square	23.03	0.3	13.96	12.95	1.07	13.4	12.43	1.02	57106	6162	0.25	0.11	23.72339326	0.15347658
43. [AR]	Rep2	Square	22.53	0.19	15.21	13.65	1.03	14.28	12.81	0.97	49841	4006	0.2	0.08	23.20833913	0.111619331
44. [AS]	Rep2	Square	22.2	0.21	15.44	13.49	0.75	14.28	12.48	0.69	72011	7461	0.24	0.1	22.8684034	0.139524164
45. [AT]	Rep2	Whole	22.32	0.35	15.44	13.63	1.28	14.36	12.68	1.19	124412	19408	0.37	0.15	22.99201639	0.209286246
