## Additional file 6 for "A high-throughput delayed fluorescence method reveals underlying differences in the control of circadian rhythms in *Triticum aestivum* and *Brassica napus*"

Data Ref	Data Label	Column1	Period	Ajusted period	Period Err	Circ. Phase To Zero	Circ. Phase To Window	Circ. Phase Err	Abs Phase To Zero	Abs Phase To Window	Abs Phase Err	Amplitude	Amplitude Err	GOF	ERR	Ajusted RAE
1. [B]	1	REP1	24.22	23.77475541	0.96	2.34	2.56	2.92	2.36	2.58	2.95	2891	1011	0.56	0.34	0.323953237
2. [C]	1	REP1	24.46	24.0103434	0.78	3.24	3.69	2.34	3.3	3.76	2.38	3833	978	0.59	0.26	0.247728946
3. [D]	1	REP1	23.1	22.67534475	0.77	4.23	3.29	2.6	4.07	3.17	2.5	2093	791	0.33	0.28	0.266785018
4. [E]	1	REP1	21.88	21.47777243	1.28	7.4	5.08	5.01	6.75	4.63	4.56	2578	1300	0.65	0.46	0.438289673
5. [F]	1	REP1	25	24.5404164	1.08	22.31	23.27	3.18	23.24	24.24	3.31	3765	1373	0.49	0.39	0.371593418
6. [G]	1	REP1	22.73	22.31214659	1.13	6.19	4.85	4.24	5.86	4.59	4.02	870	687	0.61	0.55	0.524042
7. [H]	2	REP1	24.49	24.0397919	1.07	0.34	0.82	3.21	0.35	0.84	3.28	4479	1472	0.62	0.34	0.323953237
8. [I]	2	REP1	25.21	24.74655589	0.32	23.24	0.39	0.94	24.41	0.41	0.98	4399	1037	0.55	0.24	0.228672873
9. [J]	2	REP1	23.38	22.95019741	0.57	2.43	1.8	1.86	2.37	1.75	1.82	5241	1038	0.41	0.18	0.171504655
10. [K]	2	REP1	23.22	22.79313875	0.72	3.28	2.47	2.36	3.17	2.39	2.28	6856	1555	0.48	0.22	0.2096168
11. [L]	2	REP1	24.62	24.16740207	0.42	23.58	0.19	1.07	24.19	0.19	1.1	9149	2516	0.62	0.29	0.276313055
12. [M]	2	REP1	25.65	25.17846722	0.91	21.52	23.06	1.96	23	24.65	2.1	8535	2327	0.75	0.31	0.295369128
13. [N]	3	REP1	23.98	23.53916741	0.93	1.54	1.52	2.8	1.54	1.52	2.8	6757	2078	0.59	0.32	0.304897164
14. [O]	3	REP1	24.38	23.93181407	0.72	0.32	0.7	2.22	0.33	0.71	2.26	5924	1141	0.39	0.2	0.190560727
15. [P]	3	REP1	23.44	23.00909441	0.32	2.59	2.02	1.03	2.53	1.97	1.01	7615	1117	0.33	0.14	0.133392509
16. [Q]	3	REP1	23.97	23.52935124	0.5	1.32	1.29	1.6	1.32	1.29	1.6	8552	1445	0.39	0.17	0.161976618
17. [R]	3	REP1	26.04	25.56129772	1.12	19.35	21.23	3.15	20.99	23.03	3.42	11344	2508	0.53	0.23	0.219144837
18. [S]	3	REP1	25.56	25.09012172	0.99	21.95	23.42	2.95	23.38	24.94	3.14	7892	2429	0.65	0.32	0.304897164
19. [T]	4	REP1	24.02	23.57843207	1	1.27	1.29	3.1	1.27	1.29	3.1	8200	2338	0.57	0.3	0.285841091
20. [U]	4	REP1	23.87	23.43118958	0.44	1.84	1.71	1.4	1.83	1.7	1.39	8243	1255	0.35	0.15	0.142920546
21. [V]	4	REP1	23.27	22.84221958	0.28	3.07	2.32	0.93	2.98	2.25	0.9	11132	1275	0.28	0.11	0.1048084
22. [W]	4	REP1	24.4	23.9514464	0.47	1.09	1.49	1.41	1.11	1.51	1.44	15486	2373	0.32	0.16	0.152448582
23. [X]	4	REP1	23.84	23.40174108	0.32	0.92	0.76	1.1	0.91	0.75	1.09	14261	1684	0.24	0.12	0.114336436
24. [Y]	4	REP1	23.38	22.95019741	0.33	3.03	2.39	1.06	2.95	2.33	1.03	13025	1698	0.26	0.12	0.114336436
25. [Z]	5	REP1	23.31	22.88148425	0.5	2.54	1.83	1.67	2.47	1.78	1.62	12331	2599	0.46	0.22	0.2096168
26. [AA]	5	REP1	23.53	23.09743991	0.33	2.54	2.06	1.07	2.49	2.02	1.04	16009	1751	0.26	0.11	0.1048084
27. [AB]	5	REP1	23.83	23.39192491	0.35	1.85	1.68	1.12	1.84	1.67	1.12	17645	2402	0.33	0.14	0.133392509
28. [AC]	5	REP1	24.02	23.57843207	0.45	2.26	2.28	1.39	2.26	2.28	1.39	17312	2353	0.26	0.14	0.133392509
29. [AD]	5	REP1	23.6	23.16615308	0.42	1.76	1.35	1.29	1.73	1.33	1.27	26836	4065	0.37	0.16	0.152448582
30. [AE]	5	REP1	24.37	23.9219979	0.74	0.92	1.28	2.25	0.93	1.3	2.29	14431	3124	0.49	0.23	0.219144837
31. [AF]	6	REP1	23.27	22.84221958	0.54	2.71	1.96	1.72	2.63	1.9	1.67	15466	3084	0.46	0.21	0.200088764
32. [AG]	6	REP1	23.49	23.05817525	0.3	2.65	2.13	0.9	2.59	2.08	0.88	20921	2085	0.2	0.1	0.095280364
33. [AH]	6	REP1	23.5	23.06799141	0.31	2.56	2.05	1.01	2.51	2.01	0.99	24559	3189	0.3	0.13	0.123864473
34. [AI]	6	REP1	23.79	23.35266024	0.32	3.49	3.28	2.38	3.46	3.25	2.36	18615	2393	0.34	0.13	0.123864473
35. [AJ]	6	REP1	23.11	22.68516092	0.27	3.7	2.77	0.9	3.56	2.67	0.87	22695	2188	0.22	0.09	0.085752327
36. [AK]	6	REP1	23.82	23.38210874	0.43	2.69	2.51	1.3	2.67	2.49	1.29	22415	3497	0.38	0.16	0.152448582
37. [AL]	7	REP1	22.78	22.36122742	0.41	4.29	3	1.56	4.07	2.85	1.48	14196	2237	0.28	0.16	0.152448582
38. [AM]	7	REP1	23.41	22.97964591	0.26	3.2	2.59	1.47	3.12	2.53	1.43	22829	2133	0.23	0.09	0.085752327
39. [AN]	7	REP1	23.59	23.15633691	0.47	1.88	1.47	1.53	1.85	1.44	1.51	22040	4180	0.43	0.19	0.181032691
40. [AO]	7	REP1	24.55	24.0986889	0.9	1.59	2.13	2.64	1.63	2.18	2.7	20625	4698	0.58	0.25	0.238200909
41. [AP]	7	REP1	23.13	22.70479325	0.36	4.07	3.16	1.41	3.92	3.05	1.36	23517	2783	0.21	0.12	0.114336436
42. [AQ]	7	REP1	23.33	22.90111658	0.3	4.7	4.01	1.06	4.57	3.9	1.03	24896	3311	0.32	0.14	0.133392509
43. [AR]	8	REP1	23.27	22.84221958	0.37	3.39	2.64	0.53	3.29	2.56	0.51	18318	2431	0.27	0.14	0.133392509
44. [AS]	8	REP1	23.08	22.65571242	0.26	4.1	3.14	0.61	3.94	3.02	0.59	21349	2155	0.24	0.1	0.095280364
45. [AT]	8	REP1	23.95	23.50971891	0.62	1.33	1.28	1.99	1.33	1.28	1.98	26818	6742	0.56	0.25	0.238200909
46. [AU]	8	REP1	24.1	23.65696141	0.62	3.22	3.32	1.95	3.23	3.33	1.96	18502	4022	0.55	0.23	0.219144837
47. [AV]	8	REP1	23.03	22.60663158	0.29	5.12	4.11	1.13	4.91	3.94	1.09	22276	2094	0.15	0.09	0.085752327
48. [AW]	8	REP1	23.05	22.62626392	0.25	5.87	4.88	0.91	5.64	4.69	0.87	25355	3136	0.29	0.12	0.114336436
49. [AX]	9	REP1	23.27	22.84221958	0.53	3.88	3.13	2.17	3.76	3.03	2.11	17062	2279	0.24	0.13	0.123864473
50. [AY]	9	REP1	23.18	22.75387408	0.45	3.77	2.92	0.63	3.64	2.82	0.61	15547	2433	0.36	0.15	0.142920546
51. [AZ]	9	REP1	24.56	24.10850507	0.7	0.41	0.96	2.16	0.42	0.98	2.21	18365	4873	0.61	0.28	0.266785018
52. [BA]	9	REP1	24.21	23.76493924	0.82	3.96	4.16	2.79	3.99	4.2	2.81	11624	2918	0.45	0.26	0.247728946
53. [BB]	9	REP1	23	22.57718309	0.34	5.97	4.93	1.28	5.72	4.72	1.23	19541	2576	0.32	0.13	0.123864473
54. [BC]	9	REP1	23.69	23.25449858	0.46	3.97	3.66	1.49	3.92	3.61	1.47	23961	5060	0.49	0.22	0.2096168
55. [BD]	10	REP1	23.87	23.43118958	0.61	3.22	3.09	3.42	3.2	3.07	3.4	10321	2036	0.44	0.2	0.190560727
56. [BE]	10	REP1	24.73	24.2753799	0.64	1.37	2.08	1.89	1.41	2.14	1.95	13690	2521	0.4	0.21	0.200088764
57. [BF]	10	REP1	25.34	24.87416606	0.61	22.98	0.25	1.56	24.26	0.26	1.64	5114	1268	0.26	0.22	0.2096168
58. [BG]	10	REP1	24.26	23.81402007	0.85	3.21	3.46	2.81	3.24	3.5	2.84	5628	2026	0.29	0.27	0.257256982
59. [BH]	10	REP1	22.86	22.43975675	0.43	6.96	5.76	1.58	6.63	5.49	1.5	8744	1534	0.4	0.17	0.161976618
60. [BI]	10	REP1	24.16	23.71585841	0.62	3.34	3.5	1.95	3.36	3.52	1.96	12504	3053	0.5	0.26	0.247728946
61. [BJ]	1	REP2	22.94	23.23332919	0.62	4.35	3.24	1.86	4.16	3.1	1.78	6403	1513	0.48	0.23	0.237945928
62. [BK]	2	REP2	22.71	23.00038823	0.55	5.07	3.71	1.82	4.8	3.51	1.73	9627	1879	0.39	0.17	0.175873078
63. [BL]	3	REP2	22.78	23.07128331	0.53	6.74	5.46	2.03	6.4	5.18	1.93	12704	2742	0.37	0.19	0.196564028
64. [BM]	4	REP2	22.26	22.54463417	0.72	10.03	8.15	2.69	9.3	7.56	2.5	13435	3385	0.38	0.22	0.227600453
65. [BN]	5	REP2	22.39	22.67629645	0.52	9.23	7.5	1.58	8.61	7	1.48	11743	2147	0.28	0.16	0.165527602
66. [BO]	6	REP2	22.76	23.05102757	0.7	8.84	7.53	2.31	8.38	7.14	2.19	11667	2708	0.47	0.23	0.237945928
67. [BP]	7	REP2	23.27	23.56754884	0.26	7.88	7.13	0.85	7.64	6.91	0.82	11327	2619	0.49	0.23	0.237945928
68. [BQ]	8	REP2	23.11	23.40550295	0.5	7.89	6.97	1.57	7.6	6.71	1.51	11544	3087	0.52	0.25	0.258636879
69. [BR]	9	REP2	23.63	23.93215209	0.62	7.06	6.68	1.86	6.95	6.58	1.83	10595	3428	0.55	0.27	0.279327829
70. [BS]	10	REP2	24.45	24.76263726	0.89	3.49	3.94	2.21	3.56	4.01	2.26	3810	1698	0.57	0.32	0.331055205
71. [BT]	1	REP2	22.83	23.12192265	0.63	3.47	2.24	2.15	3.3	2.13	2.04	4790	1250	0.54	0.26	0.268982354
72. [BU]	2	REP2	23.24	23.53716523	0.74	2.17	1.38	2.3	2.1	1.34	2.23	6166	1560	0.53	0.27	0.279327829
73. [BV]	3	REP2	23.3	23.59793244	0.69	2.15	1.43	2.15	2.09	1.39	2.09	8692	2188	0.55	0.26	0.268982354
74. [BW]	4	REP2	23.03	23.32448001	0.41	4.14	3.13	1.23	3.97	3	1.18	10924	1822	0.28	0.15	0.155182127
75. [BX]	5	REP2	23.14	23.43588655	0.5	4.76	3.87	1.62	4.59	3.73	1.56	13561	2176	0.36	0.15	0.155182127
76. [BY]	6	REP2	23.84	24.14483731	0.53	4.18	4.02	1.66	4.15	3.99	1.65	20466	3332	0.37	0.16	0.165527602
77. [BZ]	7	REP2	24.42	24.73225366	1.74	1.43	1.85	5.41	1.46	1.88	5.5	233185	78201	0.75	0.34	0.351746155
78. [CA]	8	REP2	22.54	22.82821447	1.16	9.15	7.59	4.27	8.59	7.13	4.01	387882	153705	0.65	0.38	0.393128056
79. [CB]	9	REP2	20.26	20.51906057	1.6	20.01	15.58	7.44	16.89	13.15	6.28	46770	28795	0.7	0.62	0.641419459
81. [CD]	1	REP2	22.71	23.00038823	0.36	5.52	4.15	178.18	5.22	3.93	168.6	9507	1498	0.33	0.15	0.155182127
82. [CE]	2	REP2	21.91	22.19015879	0.43	8.35	6.06	1.65	7.62	5.53	1.51	14123	2782	0.43	0.2	0.206909503
83. [CF]	3	REP2	22.09	22.37246041	0.45	8.17	6.1	1.69	7.52	5.61	1.56	13168	2865	0.47	0.21	0.217254978
84. [CG]	4	REP2	22.44	22.72693579	0.38	7.78	6.11	1.35	7.27	5.71	1.26	24509	3761	0.31	0.15	0.155182127
85. [CH]	5	REP2	23.1	23.39537508	0.3	5.71	4.78	1.07	5.5	4.6	1.03	26809	4022	0.34	0.14	0.144836652
86. [CI]	6	REP2	23.36	23.65869965	0.23	5.88	5.22	0.81	5.72	5.08	0.79	35115	3604	0.21	0.09	0.093109276
87. [CJ]	7	REP2	23.24	23.53716523	0.26	6.65	5.87	0.9	6.44	5.68	0.87	25833	2976	0.23	0.1	0.103454751
88. [CK]	8	REP2	23.12	23.41563082	0.27	6.96	6.04	0.82	6.7	5.82	0.79	19242	2365	0.24	0.11	0.113800227
89. [CL]	9	REP2	22.72	23.0105161	0.31	7.8	6.44	1.15	7.38	6.1	1.09	15864	2241	0.3	0.13	0.134491177
90. [CM]	10	REP2	23.18	23.47639803	0.34	6.2	5.35	1.24	5.99	5.17	1.2	11649	1657	0.29	0.14	0.144836652
91. [CN]	1	REP2	23.01	23.30422427	0.63	3.26	2.23	1.97	3.13	2.14	1.89	8593	2068	0.52	0.25	0.258636879
92. [CO]	2	REP2	22.01	22.29143747	0.64	6.84	4.67	2.51	6.27	4.28	2.3	10132	2700	0.55	0.26	0.268982354
93. [CP]	3	REP2	22.59	22.87885381	0.34	5.88	4.38	1.48	5.53	4.12	1.39	9608	1808	0.39	0.16	0.165527602
94. [CQ]	4	REP2	22.44	22.72693579	0.39	6.98	5.32	1.48	6.53	4.97	1.38	16099	2685	0.35	0.14	0.144836652
95. [CR]	5	REP2	22.44	22.72693579	0.38	7.59	5.93	1.39	7.1	5.54	1.3	27892	4221	0.35	0.15	0.155182127
96. [CS]	6	REP2	23.08	23.37511935	0.26	5.44	4.48	0.96	5.23	4.31	0.93	26457	3487	0.31	0.13	0.134491177
97. [CT]	7	REP2	23.15	23.44601442	0.26	5.58	4.7	0.94	5.38	4.53	0.91	23207	3137	0.31	0.13	0.134491177
98. [CU]	8	REP2	23.02	23.31435214	0.3	6.66	5.64	1.08	6.39	5.41	1.04	20433	2926	0.32	0.14	0.144836652
99. [CV]	9	REP2	22.99	23.28396853	0.28	6.97	5.92	1	6.68	5.67	0.96	12490	1611	0.27	0.12	0.124145702
100. [CW]	10	REP2	22.94	23.23332919	0.37	7.59	6.48	1.31	7.25	6.19	1.25	11066	1714	0.29	0.15	0.155182127
101. [CX]	1	REP2	23.75	24.0536865	0.61	23.23	22.98	2.02	22.99	22.74	2	8470	2077	0.51	0.24	0.248291404
102. [CY]	2	REP2	22.61	22.89910955	0.59	2.21	0.73	2.07	2.08	0.69	1.95	8053	1667	0.42	0.18	0.186218553
103. [CZ]	3	REP2	22.27	22.55476204	0.52	4.29	2.42	1.86	3.98	2.25	1.72	9175	1769	0.39	0.16	0.165527602
104. [DA]	4	REP2	22.77	23.06115544	0.42	2.94	1.64	1.44	2.79	1.56	1.37	10824	1523	0.31	0.13	0.134491177
105. [DB]	5	REP2	23.31	23.60806031	0.18	2.05	1.34	0.59	1.99	1.3	0.58	12190	2056	0.36	0.15	0.155182127
106. [DC]	6	REP2	23.34	23.63844391	0.39	2.12	1.44	1.28	2.06	1.4	1.25	17709	2468	0.31	0.13	0.134491177
107. [DD]	7	REP2	24.06	24.36765041	0.76	0.17	0.23	2.33	0.17	0.23	2.34	18197	3534	0.45	0.21	0.217254978
108. [DE]	8	REP2	23.35	23.64857178	0.4	3.21	2.54	1.33	3.12	2.47	1.3	15581	2337	0.34	0.15	0.155182127
109. [DF]	9	REP2	23.88	24.18534879	0.63	1.96	1.84	1.95	1.95	1.83	1.94	12491	2449	0.45	0.2	0.206909503
110. [DG]	10	REP2	23.34	23.63844391	0.36	4.19	3.51	1.32	4.07	3.41	1.29	11499	1952	0.38	0.17	0.175873078
111. [DH]	1	REP2	22.88	23.17256199	0.76	5.36	4.19	2.82	5.11	3.99	2.69	6673	1969	0.6	0.3	0.310364254
112. [DI]	2	REP2	23.26	23.55742097	0.48	5.4	4.63	1.72	5.23	4.49	1.67	9652	2316	0.47	0.22	0.227600453
113. [DJ]	3	REP2	23.15	23.44601442	0.52	7.6	6.72	1.57	7.33	6.48	1.51	15730	3519	0.43	0.2	0.206909503
114. [DK]	4	REP2	23.4	23.69921112	0.44	7.78	7.17	1.34	7.59	6.99	1.3	13449	3017	0.44	0.2	0.206909503
115. [DL]	5	REP2	23.62	23.92202422	0.32	6.41	6.03	1.11	6.31	5.93	1.09	18483	2707	0.28	0.13	0.134491177
116. [DM]	6	REP2	23.57	23.87138488	0.32	6.02	5.58	1.13	5.91	5.48	1.11	21403	3275	0.31	0.14	0.144836652
117. [DN]	7	REP2	23.16	23.45614229	0.31	8.51	7.64	1.06	8.21	7.37	1.03	26944	3999	0.31	0.15	0.155182127
118. [DO]	8	REP2	23.52	23.82074554	0.3	7.87	7.38	0.86	7.71	7.23	0.84	16803	2028	0.22	0.12	0.124145702
119. [DP]	9	REP2	23.63	23.93215209	1.05	7	6.62	3.6	6.89	6.52	3.54	17353	4186	0.39	0.22	0.227600453
120. [DQ]	10	REP2	23.41	23.70933899	0.62	8.12	7.51	1.95	7.92	7.33	1.9	8726	2308	0.43	0.26	0.268982354
121. [DR]	1	REP2	23.2	23.49665376	0.43	6.1	5.28	1.57	5.9	5.1	1.52	7024	1656	0.49	0.22	0.227600453
122. [DS]	2	REP2	23.03	23.32448001	0.37	6.64	5.63	1.31	6.37	5.4	1.25	12946	2284	0.31	0.16	0.165527602
123. [DT]	3	REP2	23.41	23.70933899	0.36	5.87	5.27	1.28	5.73	5.14	1.25	16310	2620	0.32	0.14	0.144836652
124. [DU]	4	REP2	23.45	23.74985046	0.29	5.91	5.34	1.02	5.77	5.22	1	18235	2447	0.26	0.12	0.124145702
125. [DV]	5	REP2	24.09	24.39803401	0.28	5.09	5.18	0.96	5.11	5.2	0.96	28421	3463	0.24	0.11	0.113800227
126. [DW]	6	REP2	23.76	24.06381437	0.34	6.13	5.89	1.16	6.07	5.83	1.15	19797	3068	0.26	0.14	0.144836652
127. [DX]	7	REP2	23.8	24.10432584	0.51	6.14	5.94	1.78	6.09	5.89	1.77	19036	2637	0.24	0.12	0.124145702
128. [DY]	8	REP2	23.61	23.91189635	0.32	6.74	6.34	1.13	6.63	6.24	1.11	17860	2641	0.3	0.13	0.134491177
129. [DZ]	9	REP2	23.72	24.0233029	0.64	6.1	5.82	2.42	6.03	5.75	2.39	11546	2137	0.3	0.16	0.165527602
130. [EA]	10	REP2	23.58	23.88151275	0.99	6.7	6.27	3.53	6.58	6.16	3.47	6703	1942	0.69	0.29	0.300018779
131. [EB]	1	REP2	23.03	23.32448001	0.58	4.12	3.11	1.76	3.95	2.98	1.69	5185	1050	0.36	0.21	0.217254978
132. [EC]	2	REP2	22.96	23.25358493	0.21	4.86	3.77	0.79	4.65	3.61	0.76	7023	1500	0.38	0.2	0.206909503
133. [ED]	3	REP2	22.76	23.05102757	0.48	6.62	5.31	1.91	6.28	5.04	1.81	8260	1738	0.44	0.21	0.217254978
134. [EE]	4	REP2	22.97	23.2637128	0.22	7.14	6.06	0.75	6.83	5.8	0.72	10815	2400	0.38	0.2	0.206909503
135. [EF]	5	REP2	22.13	22.41297189	0.24	10.49	8.46	0.86	9.67	7.8	0.79	13108	2425	0.34	0.18	0.186218553
136. [EG]	6	REP2	22.97	23.2637128	0.3	7.31	6.24	0.96	7	5.97	0.92	13430	2212	0.35	0.15	0.155182127
137. [EH]	7	REP2	22.99	23.28396853	0.31	7.8	6.74	0.94	7.47	6.46	0.9	11830	1768	0.31	0.14	0.144836652
138. [EI]	8	REP2	23.15	23.44601442	0.41	7.8	6.91	1.26	7.52	6.67	1.22	10273	2137	0.45	0.2	0.206909503
139. [EJ]	9	REP2	23.16	23.45614229	0.49	7.33	6.46	1.81	7.07	6.23	1.74	5499	1185	0.47	0.21	0.217254978
140. [EK]	10	REP2	23.14	23.43588655	0.69	6.3	5.4	2.51	6.07	5.21	2.42	3768	1191	0.57	0.29	0.300018779
141. [EL]	1	REP2	23.46	23.75997833	0.74	1.78	1.23	2.19	1.74	1.2	2.14	6358	1570	0.51	0.25	0.258636879
142. [EM]	2	REP2	23.43	23.72959473	0.64	1.2	0.61	2.09	1.17	0.6	2.04	9265	1712	0.5	0.18	0.186218553
143. [EN]	3	REP2	22.96	23.25358493	0.51	3.02	1.93	1.69	2.89	1.85	1.62	11410	1840	0.36	0.16	0.165527602
144. [EO]	4	REP2	23.1	23.39537508	0.45	3.19	2.25	1.49	3.07	2.17	1.44	12315	1882	0.36	0.15	0.155182127
145. [EP]	5	REP2	23.25	23.5472931	0.48	3.5	2.73	0.53	3.39	2.64	0.52	15898	2190	0.28	0.14	0.144836652
146. [EQ]	6	REP2	24.01	24.31701107	0.39	2.93	2.94	1.08	2.93	2.94	1.08	15694	2272	0.34	0.14	0.144836652
147. [ER]	7	REP2	23.52	23.82074554	0.81	5.29	4.8	2.95	5.18	4.7	2.89	16404	3208	0.53	0.2	0.206909503
148. [ES]	8	REP2	23.24	23.53716523	0.54	6.82	6.03	2	6.6	5.84	1.93	10997	1759	0.46	0.16	0.165527602
149. [ET]	9	REP2	22.82	23.11179478	0.53	8.57	7.33	1.66	8.15	6.97	1.58	11491	2708	0.5	0.23	0.237945928
150. [EU]	10	REP2	22.68	22.97000463	0.55	9.37	7.97	1.77	8.85	7.53	1.67	6005	1110	0.5	0.18	0.186218553
