## Additional file 7 for "A high-throughput delayed fluorescence method reveals underlying differences in the control of circadian rhythms in *Triticum aestivum* and *Brassica napus*"

Data Ref	Column1	Data Label	Period	Period Err	Circ. Phase To Zero	Circ. Phase To Window	Circ. Phase Err	Abs Phase To Zero	Abs Phase To Window	Abs Phase Err	Amplitude	Amplitude Err	GOF	ERR	Column2	Column3	Ajusted Period	Ajuster RAE2
46. [AU]	Rep2	10cm	23.54	0.58	1.37	0.9	1.83	1.34	0.88	1.8	53861	8443	0.37	0.16	0.992453641	1.012186967	23.71899202	0.158073563
47. [AV]	Rep2	10cm	23.98	0.52	0.65	0.63	1.66	0.65	0.63	1.66	37385	6061	0.47	0.16	0.992453641	1.012186967	24.16233767	0.158073563
48. [AW]	Rep2	10cm	23.24	0.52	1.77	0.98	1.73	1.71	0.95	1.68	42498	7517	0.4	0.18	0.992453641	1.012186967	23.4167109	0.177832758
49. [AX]	Rep2	10cm	23.66	0.39	1	0.66	1.31	0.99	0.65	1.3	56880	6341	0.22	0.11	0.992453641	1.012186967	23.83990447	0.108675574
50. [AY]	Rep2	10cm	23.15	0.14	2.46	1.58	0.44	2.37	1.52	0.42	45522	5183	0.22	0.11	0.992453641	1.012186967	23.32602656	0.108675574
51. [AZ]	Rep2	10cm	22.99	0.43	3.2	2.15	1.46	3.07	2.06	1.4	77960	11307	0.34	0.14	0.992453641	1.012186967	23.16480997	0.138314367
52. [BA]	Rep2	10cm	22.55	0.61	5.94	4.4	2.29	5.58	4.13	2.15	305105	64889	0.44	0.21	0.992453641	1.012186967	22.72146432	0.207471551
53. [BB]	Rep2	10cm	23.01	0.36	3.4	2.37	1.18	3.26	2.27	1.14	47364	5694	0.27	0.11	0.992453641	1.012186967	23.18496204	0.108675574
54. [BC]	Rep2	10cm	23.65	0.42	1.56	1.21	1.33	1.54	1.19	1.31	45432	7480	0.39	0.17	0.992453641	1.012186967	23.82982843	0.16795316
55. [BD]	Rep2	10cm	24.23	0.27	1.06	1.29	0.77	1.07	1.3	0.78	70607	7315	0.25	0.1	0.992453641	1.012186967	24.4142386	0.098795977
56. [BE]	Rep2	Whole	22.76	0.51	7.91	6.6	1.76	7.5	6.26	1.67	107207	24045	0.47	0.22	0.992453641	1.012186967	22.93306111	0.217351149
57. [BF]	Rep2	Whole	24.15	1.21	0.98	1.13	3.83	0.99	1.14	3.85	167502	46579	0.73	0.28	0.992453641	1.012186967	24.3336303	0.276628735
58. [BG]	Rep2	Whole	22.71	0.28	7.32	5.96	1.02	6.93	5.64	0.96	208262	25883	0.27	0.12	0.992453641	1.012186967	22.88268092	0.118555172
59. [BH]	Rep2	Whole	22.65	0.4	6.95	5.52	1.47	6.56	5.21	1.38	171044	30554	0.41	0.18	0.992453641	1.012186967	22.82222469	0.177832758
60. [BI]	Rep2	Whole	23.14	0.38	3	2.11	1.26	2.89	2.03	1.22	135661	18383	0.31	0.12	0.992453641	1.012186967	23.31595053	0.118555172
61. [BJ]	Rep2	Whole	23.31	0.3	7.3	6.59	1.06	7.09	6.4	1.03	245694	33593	0.28	0.13	0.992453641	1.012186967	23.48724316	0.12843477
62. [BK]	Rep2	Whole	23.69	0.3	5.88	5.56	1.1	5.8	5.49	1.09	181206	20629	0.2	0.1	0.992453641	1.012186967	23.87013258	0.098795977
63. [BL]	Rep2	Whole	22.64	0.43	8.16	6.72	1.55	7.7	6.34	1.46	110110	20693	0.4	0.18	0.992453641	1.012186967	22.81214866	0.177832758
64. [BM]	Rep2	Whole	23.73	0.32	3.02	2.75	1.04	2.99	2.72	1.03	112705	18651	0.37	0.16	0.992453641	1.012186967	23.91043673	0.158073563
65. [BN]	Rep2	4cm top	23.43	0.42	1.09	0.5	1.48	1.06	0.49	1.44	20884	3292	0.31	0.16	0.992453641	1.012186967	23.60815561	0.158073563
66. [BO]	Rep2	4cm bottom	24.95	0.69	21.35	22.26	2.23	22.19	23.14	2.32	19967	4336	0.45	0.23	0.992453641	1.012186967	25.13971329	0.227230746
67. [BP]	Rep2	4cm top	24.49	1.04	21.97	22.45	2.97	22.42	22.91	3.03	13844	4124	0.51	0.32	0.992453641	1.012186967	24.67621557	0.316147125
68. [BQ]	Rep2	4cm bottom	25.34	0.91	20.61	21.88	2.22	21.76	23.1	2.34	20176	3918	0.33	0.2	0.992453641	1.012186967	25.53267875	0.197591953
69. [BR]	Rep2	4cm top	23.8	0.35	23.71	23.51	1.11	23.51	23.31	1.1	25803	3653	0.34	0.14	0.992453641	1.012186967	23.98096899	0.138314367
70. [BS]	Rep2	4cm bottom	24.4	0.73	22.43	22.82	2.09	22.8	23.2	2.12	25711	4155	0.3	0.17	0.992453641	1.012186967	24.58553124	0.16795316
71. [BT]	Rep2	4cm top	23.21	0.38	1.28	0.47	1.27	1.24	0.45	1.23	21871	3070	0.31	0.14	0.992453641	1.012186967	23.38648279	0.138314367
72. [BU]	Rep2	4cm bottom	24.05	0.33	23.39	23.44	0.98	23.44	23.49	0.98	24737	3130	0.3	0.13	0.992453641	1.012186967	24.23286993	0.12843477
73. [BV]	Rep2	4cm top	22.94	0.28	3.42	2.31	0.94	3.27	2.21	0.9	17928	2426	0.24	0.12	0.992453641	1.012186967	23.11442978	0.118555172
74. [BW]	Rep2	4cm bottom	24.1	0.16	0.7	0.8	0.53	0.7	0.8	0.53	27909	3489	0.3	0.12	0.992453641	1.012186967	24.28325012	0.118555172
75. [BX]	Rep2	4cm top	22.94	0.46	2.81	1.71	1.55	2.69	1.63	1.48	20104	3105	0.32	0.14	0.992453641	1.012186967	23.11442978	0.138314367
76. [BY]	Rep2	4cm bottom	24	0.41	0.6	0.6	1.29	0.6	0.6	1.29	28173	3972	0.33	0.14	0.992453641	1.012186967	24.18248974	0.138314367
77. [BZ]	Rep2	4cm top	23.06	0.47	2.85	1.87	1.61	2.74	1.8	1.55	25807	4691	0.4	0.19	0.992453641	1.012186967	23.23534223	0.187712356
78. [CA]	Rep2	4cm bottom	23.38	0.11	3.09	2.45	0.35	3.01	2.39	0.34	32723	3071	0.17	0.09	0.992453641	1.012186967	23.55777542	0.088916379
79. [CB]	Rep2	4cm top	23.32	0.15	3.49	2.79	0.49	3.39	2.71	0.48	14876	2028	0.31	0.13	0.992453641	1.012186967	23.4973192	0.12843477
80. [CC]	Rep2	4cm bottom	23.88	0.98	3.96	3.84	3.22	3.94	3.82	3.2	10988	3288	0.51	0.31	0.992453641	1.012186967	24.06157729	0.306267528
81. [CD]	Rep2	4cm top	23.54	0.32	0.92	0.45	1.02	0.9	0.44	1	17097	2045	0.29	0.12	0.992453641	1.012186967	23.71899202	0.118555172
82. [CE]	Rep2	4cm bottom	23.83	0.24	2.58	2.41	0.7	2.56	2.39	0.69	20574	3255	0.3	0.15	0.992453641	1.012186967	24.01119711	0.148193965
1. [B]	Rep1	Whole	23.57	0.56	2.52	2.08	1.26	2.47	2.04	1.23	101795	16081	0.36	0.16	1.006647983	0.989263862	23.41434186	0.161736425
2. [C]	Rep1	Whole	23.56	0.28	2.94	2.5	0.9	2.89	2.45	0.88	125458	11864	0.23	0.09	1.006647983	0.989263862	23.4044079	0.090976739
3. [D]	Rep1	Whole	23.7	0.43	2.11	1.8	1.39	2.08	1.78	1.37	126340	20998	0.38	0.16	1.006647983	0.989263862	23.54348333	0.161736425
4. [E]	Rep1	Whole	24	0.42	2.96	2.96	1.31	2.96	2.96	1.31	121229	17625	0.37	0.14	1.006647983	0.989263862	23.84150211	0.141519372
5. [F]	Rep1	Whole	23.98	0.73	1.37	1.35	2.34	1.37	1.35	2.34	159221	32275	0.58	0.2	1.006647983	0.989263862	23.82163419	0.202170531
6. [G]	Rep1	Whole	24.06	0.55	2.4	2.46	1.63	2.41	2.47	1.64	149366	30476	0.5	0.22	1.006647983	0.989263862	23.90110586	0.222387584
7. [H]	Rep1	10cm	24.76	0.45	23.91	0.65	1.38	24.67	0.67	1.42	42516	8677	0.48	0.21	1.006647983	0.989263862	24.59648301	0.212279057
8. [I]	Rep1	10cm	24.12	0.26	2.09	2.21	0.77	2.1	2.22	0.77	51260	4826	0.17	0.09	1.006647983	0.989263862	23.96070962	0.090976739
9. [J]	Rep1	10cm	23.89	0.38	2.09	1.98	1.22	2.08	1.97	1.22	49726	6930	0.32	0.13	1.006647983	0.989263862	23.73222856	0.131410845
10. [K]	Rep1	10cm	23.89	0.32	2.1	1.99	0.92	2.09	1.98	0.92	50464	5497	0.21	0.11	1.006647983	0.989263862	23.73222856	0.111193792
11. [L]	Rep1	10cm	23.38	0.34	3.86	3.22	1.12	3.76	3.14	1.09	56272	6874	0.28	0.12	1.006647983	0.989263862	23.22559664	0.121302318
12. [M]	Rep1	10cm	23.61	0.26	3.04	2.64	0.83	2.99	2.6	0.82	41383	5002	0.2	0.11	1.006647983	0.989263862	23.4540777	0.111193792
13. [N]	Rep1	10cm	23.71	0.49	3.01	2.71	1.58	2.97	2.68	1.56	41815	7709	0.42	0.17	1.006647983	0.989263862	23.55341729	0.171844951
14. [O]	Rep1	10cm	24.34	0.84	0.39	0.73	2.65	0.4	0.74	2.69	79567	19601	0.68	0.25	1.006647983	0.989263862	24.17925672	0.252713163
15. [P]	Rep1	10cm	24.06	0.45	2.02	2.08	1.44	2.03	2.09	1.45	66067	10887	0.39	0.16	1.006647983	0.989263862	23.90110586	0.161736425
16. [Q]	Rep1	10cm	24.26	0.55	1.47	1.73	1.73	1.49	1.75	1.75	61834	12294	0.47	0.2	1.006647983	0.989263862	24.09978505	0.202170531
17. [R]	Rep1	10cm	24.15	0.42	2.31	2.45	1.26	2.32	2.47	1.27	54355	8514	0.33	0.16	1.006647983	0.989263862	23.9905115	0.161736425
18. [S]	Rep1	10cm	24.28	0.36	1.62	1.9	1.13	1.64	1.92	1.14	67174	10505	0.39	0.15	1.006647983	0.989263862	24.11965297	0.151627898
19. [T]	Rep1	10cm	23.58	0.16	3.74	3.31	0.42	3.67	3.25	0.42	78922	5268	0.11	0.07	1.006647983	0.989263862	23.42427582	0.070759686
20. [U]	Rep1	4cm top	23.53	0.27	4.37	3.89	0.85	4.28	3.81	0.84	9224	1352	0.29	0.15	1.006647983	0.989263862	23.37460602	0.151627898
21. [V]	Rep1	4cm top	23.35	0.41	4.39	3.72	1.35	4.27	3.62	1.32	9920	1328	0.24	0.13	1.006647983	0.989263862	23.19579476	0.131410845
22. [W]	Rep1	4cm top	25.2	0.52	22.95	0.1	1.47	24.1	0.1	1.54	10589	1589	0.32	0.16	1.006647983	0.989263862	25.03357721	0.161736425
24. [Y]	Rep1	4cm top	23.85	0.58	2.01	1.86	1.75	2	1.85	1.74	13890	2713	0.37	0.21	1.006647983	0.989263862	23.69249272	0.212279057
25. [Z]	Rep1	4cm top	24.24	0.66	1.3	1.53	2.09	1.31	1.55	2.11	8899	2132	0.53	0.24	1.006647983	0.989263862	24.07991713	0.242604637
26. [AA]	Rep1	4cm top	23.88	0.58	1.96	1.84	1.85	1.95	1.83	1.84	17072	3737	0.5	0.21	1.006647983	0.989263862	23.7222946	0.212279057
27. [AB]	Rep1	4cm top	23.88	0.37	2.6	2.48	1.18	2.59	2.47	1.17	21747	3071	0.35	0.14	1.006647983	0.989263862	23.7222946	0.141519372
28. [AC]	Rep1	4cm top	23.95	0.23	3.38	3.33	0.7	3.37	3.32	0.7	22541	2040	0.2	0.09	1.006647983	0.989263862	23.79183231	0.090976739
29. [AD]	Rep1	4cm top	24.37	0.62	1.09	1.46	1.94	1.11	1.48	1.97	18772	4885	0.6	0.27	1.006647983	0.989263862	24.2090586	0.272930216
30. [AE]	Rep1	4cm top	23.99	0.49	2.14	2.13	1.57	2.14	2.13	1.57	19451	3428	0.41	0.17	1.006647983	0.989263862	23.83156815	0.171844951
31. [AF]	Rep1	4cm top	23.44	0.49	3.69	3.11	1.6	3.6	3.04	1.56	9360	1800	0.42	0.19	1.006647983	0.989263862	23.28520039	0.192062004
32. [AG]	Rep1	4cm bottom	23.03	0.25	4.44	3.43	1.2	4.26	3.29	1.15	25370	2972	0.21	0.11	1.006647983	0.989263862	22.87790806	0.111193792
33. [AH]	Rep1	4cm bottom	24.58	0.66	0.71	1.28	1.92	0.73	1.31	1.97	34011	7957	0.56	0.25	1.006647983	0.989263862	24.41767174	0.252713163
34. [AI]	Rep1	4cm bottom	23.48	0.31	3.88	3.35	1.1	3.8	3.28	1.08	26070	3576	0.33	0.14	1.006647983	0.989263862	23.32493623	0.141519372
35. [AJ]	Rep1	4cm bottom	23.84	0.37	2.31	2.14	1.14	2.29	2.13	1.13	24654	3478	0.35	0.14	1.006647983	0.989263862	23.68255876	0.141519372
36. [AK]	Rep1	4cm bottom	23.82	0.58	3.22	3.04	3.42	3.2	3.02	3.4	40305	8165	0.49	0.22	1.006647983	0.989263862	23.66269084	0.222387584
37. [AL]	Rep1	4cm bottom	24.16	0.5	2.24	2.39	1.49	2.25	2.41	1.5	31890	4787	0.37	0.16	1.006647983	0.989263862	24.00044545	0.161736425
38. [AM]	Rep1	4cm bottom	23.66	0.27	3.02	2.68	0.87	2.98	2.64	0.86	34451	2977	0.21	0.08	1.006647983	0.989263862	23.50374749	0.080868212
39. [AN]	Rep1	4cm bottom	24.08	0.24	3.58	3.66	0.71	3.59	3.67	0.71	32520	2843	0.19	0.09	1.006647983	0.989263862	23.92097378	0.090976739
40. [AO]	Rep1	4cm bottom	23.31	0.55	7.23	6.52	1.53	7.02	6.33	1.48	22314	3346	0.29	0.15	1.006647983	0.989263862	23.15605892	0.151627898
41. [AP]	Rep1	4cm bottom	23.99	0.44	2.25	2.24	1.39	2.25	2.24	1.39	24374	3850	0.38	0.16	1.006647983	0.989263862	23.83156815	0.161736425
42. [AQ]	Rep1	4cm bottom	23.41	0.2	4.61	4.01	0.85	4.5	3.91	0.83	27960	2197	0.14	0.08	1.006647983	0.989263862	23.25539851	0.080868212
43. [AR]	Rep1	4cm bottom	23.41	0.43	4.64	4.04	0.72	4.53	3.94	0.71	16616	2559	0.31	0.15	1.006647983	0.989263862	23.25539851	0.151627898
