## Additional file 9 for "A high-throughput delayed fluorescence method reveals underlying differences in the control of circadian rhythms in *Triticum aestivum* and *Brassica napus*"

Data Ref	Data Label	Species	Script	Period	Period Err	Circ. Phase To Zero	Circ. Phase To Window	Circ. Phase Err	Abs Phase To Zero	Abs Phase To Window	Abs Phase Err	Amplitude	Amplitude Err	GOF	ERR
2. [C]	LL_Wheat	Wheat	LL	21.75	0.84	4.35	1.86	3.3	3.94	1.69	2.99	1626006	701875	0.72	0.42
3. [D]	LL_Wheat	Wheat	LL	22.45	0.53	22.07	20.41	1.99	20.64	19.09	1.86	1112608	293728	0.38	0.26
4. [E]	LL_Wheat	Wheat	LL	22.57	1.42	23.88	22.36	4.62	22.46	21.03	4.35	4734123	1818517	0.64	0.44
5. [F]	LL_Wheat	Wheat	LL	21.61	0.87	4.24	1.59	3.46	3.82	1.43	3.12	3451124	1059312	0.56	0.31
6. [G]	LL_Wheat	Wheat	LL	23.23	0.6	22.25	21.46	2.06	21.54	20.77	2	2967312	558922	0.43	0.19
7. [H]	LL_Wheat	Wheat	LL	20.39	1.85	5.84	1.59	8.37	4.96	1.35	7.11	965169	1179208	0.62	0.95
8. [I]	LL_Wheat	Wheat	LL	22.03	0.72	2.23	0.09	2.78	2.05	0.08	2.55	3859186	1106085	0.57	0.29
9. [J]	LL_Wheat	Wheat	LL	20.7	0.93	7.15	3.33	3.85	6.17	2.87	3.32	2918462	1273853	0.58	0.41
10. [K]	LL_Wheat	Wheat	LL	23.84	0.82	23.09	22.93	2.77	22.94	22.78	2.76	2489255	685940	0.57	0.28
11. [L]	LL_Wheat	Wheat	LL	28	1.56	12.42	15.85	3.56	14.49	18.49	4.16	3182126	1144286	0.75	0.38
12. [M]	LL_Wheat	Wheat	LL	22.54	1.26	4.24	2.68	4.36	3.98	2.52	4.1	639742	219031	0.56	0.34
13. [N]	LL_Wheat	Wheat	LL	23.92	0.59	21.55	21.47	2	21.48	21.4	2	2785573	651850	0.47	0.23
14. [O]	LL_Wheat	Wheat	LL	22.91	0.55	23.59	22.45	2.02	22.52	21.43	1.93	2642974	559241	0.49	0.22
15. [P]	LL_Wheat	Wheat	LL	22.48	0.98	21.65	20.03	3.69	20.28	18.76	3.46	3054528	926420	0.69	0.3
16. [Q]	LL_Wheat	Wheat	LL	21.62	0.69	0.39	21.75	2.78	0.35	19.59	2.51	1835395	622201	0.53	0.32
17. [R]	LL_Wheat	Wheat	LL	19.78	2.02	14.29	9.17	3.88	11.78	7.56	3.2	2009904	1472693	0.7	0.75
18. [S]	LL_Wheat	Wheat	LL	22.04	1.65	7.36	5.23	4.85	6.76	4.8	4.46	3680184	2197502	0.74	0.47
19. [T]	LL_Wheat	Wheat	LL	26.33	2.18	16.03	18.16	6.27	17.59	19.92	6.88	972261	636756	0.67	0.64
20. [U]	LL_Wheat	Wheat	LL	33.18	3.09	2.46	9.1	4.82	3.4	12.58	6.66	2039372	957558	0.84	0.47
21. [V]	LL_Wheat	Wheat	LL	21.26	0.63	14.04	10.95	2.16	12.44	9.7	1.92	929328	247385	0.31	0.25
22. [W]	LL_Wheat	Wheat	LL	23.91	1.39	0.5	0.41	2.02	0.5	0.41	2.01	395532	152503	0.33	0.37
23. [X]	LL_Wheat	Wheat	LL	30.13	1.16	13.99	18.87	2.2	17.56	23.69	2.76	486580	123442	0.32	0.3
24. [Y]	LL_Wheat	Wheat	LL	24.82	0.52	21.29	22.09	1.55	22.02	22.84	1.6	484366	92756	0.42	0.19
25. [Z]	LL_brassic a	Brassica	LL	23.01	0.26	16.5	15.47	1.06	15.82	14.83	1.02	2812858	335683	0.28	0.12
26. [AA]	LL_brassic a	Brassica	LL	23.22	0.41	15.42	14.61	1.36	14.92	14.14	1.31	4348451	487730	0.33	0.11
27. [AB]	LL_brassic a	Brassica	LL	22.89	0.4	16.34	15.17	1.41	15.58	14.47	1.34	4674170	678258	0.34	0.14
28. [AC]	LL_brassic a	Brassica	LL	22.68	0.22	15.13	13.74	0.79	14.3	12.98	0.75	3170815	302498	0.24	0.1
29. [AD]	LL_brassic a	Brassica	LL	22.82	0.45	16.19	14.94	1.72	15.39	14.21	1.64	6265203	769262	0.36	0.12
30. [AE]	LL_brassic a	Brassica	LL	23.17	0.32	14.68	13.82	1.08	14.17	13.34	1.05	3995519	459300	0.27	0.11
31. [AF]	LL_brassic a	Brassica	LL	22.72	0.34	15.22	13.87	1.15	14.41	13.13	1.09	3000599	403508	0.32	0.13
32. [AG]	LL_brassic a	Brassica	LL	22.82	0.41	14.79	13.55	1.5	14.06	12.88	1.43	6551609	1102168	0.38	0.17
33. [AH]	LL_brassic a	Brassica	LL	23.19	0.44	12.75	11.91	1.47	12.32	11.51	1.42	2528014	315706	0.37	0.12
34. [AI]	LL_brassic a	Brassica	LL	22.46	0.55	15.06	13.41	1.92	14.09	12.55	1.8	8213228	1278091	0.44	0.16
35. [AJ]	LL_brassic a	Brassica	LL	22.75	0.33	15.18	13.86	1.11	14.39	13.14	1.05	11706843	1648011	0.33	0.14
36. [AK]	LL_brassic a	Brassica	LL	23.06	0.52	14.14	13.17	1.74	13.59	12.65	1.68	4968954	699564	0.41	0.14
37. [AL]	LL_brassic a	Brassica	LL	23.02	0.67	14.89	13.87	1.9	14.28	13.3	1.82	18314303	3073241	0.46	0.17
38. [AM]	LL_brassic a	Brassica	LL	22.64	0.54	15.2	13.76	1.88	14.34	12.98	1.78	17026073	2778429	0.37	0.16
39. [AN]	LL_brassic a	Brassica	LL	22.35	0.4	15.37	13.59	1.06	14.31	12.66	0.99	5579488	815843	0.36	0.15
40. [AO]	LL_brassic a	Brassica	LL	23.22	0.38	13.17	12.36	1.29	12.74	11.96	1.25	3090167	451362	0.34	0.14
41. [AP]	LL_brassic a	Brassica	LL	22.86	0.27	14.16	12.97	0.98	13.49	12.35	0.94	2660307	278347	0.25	0.1
42. [AQ]	LL_brassic a	Brassica	LL	23.62	0.49	12.77	12.39	1.66	12.57	12.19	1.63	2267887	217372	0.2	0.1
43. [AR]	DD_Wheat	Wheat	DD	23.73	0.5	3.51	3.24	5.32	3.47	3.2	5.26	822329	170333	0.46	0.21
44. [AS]	DD_Wheat	Wheat	DD	23.09	0.35	4.7	3.75	1.29	4.52	3.61	1.24	1168742	168325	0.34	0.15
45. [AT]	DD_Wheat	Wheat	DD	23.62	0.71	3.4	3.02	2.31	3.35	2.97	2.27	1329130	278270	0.38	0.21
46. [AU]	DD_Wheat	Wheat	DD	22.48	0.47	5.95	4.32	1.87	5.57	4.05	1.75	863934	163291	0.44	0.19
47. [AV]	DD_Wheat	Wheat	DD	22.91	0.36	4.25	3.11	1.36	4.06	2.97	1.3	1416803	198050	0.33	0.14
48. [AW]	DD_Wheat	Wheat	DD	23.8	0.56	3.03	2.82	2.29	3	2.8	2.27	911339	196342	0.41	0.21
49. [AX]	DD_Wheat	Wheat	DD	22.94	0.44	5.3	4.2	1.66	5.07	4.01	1.58	1034599	152465	0.43	0.15
50. [AY]	DD_Wheat	Wheat	DD	23.79	0.57	2.38	2.17	1.88	2.36	2.15	1.87	941108	205673	0.4	0.22
51. [AZ]	DD_Wheat	Wheat	DD	22.95	0.55	4.79	3.69	2.02	4.58	3.53	1.93	1029273	217037	0.45	0.22
52. [BA]	DD_Wheat	Wheat	DD	22.06	0.91	8.29	6.18	3.53	7.62	5.68	3.24	1525225	478344	0.56	0.28
53. [BB]	DD_Wheat	Wheat	DD	23.43	0.61	3.79	3.21	2.27	3.7	3.13	2.21	669199	136432	0.58	0.2
54. [BC]	DD_Wheat	Wheat	DD	23.65	1.56	5.61	5.26	5.85	5.53	5.18	5.76	304218	160730	0.76	0.52
55. [BD]	DD_Wheat	Wheat	DD	22.98	0.45	5.5	4.44	1.67	5.27	4.25	1.6	1066830	158163	0.29	0.15
56. [BE]	DD_Wheat	Wheat	DD	23.32	0.41	5.94	5.24	1.49	5.77	5.09	1.44	1405591	252539	0.35	0.17
57. [BF]	DD_Wheat	Wheat	DD	23.46	0.37	5.52	4.97	1.35	5.4	4.86	1.32	1477067	211931	0.34	0.14
58. [BG]	DD_Wheat	Wheat	DD	23.22	0.67	6.96	6.15	2.43	6.73	5.95	2.35	801978	159618	0.42	0.2
59. [BH]	DD_Wheat	Wheat	DD	23.09	0.5	5.49	4.54	1.83	5.28	4.37	1.76	1728999	368398	0.4	0.2
60. [BI]	DD_Wheat	Wheat	DD	23.19	0.42	5.33	4.49	1.47	5.15	4.34	1.42	1218649	216261	0.34	0.17
61. [BJ]	DD_Wheat	Wheat	DD	23.36	0.4	3.28	2.62	1.28	3.19	2.55	1.25	948604	143072	0.33	0.15
62. [BK]	DD_Wheat	Wheat	DD	23.58	0.47	4.96	4.53	1.7	4.87	4.45	1.68	985816	147145	0.36	0.15
63. [BL]	DD_Wheat	Wheat	DD	22.64	0.46	5.8	4.36	1.77	5.47	4.11	1.67	1444849	215905	0.31	0.15
64. [BM]	DD_Wheat	Wheat	DD	23.5	0.53	3.57	3.06	1.69	3.5	3	1.66	1278636	266968	0.48	0.21
65. [BN]	DD_Wheat	Wheat	DD	23.34	0.42	4.84	4.16	1.51	4.71	4.05	1.47	1202389	198581	0.42	0.17
66. [BO]	DD_Wheat	Wheat	DD	24.75	0.66	2.67	3.39	1.93	2.75	3.5	1.99	405015	93410	0.55	0.24
67. [BP]	DD_brassic a	Brassica	DD	21.02	1.18	16.32	12.91	5.01	14.29	11.31	4.39	693474	397370	0.53	0.65
68. [BQ]	DD_brassic a	Brassica	DD	22.21	2.02	12.72	10.78	8.67	11.77	9.98	8.02	487773	430711	0.27	0.71
69. [BR]	DD_brassic a	Brassica	DD	25.76	1.65	5.78	7.42	4.01	6.2	7.96	4.3	581361	409166	0.45	0.52
71. [BT]	DD_brassic a	Brassica	DD	25.57	3.54	3.07	4.54	10.21	3.27	4.84	10.88	324906	433867	0.46	0.67
73. [BV]	DD_brassic a	Brassica	DD	32.3	1.71	13.15	19.32	2.88	17.7	26	3.88	760572	255722	0.46	0.39
75. [BX]	DD_brassic a	Brassica	DD	23.13	1.57	9.54	8.63	5.92	9.19	8.32	5.71	508903	420107	0.35	0.62
77. [BZ]	DD_brassic a	Brassica	DD	24.59	1.03	5.88	6.45	2.75	6.02	6.61	2.82	1083785	435879	0.82	0.4
80. [CC]	DD_brassic a	Brassica	DD	23.43	1.57	8.36	7.77	4.78	8.16	7.59	4.66	1081288	553071	0.59	0.63
82. [CE]	DD_brassic a	Brassica	DD	25.76	1.43	1.68	3.32	15.05	1.8	3.56	16.15	858345	423997	0.89	0.56
83. [CF]	DD_brassic a	Brassica	DD	24.87	1.04	4.73	5.57	2.91	4.9	5.77	3.02	895008	299841	0.55	0.34
84. [CG]	DD_brassic a	Brassica	DD	25.1	1.1	4.33	5.38	3.4	4.53	5.63	3.56	1209249	467815	0.76	0.39
