## Additional file 10 for "A high-throughput delayed fluorescence method reveals underlying differences in the control of circadian rhythms in *Triticum aestivum* and *Brassica napus*"

Data Ref	Data Label	Spiecies	Temperature	Period	Period Err	Circ. Phase To Zero	Circ. Phase To Window	Circ. Phase Err	Abs Phase To Zero	Abs Phase To Window	Abs Phase Err	Amplitude	Amplitude Err	GOF	ERR
1. [B]	12C	Brassica	12	26.67	0.51	12.14	14.54	1.34	13.49	16.16	1.48	140584	20531	0.36	0.15
2. [C]	12C	Brassica	12	26.3	0.4	11.96	14.06	1.1	13.11	15.41	1.2	102576	10038	0.25	0.1
3. [D]	12C	Brassica	12	26.92	0.33	10.4	13.01	0.92	11.67	14.59	1.03	127110	11882	0.23	0.09
4. [E]	12C	Brassica	12	26.21	0.5	12.28	14.3	1.33	13.41	15.62	1.45	127741	14965	0.37	0.12
5. [F]	12C	Brassica	12	26.53	0.44	11.74	14.03	1.25	12.98	15.51	1.38	100101	12254	0.32	0.12
6. [G]	12C	Brassica	12	26.2	0.55	14.57	16.59	2.14	15.91	18.11	2.34	74184	11941	0.32	0.16
7. [H]	12C	Brassica	12	26.58	0.71	11.4	13.73	1.99	12.63	15.21	2.21	156686	30857	0.45	0.2
8. [I]	12C	Brassica	12	24.18	0.33	15.81	15.99	1.86	15.93	16.11	1.88	161594	18320	0.24	0.11
9. [J]	12C	Brassica	12	27.48	0.76	9.65	12.69	1.86	11.05	14.53	2.13	173283	23382	0.33	0.14
10. [K]	12C	Brassica	12	26.76	0.7	10.99	13.46	1.98	12.25	15.01	2.21	141396	26832	0.37	0.19
11. [L]	12C	Brassica	12	25.51	0.28	14.32	15.74	0.57	15.22	16.73	0.61	153043	13200	0.19	0.08
12. [M]	12C	Brassica	12	26.15	0.36	14.11	16.08	0.92	15.37	17.52	1.01	91357	11327	0.3	0.12
13. [N]	12C	Brassica	12	26.49	0.53	11.94	14.2	1.58	13.18	15.67	1.74	94647	8868	0.18	0.09
14. [O]	12C	Brassica	12	26.13	0.49	13.13	15.09	1.29	14.3	16.43	1.41	98855	14483	0.36	0.15
15. [P]	12C	Brassica	12	26.29	0.42	11.54	13.63	1.15	12.64	14.93	1.26	161533	17955	0.21	0.11
16. [Q]	12C	Brassica	12	26.2	0.4	12.3	14.32	1.19	13.43	15.63	1.3	157846	16069	0.23	0.1
17. [R]	12C	Brassica	12	26.53	0.39	11.16	13.45	1.03	12.34	14.87	1.14	140199	12580	0.17	0.09
18. [S]	12C	Brassica	12	26.55	0.59	12.43	14.73	1.56	13.75	16.3	1.72	95359	12618	0.4	0.13
19. [T]	12C	Brassica	12	27.34	0.77	11.75	14.68	1.95	13.38	16.72	2.22	115700	20641	0.51	0.18
20. [U]	12C	Brassica	12	26.03	0.79	14.57	16.44	2.09	15.8	17.83	2.27	62534	11991	0.55	0.19
21. [V]	12C	Brassica	12	26.77	0.96	12.17	14.66	2.51	13.58	16.35	2.8	63620	14536	0.6	0.23
22. [W]	12C	Brassica	12	26.63	0.55	13.1	15.47	1.65	14.53	17.16	1.84	83668	9258	0.24	0.11
23. [X]	12C	Brassica	12	24.99	1.05	17.58	18.53	3.29	18.3	19.29	3.42	30736	10148	0.62	0.31
24. [Y]	12C	Brassica	12	25.31	0.36	15.09	16.33	0.65	15.91	17.22	0.69	108332	12661	0.29	0.12
35. [AJ]	17C	Brassica	17	24.97	1.04	9.11	10.04	1.09	9.48	10.45	1.14	3065288	904132	0.87	0.29
36. [AK]	17C	Brassica	17	22.98	0.18	13.96	12.9	0.58	13.37	12.35	0.55	3207660	235066	0.18	0.07
37. [AL]	17C	Brassica	17	24.48	1.01	10.76	11.24	3.18	10.98	11.46	3.25	2284935	623584	0.69	0.27
38. [AM]	17C	Brassica	17	23.93	0.55	12.21	12.14	1.77	12.17	12.1	1.77	2957327	442611	0.45	0.15
39. [AN]	17C	Brassica	17	24.22	0.86	11.34	11.55	2.71	11.44	11.66	2.74	3137714	714072	0.62	0.23
40. [AO]	17C	Brassica	17	23.59	0.36	12.93	12.51	1.27	12.71	12.3	1.25	2220642	315237	0.33	0.14
41. [AP]	17C	Brassica	17	24.62	0.52	9.4	10	1.54	9.64	10.26	1.58	2959939	516919	0.43	0.18
42. [AQ]	17C	Brassica	17	23.09	0.49	15.36	14.42	1.65	14.78	13.87	1.59	3427697	570375	0.38	0.17
43. [AR]	17C	Brassica	17	23.67	0.44	12.47	12.14	1.42	12.3	11.97	1.4	2835316	346379	0.36	0.12
44. [AS]	17C	Brassica	17	23.72	0.23	13.43	13.14	0.66	13.27	12.99	0.65	4878633	452416	0.19	0.09
45. [AT]	17C	Brassica	17	23.25	0.74	14.29	13.51	2.46	13.84	13.09	2.38	3538222	724402	0.58	0.2
46. [AU]	17C	Brassica	17	23.13	0.36	15	14.1	1.19	14.46	13.59	1.15	2499485	316391	0.29	0.12
47. [AV]	17C	Brassica	17	22.5	0.95	16.37	14.77	3.35	15.35	13.85	3.14	2049617	616796	0.57	0.29
48. [AW]	17C	Brassica	17	23.49	0.27	12.66	12.14	0.83	12.39	11.88	0.82	2915709	301473	0.24	0.1
49. [AX]	17C	Brassica	17	23.35	0.46	14.33	13.66	1.47	13.94	13.29	1.43	2382840	396577	0.38	0.17
50. [AY]	17C	Brassica	17	23.37	0.36	13.57	12.92	1.17	13.21	12.58	1.14	3618416	372141	0.31	0.1
51. [AZ]	17C	Brassica	17	23.53	0.31	13.16	12.68	1.01	12.9	12.43	0.99	3342234	297938	0.27	0.09
52. [BA]	17C	Brassica	17	23.08	0.36	16.08	15.12	1.37	15.46	14.54	1.32	3296880	335553	0.31	0.1
53. [BB]	17C	Brassica	17	23.77	0.47	12.99	12.76	1.63	12.87	12.64	1.62	3330225	545395	0.37	0.17
54. [BC]	17C	Brassica	17	23.48	0.37	13.43	12.9	1.32	13.14	12.62	1.29	3073935	397682	0.3	0.13
55. [BD]	17C	Brassica	17	23.06	0.63	14.83	13.85	2.17	14.25	13.31	2.09	1.24E+07	2603021	0.44	0.2
56. [BE]	17C	Brassica	17	23.19	0.47	14.88	14.04	1.62	14.38	13.57	1.56	2668703	400983	0.35	0.15
57. [BF]	17C	Brassica	17	22.66	0.67	16.59	15.17	2.66	15.66	14.32	2.51	1924255	470211	0.59	0.25
58. [BG]	17C	Brassica	17	23.49	0.44	15.66	15.14	1.36	15.33	14.82	1.33	1957529	298773	0.3	0.15
59. [BH]	17C	Brassica	17	25.59	0.66	7.59	9.08	1.7	8.09	9.68	1.82	2752475	486082	0.52	0.18
60. [BI]	17C	Brassica	17	23.1	0.23	14.49	13.56	0.8	13.95	13.05	0.77	2612584	268988	0.25	0.1
61. [BJ]	17C	Brassica	17	23.23	0.55	16.07	15.27	2.05	15.55	14.78	1.99	1887189	358608	0.43	0.19
62. [BK]	17C	Brassica	17	20.69	0.38	23.76	19.92	1.64	20.48	17.17	1.41	2878452	484778	0.35	0.19
63. [BL]	17C	Brassica	17	23.54	0.41	14.61	14.14	1.35	14.33	13.87	1.32	2629333	320202	0.37	0.12
64. [BM]	17C	Brassica	17	23.17	0.42	16.02	15.16	1.53	15.47	14.64	1.48	2086634	296767	0.34	0.14
65. [BN]	17C	Brassica	17	24.5	0.49	11	11.49	1.52	11.23	11.73	1.55	2200017	417004	0.45	0.19
66. [BO]	17C	Brassica	17	23.59	0.32	13.68	13.27	1.05	13.45	13.04	1.03	4287859	572488	0.32	0.13
67. [BP]	17C	Brassica	17	24.04	0.47	11.98	12.02	1.4	12	12.04	1.41	2226515	385149	0.41	0.18
68. [BQ]	17C	Brassica	17	23.49	0.43	15.4	14.88	1.38	15.07	14.56	1.35	2138693	343965	0.37	0.16
69. [BR]	17C	Brassica	17	21.94	0.67	18.86	16.61	2.74	17.24	15.18	2.5	2149391	517811	0.59	0.24
70. [BS]	22C	Brassica	22	23.2	0.65	15.81	14.98	2.11	15.28	14.48	2.04	1311092	286522	0.47	0.22
71. [BT]	22C	Brassica	22	24.11	0.53	12.07	12.18	1.68	12.13	12.24	1.68	118883	17479	0.42	0.15
72. [BU]	22C	Brassica	22	23.59	0.75	12.79	12.37	2.44	12.57	12.16	2.4	1101681	203744	0.5	0.18
73. [BV]	22C	Brassica	22	23.3	0.4	14.04	13.32	1.43	13.63	12.93	1.39	243672	41050	0.33	0.17
74. [BW]	22C	Brassica	22	23.04	0.85	15.26	14.26	3.25	14.65	13.69	3.12	2433715	509183	0.55	0.21
75. [BX]	22C	Brassica	22	24.02	0.9	11.26	11.28	2.88	11.27	11.29	2.88	2570060	573246	0.56	0.22
76. [BY]	22C	Brassica	22	23.15	0.44	15.2	14.32	1.68	14.66	13.81	1.62	397640	68317	0.39	0.17
77. [BZ]	22C	Brassica	22	23.32	1	12.97	12.27	3.33	12.6	11.92	3.24	3446548	877367	0.63	0.25
78. [CA]	22C	Brassica	22	24.87	0.7	9.4	10.24	1.98	9.74	10.61	2.05	809139	183601	0.4	0.23
79. [CB]	22C	Brassica	22	23.7	1.02	11.77	11.46	3.32	11.62	11.32	3.28	6443977	1759649	0.64	0.27
80. [CC]	22C	Brassica	22	22.89	0.7	15.14	13.98	1.67	14.44	13.33	1.59	3397789	966182	0.58	0.28
81. [CD]	22C	Brassica	22	23.37	0.46	14.42	13.77	1.51	14.04	13.41	1.47	188923	22923	0.35	0.12
82. [CE]	22C	Brassica	22	23.03	0.26	16.43	15.42	1.06	15.77	14.8	1.01	2976843	353161	0.28	0.12
83. [CF]	22C	Brassica	22	23.2	0.41	15.49	14.66	1.34	14.97	14.17	1.29	4548685	507291	0.33	0.11
84. [CG]	22C	Brassica	22	22.79	0.46	16.67	15.4	1.75	15.83	14.62	1.66	4997997	653096	0.39	0.13
85. [CH]	22C	Brassica	22	22.66	0.22	15.2	13.78	0.78	14.35	13.01	0.74	3360023	315522	0.24	0.09
86. [CI]	22C	Brassica	22	22.8	0.44	16.25	14.99	1.7	15.44	14.24	1.62	6657069	811405	0.36	0.12
87. [CJ]	22C	Brassica	22	23.16	0.32	14.69	13.82	1.07	14.18	13.34	1.04	4116898	463701	0.27	0.11
88. [CK]	22C	Brassica	22	22.83	0.39	14.86	13.63	1.3	14.14	12.97	1.24	3504556	502260	0.35	0.14
89. [CL]	22C	Brassica	22	22.82	0.41	14.79	13.55	1.5	14.06	12.88	1.43	6946131	1169092	0.38	0.17
90. [CM]	22C	Brassica	22	23.26	0.39	12.55	11.78	1.29	12.16	11.42	1.25	2740111	309507	0.34	0.11
91. [CN]	22C	Brassica	22	22.46	0.55	15.05	13.4	1.4	14.08	12.54	1.31	8547038	1315478	0.44	0.15
92. [CO]	22C	Brassica	22	22.73	0.34	15.26	13.92	1.18	14.45	13.18	1.12	1.24E+07	1750937	0.33	0.14
93. [CP]	22C	Brassica	22	23.05	0.56	14.16	13.17	1.89	13.6	12.65	1.81	7083688	1062066	0.43	0.15
94. [CQ]	22C	Brassica	22	23.01	0.65	14.93	13.89	3.14	14.31	13.32	3.01	1.95E+07	3269846	0.46	0.17
95. [CR]	22C	Brassica	22	22.64	0.42	15.2	13.76	1.5	14.34	12.98	1.41	1.82E+07	2955998	0.37	0.16
96. [CS]	22C	Brassica	22	22.35	0.4	15.37	13.59	1.06	14.31	12.66	0.99	5854695	856332	0.36	0.15
97. [CT]	22C	Brassica	22	23.14	0.38	13.43	12.54	1.36	12.95	12.09	1.31	3213757	440242	0.32	0.14
98. [CU]	22C	Brassica	22	22.88	0.26	14.12	12.94	0.98	13.46	12.34	0.93	2753919	297250	0.27	0.11
99. [CV]	22C	Brassica	22	23.44	0.35	13.3	12.73	1.19	12.99	12.43	1.16	2285874	192735	0.21	0.09
1. [B]	27C	Wheat	27	22.82	0.45	1.61	0.37	1.58	1.53	0.35	1.5	29348	4603	0.29	0.17
2. [C]	27C	Wheat	27	23.54	0.28	4.18	3.71	0.89	4.1	3.64	0.88	51855	6439	0.3	0.13
3. [D]	27C	Wheat	27	23.26	0.32	4.62	3.86	1.15	4.48	3.74	1.12	30950	3834	0.29	0.12
4. [E]	27C	Wheat	27	24.43	1.14	1.8	2.22	2.33	1.83	2.26	2.37	30108	7849	0.61	0.29
5. [F]	27C	Wheat	27	22.68	0.42	3.71	2.32	1.42	3.51	2.19	1.34	25384	3247	0.2	0.12
6. [G]	27C	Wheat	27	23	0.31	5.13	4.09	1.17	4.92	3.92	1.12	70048	9386	0.32	0.14
7. [H]	27C	Wheat	27	23.06	0.48	4.55	3.57	1.83	4.37	3.43	1.76	170794	21830	0.37	0.13
8. [I]	27C	Wheat	27	23.44	0.65	2.45	1.87	2.06	2.39	1.83	2.01	51745	9074	0.4	0.19
9. [J]	27C	Wheat	27	24.8	0.52	4.23	5	1.71	4.37	5.17	1.76	40752	5335	0.4	0.13
10. [K]	27C	Wheat	27	23.71	0.41	6.09	5.8	1.42	6.02	5.73	1.4	48007	6504	0.28	0.14
11. [L]	27C	Wheat	27	23.35	0.26	6.48	5.81	0.94	6.3	5.65	0.92	104750	9339	0.22	0.09
12. [M]	22C	Wheat	22	23.74	0.4	4.97	4.71	1.49	4.92	4.66	1.47	34694	4626	0.23	0.13
13. [N]	22C	Wheat	22	24.55	0.42	4.79	5.33	1.41	4.9	5.45	1.44	41472	5119	0.32	0.12
14. [O]	22C	Wheat	22	24	0.61	5.27	5.27	2.11	5.27	5.27	2.11	34199	6409	0.31	0.17
15. [P]	22C	Wheat	22	24.14	0.53	5.7	5.84	1.81	5.73	5.87	1.82	33672	5758	0.31	0.16
16. [Q]	22C	Wheat	22	23.82	0.75	5.52	5.34	2.54	5.48	5.3	2.52	37207	6899	0.29	0.17
17. [R]	22C	Wheat	22	24.11	0.36	4.05	4.16	0.53	4.07	4.18	0.53	43045	5139	0.25	0.12
18. [S]	22C	Wheat	22	23.69	0.35	4.15	3.84	1.67	4.1	3.79	1.65	37975	4622	0.2	0.12
19. [T]	22C	Wheat	22	23.81	0.4	3.23	3.03	1.27	3.2	3.01	1.26	43267	7091	0.39	0.17
20. [U]	22C	Wheat	22	22.33	0.75	8.27	6.47	2.89	7.69	6.02	2.69	60111	17224	0.46	0.26
21. [V]	22C	Wheat	22	23.73	0.48	2.08	1.81	1.49	2.06	1.79	1.47	37166	6069	0.34	0.17
22. [W]	22C	Wheat	22	23.86	0.56	3.76	3.62	2.08	3.74	3.6	2.06	43775	6835	0.24	0.15
23. [X]	22C	Wheat	22	23.72	0.44	3.53	3.25	1.19	3.49	3.21	1.18	815711	168714	0.46	0.2
24. [Y]	22C	Wheat	22	23.63	0.72	3.36	2.99	2.33	3.31	2.94	2.3	1233997	258546	0.38	0.22
25. [Z]	22C	Wheat	22	22.94	0.37	4.15	3.04	1.36	3.97	2.91	1.3	1462707	203101	0.33	0.14
26. [AA]	22C	Wheat	22	22.95	0.44	5.27	4.17	1.66	5.04	3.99	1.58	1083916	160358	0.44	0.15
27. [AB]	22C	Wheat	22	22.97	0.56	4.71	3.64	2.03	4.51	3.48	1.94	966330	203381	0.44	0.22
28. [AC]	22C	Wheat	22	23.44	0.61	3.77	3.19	2.27	3.68	3.12	2.21	638552	130120	0.57	0.2
29. [AD]	22C	Wheat	22	22.98	0.45	5.49	4.43	1.67	5.26	4.24	1.6	1008789	148520	0.29	0.15
30. [AE]	22C	Wheat	22	23.44	0.35	5.56	4.99	1.31	5.43	4.87	1.28	1355470	193802	0.34	0.14
31. [AF]	22C	Wheat	22	23.11	0.49	5.41	4.49	1.8	5.21	4.32	1.74	1566971	327787	0.4	0.2
32. [AG]	22C	Wheat	22	23.37	0.4	3.23	2.59	1.27	3.15	2.52	1.24	987425	148119	0.33	0.15
33. [AH]	22C	Wheat	22	22.64	0.46	5.81	4.37	1.77	5.48	4.12	1.66	1544727	231547	0.31	0.15
34. [AI]	22C	Wheat	22	23.35	0.42	4.8	4.13	1.53	4.67	4.02	1.48	1097502	183488	0.42	0.17
35. [AJ]	17C	Wheat	17	29.11	2.1	7.23	11.44	5.01	8.77	13.88	6.08	470008	236661	0.71	0.54
36. [AK]	17C	Wheat	17	21.8	1.08	19.31	16.89	3.43	17.54	15.34	3.12	1013930	561736	0.62	0.55
38. [AM]	17C	Wheat	17	22.12	2.16	19.87	17.83	7.21	18.31	16.43	6.64	587658	582553	0.89	0.88
39. [AN]	17C	Wheat	17	22.05	1.68	23.35	21.22	6.41	21.45	19.5	5.89	817910	419046	0.84	0.51
40. [AO]	17C	Wheat	17	22.34	1.63	7.67	5.89	5.49	7.14	5.48	5.11	460756	248471	0.66	0.49
41. [AP]	17C	Wheat	17	28.48	3.46	15.27	19.04	7.3	18.12	22.6	8.67	700699	487689	0.85	0.68
43. [AR]	17C	Wheat	17	21.26	2.39	21.28	18.19	10.01	18.85	16.11	8.87	560743	510476	0.9	0.91
44. [AS]	17C	Wheat	17	21.98	2.44	21.89	19.69	9.51	20.05	18.03	8.71	718130	634201	0.88	0.87
47. [AV]	17C	Wheat	17	29.04	3.42	13.95	18.12	7.55	16.88	21.92	9.13	405146	336162	0.89	0.8
49. [AX]	17C	Wheat	17	30.49	5.87	8.86	13.96	11.77	11.25	17.74	14.95	1271416	1197516	0.81	0.73
50. [AY]	17C	Wheat	17	28.05	2.05	16.55	20.01	5.25	19.34	23.39	6.14	1785312	791562	0.71	0.43
51. [AZ]	17C	Wheat	17	27.05	1.94	15.3	18	4.63	17.24	20.29	5.22	1286928	713622	0.7	0.53
52. [BA]	17C	Wheat	17	28.18	4.26	15.03	18.59	9.26	17.65	21.83	10.87	1845038	1313147	0.87	0.75
53. [BB]	17C	Wheat	17	27.13	1.98	15.19	17.96	4.72	17.17	20.3	5.33	1994228	1063692	0.78	0.53
54. [BC]	17C	Wheat	17	31.33	4.18	6.11	11.73	8.59	7.98	15.31	11.22	1254272	886221	0.86	0.66
55. [BD]	17C	Wheat	17	27.72	2.26	14.28	17.5	5.15	16.49	20.21	5.94	1821783	1184481	0.79	0.55
56. [BE]	17C	Wheat	17	30.64	2.8	11.18	16.38	5.36	14.27	20.91	6.84	3177239	1575918	0.61	0.42
58. [BG]	32C	Wheat	32	22.6	0.62	4	2.52	2.43	3.77	2.37	2.29	711501	147309	0.42	0.2
59. [BH]	32C	Wheat	32	22.22	0.58	5.77	3.85	2.3	5.34	3.56	2.13	892813	189182	0.53	0.22
60. [BI]	32C	Wheat	32	22.66	1.3	4.66	3.24	6.24	4.4	3.06	5.89	1049451	317568	0.52	0.28
61. [BJ]	32C	Wheat	32	22.63	0.95	5.97	4.52	3.65	5.63	4.26	3.44	1736359	442733	0.6	0.25
62. [BK]	32C	Wheat	32	22.22	0.6	6.61	4.69	2.33	6.12	4.34	2.15	721361	161426	0.55	0.23
63. [BL]	32C	Wheat	32	22.32	0.59	5.71	3.9	2.29	5.31	3.63	2.13	775293	149562	0.48	0.2
64. [BM]	32C	Wheat	32	22.09	0.83	6.96	4.89	3.27	6.41	4.5	3.01	1103886	283277	0.55	0.26
65. [BN]	32C	Wheat	32	22.5	0.41	6.29	4.69	1.59	5.9	4.4	1.49	935240	185027	0.4	0.19
66. [BO]	32C	Wheat	32	22.5	0.66	6.26	4.66	2.47	5.87	4.37	2.32	1194810	269434	0.49	0.21
67. [BP]	32C	Wheat	32	22.29	0.57	6.31	4.47	2.18	5.86	4.15	2.03	614862	135239	0.55	0.22
68. [BQ]	32C	Wheat	32	22.62	0.92	5.71	4.24	3.57	5.38	4	3.36	1304269	310530	0.59	0.24
69. [BR]	32C	Wheat	32	22.34	0.55	6.07	4.29	2.12	5.65	3.99	1.98	796125	188933	0.47	0.23
70. [BS]	32C	Wheat	32	22.38	0.6	6.27	4.54	2.33	5.85	4.23	2.17	1054024	257656	0.57	0.24
71. [BT]	32C	Wheat	32	23.42	1.06	1.76	1.17	3.46	1.72	1.14	3.38	1283544	311343	0.6	0.24
72. [BU]	32C	Wheat	32	22.41	0.79	7.09	5.39	2.99	6.62	5.03	2.79	1011697	271149	0.55	0.27
58. [BG]	22C	Wheat	22	24.83	0.57	20	20.8	1.54	20.69	21.52	1.6	2636	573	0.47	0.22
59. [BH]	22C	Wheat	22	26.93	1.23	16.36	18.97	2.96	18.36	21.29	3.32	2075	593	0.74	0.29
60. [BI]	22C	Wheat	22	25.71	1.02	17.51	19.11	2.66	18.76	20.47	2.85	1303	331.8	0.65	0.25
61. [BJ]	22C	Wheat	22	27.75	1.38	14.18	17.43	3.22	16.4	20.15	3.72	1002	390.6	0.67	0.38
62. [BK]	22C	Wheat	22	24.02	0.32	23.05	23.07	0.89	23.07	23.09	0.89	4819	1143	0.52	0.23
63. [BL]	22C	Wheat	22	26.49	0.85	17.66	19.91	1.94	19.49	21.98	2.14	4780	993	0.51	0.22
64. [BM]	22C	Wheat	22	23.95	0.36	0.01	23.96	1.14	0.01	23.91	1.14	2174	282.6	0.3	0.13
65. [BN]	22C	Wheat	22	24.64	0.66	0.16	0.78	2.07	0.16	0.8	2.13	1488	330	0.53	0.24
66. [BO]	22C	Wheat	22	23.96	0.43	2.29	2.25	1.38	2.29	2.25	1.38	2584	380.1	0.35	0.15
