## Additional file 11 for "A high-throughput delayed fluorescence method reveals underlying differences in the control of circadian rhythms in *Triticum aestivum* and *Brassica napus*"

Data Ref	Data Label	Seed_year		Column1	line	cab	Period	Period Err	Circ. Phase To Zero	Circ. Phase To Window	Circ. Phase Err	Abs Phase To Zero	Abs Phase To Window	Abs Phase Err	Amplitude	Amplitude Err	GOF	ERR	Ajusted Period
3. [D]	ch1	Chuanyou II y.1	Year 1	CH. Seed batch 1	Chuanyou II	Lum 1	23.61	0.27	14.66	14.26	1.2	14.42	14.03	1.18	136196	20964	0.39	0.15	23.67501819
10. [K]	ch1	Chuanyou II y.1	Year 1	CH. Seed batch 1	Chuanyou II	Lum 1	22.96	0.24	15.25	14.16	1.8	14.59	13.55	1.72	127767	23584	0.44	0.18	23.02322819
21. [V]	ch1	Chuanyou II y.1	Year 1	CH. Seed batch 1	Chuanyou II	Lum 1	23.02	0.23	15.97	14.95	1.25	15.32	14.34	1.2	55272	6483	0.31	0.12	23.08339342
7. [H]	ch2	Chuanyou II y.2	Year 2	CH. Seed batch 2	Chuanyou II	Lum 1	23.72	0.79	17.07	16.79	4.02	16.87	16.59	3.97	67097	26032	0.89	0.41	23.78532111
17. [R]	ch2	Chuanyou II y.2	Year 2	CH. Seed batch 2	Chuanyou II	Lum 1	22.16	0.4	19.2	17.21	2.26	17.73	15.89	2.08	42188	9636	0.56	0.23	22.22102512
25. [Z]	ch2	Chuanyou II y.2	Year 2	CH. Seed batch 2	Chuanyou II	Lum 1	23.28	0.16	16.63	15.89	0.86	16.13	15.41	0.84	56883	4302	0.3	0.08	23.34410942
6. [G]	ch3	Chuanyou II y.3	Year 3	CH. Seed batch 3	Chuanyou II	Lum 1	21.5	0.55	22.92	20.13	3.2	20.53	18.03	2.87	37250	13487	1	0.36	21.55920758
14. [O]	ch3	Chuanyou II y.3	Year 3	CH. Seed batch 3	Chuanyou II	Lum 1	23.03	0.11	15.98	14.96	0.61	15.33	14.36	0.58	100653	8360	0.2	0.08	23.09342096
24. [Y]	ch3	Chuanyou II y.3	Year 3	CH. Seed batch 3	Chuanyou II	Lum 1	23.46	0.13	15.15	14.6	0.64	14.81	14.27	0.63	49496	4248	0.28	0.08	23.52460511
32. [AG]	ch3	Chuanyou II y.3	Year 3	CH. Seed batch 3	Chuanyou II	Lum 1	24.26	0.12	15.81	16.07	0.49	15.98	16.24	0.49	83068	6983	0.23	0.08	24.32680818
2. [C]	co1	Cabriolet y.1	Year 1	CA. Seed batch 1	Cabriolet	Lum 1	22.75	0.15	13.81	12.49	0.83	13.09	11.84	0.78	452135	56788	0.32	0.12	22.81264988
12. [M]	co1	Cabriolet y.1	Year 1	CA. Seed batch 1	Cabriolet	Lum 1	23.21	0.15	11.62	10.81	0.76	11.24	10.45	0.74	205404	26381	0.33	0.13	23.27391665
20. [U]	co1	Cabriolet y.1	Year 1	CA. Seed batch 1	Cabriolet	Lum 1	23.12	0.17	14.52	13.61	0.81	13.99	13.11	0.78	160866	14864	0.3	0.09	23.1836688
30. [AE]	co1	Cabriolet y.1	Year 1	CA. Seed batch 1	Cabriolet	Lum 1	22.98	0.14	13.03	11.97	0.7	12.48	11.46	0.67	147167	16330	0.3	0.11	23.04328327
16. [Q]	co2	Cabriolet y.2	Year 2	CA. Seed batch 2	Cabriolet	Lum 1	22.53	0.23	16.1	14.53	1.15	15.11	13.64	1.08	96907	14224	0.42	0.15	22.59204404
27. [AB]	co2	Cabriolet y.2	Year 2	CA. Seed batch 2	Cabriolet	Lum 1	22.86	0.16	13.51	12.31	0.85	12.87	11.73	0.81	143506	19879	0.33	0.14	22.9229528
34. [AI]	co2	Cabriolet y.2	Year 2	CA. Seed batch 2	Cabriolet	Lum 1	23.32	0.14	14.68	13.98	0.63	14.26	13.58	0.62	102636	9658	0.3	0.09	23.38421957
5. [F]	co3	Cabriolet y.3	Year 3	CA. Seed batch 3	Cabriolet	Lum 1	22.72	0.72	18.81	17.46	98.46	17.81	16.53	93.21	25254	9577	0.55	0.37	22.78256727
13. [N]	co3	Cabriolet y.3	Year 3	CA. Seed batch 3	Cabriolet	Lum 1	22.89	0.14	16.36	15.19	0.79	15.6	14.49	0.75	69236	5768	0.27	0.08	22.95303542
23. [X]	co3	Cabriolet y.3	Year 3	CA. Seed batch 3	Cabriolet	Lum 1	23.33	0.11	14.99	14.3	0.5	14.57	13.9	0.49	51588	2763	0.22	0.05	23.39424711
31. [AF]	co3	Cabriolet y.3	Year 3	CA. Seed batch 3	Cabriolet	Lum 1	23.96	0.09	14.52	14.48	0.35	14.5	14.46	0.35	47247	2213	0.19	0.05	24.02598203
1. [B]	n1	Norin y.1	Year 1	NO. Seed batch 1	Norin	Lum 1	21.84	0.23	15.69	13.32	1.24	14.28	12.12	1.13	71648	11605	0.47	0.16	21.90014389
11. [L]	n1	Norin y.1	Year 1	NO. Seed batch 1	Norin	Lum 1	21.84	0.26	18.22	15.85	1.5	16.58	14.42	1.36	76406	16705	0.6	0.22	21.90014389
19. [T]	n1	Norin y.1	Year 1	NO. Seed batch 1	Norin	Lum 1	22.16	0.24	17.13	15.14	1.36	15.82	13.98	1.26	97240	18272	0.51	0.18	22.22102512
29. [AD]	n1	Norin y.1	Year 1	NO. Seed batch 1	Norin	Lum 1	22.14	0.13	15.28	13.27	0.71	14.1	12.24	0.66	173974	18844	0.29	0.11	22.20097004
8. [I]	n2	Norin y.2	Year 2	NO. Seed batch 2	Norin	Lum 1	22.53	0.11	14.63	13.06	0.57	13.73	12.26	0.54	106402	8975	0.24	0.08	22.59204404
18. [S]	n2	Norin y.2	Year 2	NO. Seed batch 2	Norin	Lum 1	22.5	0.11	15.61	14.01	0.61	14.63	13.13	0.57	91167	5267	0.24	0.06	22.56196142
26. [AA]	n2	Norin y.2	Year 2	NO. Seed batch 2	Norin	Lum 1	22.03	0.26	17.82	15.68	1.53	16.36	14.39	1.4	48383	7917	0.45	0.16	22.09066712
36. [AK]	n2	Norin y.2	Year 2	NO. Seed batch 2	Norin	Lum 1	22.01	0.54	18.84	16.67	3.04	17.28	15.29	2.79	25598	9281	0.63	0.35	22.07061204
4. [E]	n3	Norin y.3	Year 3	NO. Seed batch 3	Norin	Lum 1	22.67	0.1	16.49	15.09	0.53	15.58	14.25	0.5	110652	8122	0.24	0.07	22.73242957
15. [P]	n3	Norin y.3	Year 3	NO. Seed batch 3	Norin	Lum 1	22.75	0.93	15.93	14.61	3.58	15.1	13.85	3.4	57523	21478	0.81	0.38	22.81264988
22. [W]	n3	Norin y.3	Year 3	NO. Seed batch 3	Norin	Lum 1	22.52	0.09	16.34	14.76	0.47	15.33	13.85	0.44	141894	8108	0.19	0.06	22.5820165
33. [AH]	n3	Norin y.3	Year 3	NO. Seed batch 3	Norin	Lum 1	22.32	0.13	17.09	15.28	0.73	15.89	14.21	0.68	57914	4147	0.29	0.07	22.38146573
42. [AQ]	ch1	Chuanyou II y.1	Year 1	CH. Seed batch 1	Chuanyou II	Lum 2	22.82	0.27	15.57	14.32	1.35	14.8	13.62	1.28	81284	17413	0.41	0.21	22.88284265
43. [AR]	ch1	Chuanyou II y.1	Year 1	CH. Seed batch 1	Chuanyou II	Lum 2	23.4	0.41	15.05	14.43	5.78	14.67	14.07	5.64	225454	36190	0.46	0.16	23.46443988
60. [BI]	ch1	Chuanyou II y.1	Year 1	CH. Seed batch 1	Chuanyou II	Lum 2	23.99	0.19	12.32	12.31	0.91	12.31	12.3	0.91	154523	20865	0.4	0.14	24.05606464
61. [BJ]	ch1	Chuanyou II y.1	Year 1	CH. Seed batch 1	Chuanyou II	Lum 2	23.96	0.32	11.91	11.87	1.5	11.89	11.85	1.5	203624	26935	0.47	0.13	24.02598203
46. [AU]	ch2	Chuanyou II y.2	Year 2	CH. Seed batch 2	Chuanyou II	Lum 2	22.04	0.33	17.95	15.81	1.95	16.48	14.52	1.79	46184	13231	0.56	0.27	22.10069465
50. [AY]	ch2	Chuanyou II y.2	Year 2	CH. Seed batch 2	Chuanyou II	Lum 2	22.89	0.15	14.69	13.53	0.77	14.01	12.9	0.74	71824	5967	0.33	0.08	22.95303542
64. [BM]	ch2	Chuanyou II y.2	Year 2	CH. Seed batch 2	Chuanyou II	Lum 2	21.99	0.38	18.44	16.25	2.2	16.9	14.89	2.02	52887	15586	0.73	0.29	22.05055696
68. [BQ]	ch2	Chuanyou II y.2	Year 2	CH. Seed batch 2	Chuanyou II	Lum 2	23.81	0.27	13.68	13.49	1.26	13.57	13.38	1.25	81211	15092	0.45	0.18	23.87556895
39. [AN]	ch3	Chuanyou II y.3	Year 3	CH. Seed batch 3	Chuanyou II	Lum 2	23.65	0.4	14.64	14.29	1.81	14.43	14.08	1.78	70967	13378	0.51	0.19	23.71512834
53. [BB]	ch3	Chuanyou II y.3	Year 3	CH. Seed batch 3	Chuanyou II	Lum 2	23.16	0.24	15.94	15.07	0.87	15.38	14.54	0.84	136123	20117	0.38	0.14	23.22377896
57. [BF]	ch3	Chuanyou II y.3	Year 3	CH. Seed batch 3	Chuanyou II	Lum 2	22.6	0.51	15.94	14.45	2.88	15.01	13.61	2.71	78299	19214	0.61	0.24	22.66223681
71. [BT]	ch3	Chuanyou II y.3	Year 3	CH. Seed batch 3	Chuanyou II	Lum 2	23.23	0.28	15.65	14.86	0.8	15.15	14.38	0.77	87770	14528	0.47	0.17	23.29397173
41. [AP]	co1	Cabriolet y.1	Year 1	CA. Seed batch 1	Cabriolet	Lum 2	23.19	0.14	12.97	12.13	0.68	12.53	11.72	0.66	91848	8547	0.26	0.09	23.25386157
45. [AT]	co1	Cabriolet y.1	Year 1	CA. Seed batch 1	Cabriolet	Lum 2	22.55	0.27	14.25	12.71	1.41	13.39	11.94	1.33	182749	23521	0.46	0.13	22.61209911
59. [BH]	co1	Cabriolet y.1	Year 1	CA. Seed batch 1	Cabriolet	Lum 2	22.92	0.3	14.7	13.57	1.45	14.04	12.96	1.39	136689	29053	0.48	0.2	22.98311804
63. [BL]	co1	Cabriolet y.1	Year 1	CA. Seed batch 1	Cabriolet	Lum 2	22.66	0.38	14.07	12.65	1.94	13.28	11.94	1.84	236247	45414	0.44	0.18	22.72240204
48. [AW]	co2	Cabriolet y.2	Year 2	CA. Seed batch 2	Cabriolet	Lum 2	23.29	0.25	14.59	13.86	1.17	14.16	13.45	1.13	181311	25456	0.37	0.14	23.35413696
49. [AX]	co2	Cabriolet y.2	Year 2	CA. Seed batch 2	Cabriolet	Lum 2	23.57	0.17	13.53	13.09	0.86	13.29	12.86	0.84	833964	113445	0.39	0.13	23.63490803
66. [BO]	co2	Cabriolet y.2	Year 2	CA. Seed batch 2	Cabriolet	Lum 2	23.91	0.17	12.77	12.68	0.78	12.72	12.63	0.77	119133	9407	0.31	0.08	23.97584434
67. [BP]	co2	Cabriolet y.2	Year 2	CA. Seed batch 2	Cabriolet	Lum 2	24.13	0.69	11.81	11.94	2.75	11.87	12	2.77	70314	21161	0.54	0.3	24.19645018
38. [AM]	co3	Cabriolet y.3	Year 3	CA. Seed batch 3	Cabriolet	Lum 2	23.87	0.75	14.59	14.46	3.45	14.51	14.38	3.44	104646	34834	0.68	0.34	23.93573418
52. [BA]	co3	Cabriolet y.3	Year 3	CA. Seed batch 3	Cabriolet	Lum 2	22.91	0.3	16.07	14.93	1.62	15.34	14.25	1.54	126387	18191	0.37	0.14	22.9730905
56. [BE]	co3	Cabriolet y.3	Year 3	CA. Seed batch 3	Cabriolet	Lum 2	23.31	0.18	14.87	14.16	0.87	14.44	13.75	0.85	56858	5246	0.36	0.09	23.37419203
70. [BS]	co3	Cabriolet y.3	Year 3	CA. Seed batch 3	Cabriolet	Lum 2	24.8	0.67	11.94	12.72	3.02	12.34	13.14	3.12	71448	29497	0.63	0.43	24.86829526
40. [AO]	n1	Norin y.1	Year 1	NO. Seed batch 1	Norin	Lum 2	21.7	0.31	19.38	16.83	1.86	17.52	15.22	1.68	162298	38922	0.64	0.24	21.75975835
44. [AS]	n1	Norin y.1	Year 1	NO. Seed batch 1	Norin	Lum 2	22.27	0.12	16.83	14.97	0.63	15.62	13.89	0.59	113474	10051	0.28	0.09	22.33132804
58. [BG]	n1	Norin y.1	Year 1	NO. Seed batch 1	Norin	Lum 2	21.94	0.1	15.42	13.17	0.52	14.1	12.04	0.48	74826	5629	0.25	0.08	22.00041927
62. [BK]	n1	Norin y.1	Year 1	NO. Seed batch 1	Norin	Lum 2	21.72	0.2	16.4	13.88	1.16	14.84	12.56	1.05	321327	60654	0.46	0.19	21.77981343
47. [AV]	n2	Norin y.2	Year 2	NO. Seed batch 2	Norin	Lum 2	22.34	0.11	15.74	13.96	1.49	14.65	12.99	1.39	68588	4386	0.26	0.06	22.40152081
51. [AZ]	n2	Norin y.2	Year 2	NO. Seed batch 2	Norin	Lum 2	22.63	0.26	15.16	13.7	1.48	14.29	12.92	1.4	53924	10035	0.5	0.18	22.69231942
65. [BN]	n2	Norin y.2	Year 2	NO. Seed batch 2	Norin	Lum 2	21.8	0.22	18.3	15.88	1.29	16.62	14.42	1.17	152681	27044	0.49	0.18	21.86003373
69. [BR]	n2	Norin y.2	Year 2	NO. Seed batch 2	Norin	Lum 2	22.24	0.23	16.19	14.29	1.24	15	13.24	1.15	231683	26267	0.42	0.11	22.30124542
37. [AL]	n3	Norin y.3	Year 3	NO. Seed batch 3	Norin	Lum 2	22.48	0.13	16.8	15.18	0.7	15.74	14.22	0.65	314838	39062	0.38	0.12	22.54190635
54. [BC]	n3	Norin y.3	Year 3	NO. Seed batch 3	Norin	Lum 2	22.69	0.11	14.44	13.05	0.55	13.65	12.34	0.52	174494	16032	0.29	0.09	22.75248465
55. [BD]	n3	Norin y.3	Year 3	NO. Seed batch 3	Norin	Lum 2	21.8	0.24	16.99	14.57	1.38	15.43	13.23	1.25	175547	31534	0.44	0.18	21.86003373
72. [BU]	n3	Norin y.3	Year 3	NO. Seed batch 3	Norin	Lum 2	22.6	0.22	15.01	13.52	1.13	14.13	12.73	1.06	119457	15848	0.39	0.13	22.66223681
74. [BW]	ch1	Chuanyou II y.1	Year 1	CH. Seed batch 1	Chuanyou II	Lum 3	22.46	0.56	20.14	18.5	3.05	18.85	17.31	2.85	48609	12419	0.64	0.25	22.52185127
88. [CK]	ch1	Chuanyou II y.1	Year 1	CH. Seed batch 1	Chuanyou II	Lum 3	21.88	0.27	19.45	17.12	1.6	17.73	15.61	1.46	39148	8048	0.55	0.22	21.94025404
92. [CO]	ch1	Chuanyou II y.1	Year 1	CH. Seed batch 1	Chuanyou II	Lum 3	22.09	0.33	21.01	18.94	1.85	19.34	17.43	1.7	70816	18932	0.51	0.26	22.15083235
106. [DC]	ch1	Chuanyou II y.1	Year 1	CH. Seed batch 1	Chuanyou II	Lum 3	21.88	0.39	20.33	18	2.24	18.53	16.41	2.04	28005	6910	0.55	0.26	21.94025404
77. [BZ]	ch2	Chuanyou II y.2	Year 2	CH. Seed batch 2	Chuanyou II	Lum 3	23.42	0.17	17.27	16.67	0.89	16.85	16.27	0.86	63075	6800	0.33	0.11	23.48449496
81. [CD]	ch2	Chuanyou II y.2	Year 2	CH. Seed batch 2	Chuanyou II	Lum 3	21.91	0.3	18.77	16.49	1.73	17.14	15.05	1.58	40236	6832	0.39	0.18	21.97033666
95. [CR]	ch2	Chuanyou II y.2	Year 2	CH. Seed batch 2	Chuanyou II	Lum 3	22.69	0.34	14.49	13.11	1.95	13.7	12.39	1.84	28745	5782	0.56	0.2	22.75248465
99. [CV]	ch2	Chuanyou II y.2	Year 2	CH. Seed batch 2	Chuanyou II	Lum 3	22.32	0.15	17.19	15.39	0.82	15.99	14.31	0.76	103075	9104	0.28	0.09	22.38146573
85. [CH]	ch3	Chuanyou II y.3	Year 3	CH. Seed batch 3	Chuanyou II	Lum 3	22.35	0.21	17.26	15.48	1.21	16.07	14.42	1.13	65241	8590	0.34	0.13	22.41154835
102. [CY]	ch3	Chuanyou II y.3	Year 3	CH. Seed batch 3	Chuanyou II	Lum 3	21.84	0.38	21.96	19.58	1.55	19.98	17.82	1.41	34788	11971	0.63	0.34	21.90014389
103. [CZ]	ch3	Chuanyou II y.3	Year 3	CH. Seed batch 3	Chuanyou II	Lum 3	22.88	0.34	17.78	16.6	1.82	16.95	15.83	1.73	45788	7305	0.54	0.16	22.94300788
73. [BV]	co1	Cabriolet y.1	Year 1	CA. Seed batch 1	Cabriolet	Lum 3	23.9	0.31	1.16	1.06	1.43	1.16	1.06	1.42	39418	9393	0.42	0.22	23.9658168
90. [CM]	co1	Cabriolet y.1	Year 1	CA. Seed batch 1	Cabriolet	Lum 3	22.62	0.2	17.19	15.72	1.13	16.2	14.82	1.07	201394	20239	0.31	0.1	22.68229188
91. [CN]	co1	Cabriolet y.1	Year 1	CA. Seed batch 1	Cabriolet	Lum 3	22.86	0.24	17.41	16.21	1.25	16.58	15.44	1.19	107848	17437	0.41	0.16	22.9229528
108. [DE]	co1	Cabriolet y.1	Year 1	CA. Seed batch 1	Cabriolet	Lum 3	22.99	0.14	16.92	15.87	0.7	16.21	15.2	0.67	67648	7414	0.3	0.11	23.0533108
76. [BY]	co2	Cabriolet y.2	Year 2	CA. Seed batch 2	Cabriolet	Lum 3	21.17	0.22	22.92	19.71	0.91	20.22	17.39	0.8	81592	14485	0.35	0.18	21.22829881
80. [CC]	co2	Cabriolet y.2	Year 2	CA. Seed batch 2	Cabriolet	Lum 3	21.61	0.14	19.91	17.26	0.8	17.93	15.54	0.72	72260	8734	0.37	0.12	21.6695105
94. [CQ]	co2	Cabriolet y.2	Year 2	CA. Seed batch 2	Cabriolet	Lum 3	22.16	0.15	16.96	14.97	0.56	15.66	13.82	0.52	132285	13053	0.25	0.1	22.22102512
98. [CU]	co2	Cabriolet y.2	Year 2	CA. Seed batch 2	Cabriolet	Lum 3	22.33	0.29	17.59	15.8	1.66	16.37	14.7	1.54	83272	21223	0.67	0.25	22.39149327
83. [CF]	co3	Cabriolet y.3	Year 3	CA. Seed batch 3	Cabriolet	Lum 3	22.35	0.16	19	17.22	0.88	17.69	16.04	0.82	90994	12464	0.42	0.14	22.41154835
87. [CJ]	co3	Cabriolet y.3	Year 3	CA. Seed batch 3	Cabriolet	Lum 3	21.8	0.26	19.16	16.73	1.75	17.4	15.2	1.59	36834	6944	0.4	0.19	21.86003373
101. [CX]	co3	Cabriolet y.3	Year 3	CA. Seed batch 3	Cabriolet	Lum 3	22.65	0.17	17.63	16.2	0.91	16.64	15.29	0.86	60319	8221	0.42	0.14	22.7123745
105. [DB]	co3	Cabriolet y.3	Year 3	CA. Seed batch 3	Cabriolet	Lum 3	22.72	0.23	16.01	14.66	0.52	15.16	13.88	0.49	37302	5005	0.41	0.13	22.78256727
75. [BX]	n1	Norin y.1	Year 1	NO. Seed batch 1	Norin	Lum 3	21.51	0.18	16.95	14.17	1.15	15.19	12.7	1.03	363508	53140	0.33	0.14	21.56923512
89. [CL]	n1	Norin y.1	Year 1	NO. Seed batch 1	Norin	Lum 3	22.06	0.11	17.19	15.08	0.5	15.8	13.86	0.46	303566	32190	0.33	0.1	22.12074973
93. [CP]	n1	Norin y.1	Year 1	NO. Seed batch 1	Norin	Lum 3	21.75	0.12	17.67	15.18	0.71	16.01	13.76	0.64	110267	9101	0.21	0.08	21.80989604
107. [DD]	n1	Norin y.1	Year 1	NO. Seed batch 1	Norin	Lum 3	22.26	0.1	16.73	14.86	0.61	15.52	13.78	0.56	222662	22720	0.32	0.1	22.3213005
78. [CA]	n2	Norin y.2	Year 2	NO. Seed batch 2	Norin	Lum 3	21.54	0.31	19.59	16.85	1.82	17.58	15.12	1.64	109498	19263	0.52	0.18	21.59931773
79. [CB]	n2	Norin y.2	Year 2	NO. Seed batch 2	Norin	Lum 3	22.06	0.11	17.17	15.06	0.61	15.78	13.84	0.56	93438	6021	0.26	0.06	22.12074973
96. [CS]	n2	Norin y.2	Year 2	NO. Seed batch 2	Norin	Lum 3	22.09	0.13	16.79	14.71	0.67	15.45	13.54	0.62	204689	18021	0.22	0.09	22.15083235
97. [CT]	n2	Norin y.2	Year 2	NO. Seed batch 2	Norin	Lum 3	22.26	0.1	17.35	15.47	0.58	16.09	14.35	0.54	211775	19197	0.28	0.09	22.3213005
82. [CE]	n3	Norin y.3	Year 3	NO. Seed batch 3	Norin	Lum 3	21.47	0.14	16.87	14.04	0.88	15.09	12.56	0.79	174621	18972	0.3	0.11	21.52912497
86. [CI]	n3	Norin y.3	Year 3	NO. Seed batch 3	Norin	Lum 3	21.62	0.17	16.97	14.33	0.9	15.29	12.91	0.81	112744	13353	0.36	0.12	21.67953804
100. [CW]	n3	Norin y.3	Year 3	NO. Seed batch 3	Norin	Lum 3	21.58	0.11	17.14	14.45	0.64	15.41	12.99	0.58	111394	10768	0.31	0.1	21.63942789
104. [DA]	n3	Norin y.3	Year 3	NO. Seed batch 3	Norin	Lum 3	21.38	0.35	18.24	15.3	2.12	16.25	13.63	1.89	401800	68584	0.47	0.17	21.43887712
