## Additional file 13 for "A high-throughput delayed fluorescence method reveals underlying differences in the control of circadian rhythms in *Triticum aestivum* and *Brassica napus*"

Rep*Cam	Rep	Cam	Data Ref	Data Label	Period	Period Err	Circ. Phase To Zero	Circ. Phase To Window	Circ. Phase Err	Abs Phase To Zero	Abs Phase To Window	Abs Phase Err	Amplitude	Amplitude Err	GOF	ERR	Adjusted Period
rep1_Lumo1	rep1	Lumo1	5. [F]	Cadenza	22.84	0.25	3.32	2.1	0.76	3.16	2	0.72	74093	6442	0.13	0.09	23.0779127
rep1_Lumo1	rep1	Lumo1	15. [P]	Cadenza	23.59	0.54	1.16	0.74	1.79	1.14	0.73	1.76	56408	10085	0.42	0.18	23.83572507
rep1_Lumo1	rep1	Lumo1	26. [AA]	Cadenza	22.18	0.33	5.04	3.07	1.23	4.66	2.84	1.13	74774	8206	0.21	0.11	22.41103782
rep1_Lumo1	rep1	Lumo1	36. [AK]	Cadenza	22.86	0.53	2.95	1.75	2.02	2.81	1.67	1.92	99677	14457	0.33	0.15	23.09812103
rep1_Lumo2	rep1	Lumo2	47. [AV]	Cadenza	21.47	0.2	9	6.17	0.84	8.05	5.52	0.75	85679	8368	0.16	0.1	21.8717934
rep1_Lumo2	rep1	Lumo2	57. [BF]	Cadenza	20.71	0.78	11.92	8.11	2.46	10.29	7	2.12	65273	16003	0.21	0.2	21.09757062
rep1_Lumo2	rep1	Lumo2	68. [BQ]	Cadenza	22.26	0.33	5.21	3.33	1.46	4.83	3.09	1.35	193911	23907	0.24	0.12	22.6765776
rep1_Lumo2	rep1	Lumo2	78. [CA]	Cadenza	22.15	0.35	6.79	4.79	1.33	6.27	4.42	1.23	69480	9253	0.26	0.13	22.56451904
Rep2_Lum1	Rep2	Lum1	3. [D]	Cadenza	24.14	0.81	2.42	2.56	5.24	2.43	2.57	5.27	23511	7169	0.59	0.29	23.84147234
Rep2_Lum1	Rep2	Lum1	10. [K]	Cadenza	23.16	0.36	1.91	1.04	1.1	1.84	1	1.06	74223	9632	0.26	0.13	22.87359152
Rep2_Lum2	Rep2	Lum2	48. [AW]	Cadenza	25.19	1.11	21.62	22.75	3.36	22.69	23.88	3.53	36669	12067	0.4	0.34	24.9156607
Rep2_Lum2	Rep2	Lum2	55. [BD]	Cadenza	23.29	0.39	2.4	1.67	1.3	2.33	1.62	1.26	106628	14009	0.32	0.13	23.03635323
rep1_Lumo1	rep1	Lumo1	8. [I]	Chinese spring	21.85	0.21	5	2.64	0.79	4.55	2.4	0.72	73468	7038	0.24	0.1	22.07760038
rep1_Lumo1	rep1	Lumo1	18. [S]	Chinese spring	22.45	0.28	4.32	2.66	0.94	4.04	2.49	0.88	82735	8180	0.24	0.1	22.68385027
rep1_Lumo1	rep1	Lumo1	29. [AD]	Chinese spring	22.62	0.43	5	3.53	1.55	4.71	3.33	1.46	86191	11458	0.31	0.13	22.85562108
rep1_Lumo1	rep1	Lumo1	31. [AF]	Chinese spring	22.78	0.25	4.13	2.84	0.86	3.92	2.7	0.82	82828	7775	0.16	0.09	23.01728772
rep1_Lumo1	rep1	Lumo1	39. [AN]	Chinese spring	22	0.29	5.63	3.45	0.94	5.16	3.16	0.86	99843	6350	0.1	0.06	22.22916285
rep1_Lumo1	rep1	Lumo1	40. [AO]	Chinese spring	22.3	0.24	5.32	3.49	0.8	4.94	3.24	0.74	63963	4940	0.13	0.08	22.5322878
rep1_Lumo2	rep1	Lumo2	50. [AY]	Chinese spring	22.24	0.3	6.33	4.44	1.18	5.87	4.11	1.09	124199	14076	0.24	0.1	22.65620331
rep1_Lumo2	rep1	Lumo2	60. [BI]	Chinese spring	22.43	0.43	4.99	3.31	1.69	4.66	3.09	1.58	80907	10486	0.38	0.13	22.84975901
rep1_Lumo2	rep1	Lumo2	63. [BL]	Chinese spring	22.42	0.41	4.55	2.86	1.64	4.25	2.67	1.53	79038	11523	0.35	0.15	22.83957186
rep1_Lumo2	rep1	Lumo2	71. [BT]	Chinese spring	22.02	0.34	7.36	5.2	1.36	6.75	4.77	1.25	124707	14999	0.28	0.12	22.43208619
rep1_Lumo2	rep1	Lumo2	81. [CD]	Chinese spring	21.52	0.36	8.89	6.12	1.5	7.97	5.49	1.34	103925	18612	0.41	0.19	21.9227291
Rep2_Lum1	Rep2	Lum1	2. [C]	Chinese spring	23.8	1.01	23.01	22.81	3.43	22.82	22.62	3.4	34369	9255	0.5	0.28	23.50567695
Rep2_Lum1	Rep2	Lum1	9. [J]	Chinese spring	23.2	0.31	1.56	0.73	1.04	1.51	0.71	1	48386	6519	0.34	0.13	22.91309686
Rep2_Lum1	Rep2	Lum1	16. [Q]	Chinese spring	23.18	0.28	2.06	1.21	0.94	1.99	1.17	0.91	46918	5571	0.25	0.12	22.89334419
Rep2_Lum1	Rep2	Lum1	22. [W]	Chinese spring	22.66	0.65	3.72	2.3	2.52	3.51	2.17	2.38	21557	6155	0.52	0.28	22.37977478
Rep2_Lum1	Rep2	Lum1	28. [AC]	Chinese spring	22.95	0.27	2.05	0.95	0.86	1.96	0.91	0.83	43639	4714	0.2	0.11	22.66618849
Rep2_Lum1	Rep2	Lum1	34. [AI]	Chinese spring	23.78	0.45	1.33	1.11	1.35	1.32	1.1	1.34	46447	7752	0.39	0.17	23.48592428
Rep2_Lum1	Rep2	Lum1	40. [AO]	Chinese spring	22.33	0.85	8.51	6.72	2.96	7.92	6.25	2.75	15088	3810	0.29	0.28	22.05385573
Rep2_Lum2	Rep2	Lum2	47. [AV]	Chinese spring	23.08	0.72	2.11	1.15	2.48	2.03	1.11	2.38	21081	6740	0.54	0.32	22.8286403
Rep2_Lum2	Rep2	Lum2	54. [BC]	Chinese spring	22.86	0.28	3.19	1.99	0.95	3.04	1.9	0.9	64012	5474	0.27	0.09	22.61103627
Rep2_Lum2	Rep2	Lum2	61. [BJ]	Chinese spring	22.73	0.22	4.16	2.82	0.78	3.94	2.67	0.74	88864	8401	0.21	0.09	22.48245208
Rep2_Lum2	Rep2	Lum2	67. [BP]	Chinese spring	23.27	0.33	1.19	0.43	1.1	1.15	0.42	1.06	43455	5412	0.3	0.12	23.01657104
Rep2_Lum2	Rep2	Lum2	73. [BV]	Chinese spring	23.42	0.43	1.17	0.57	1.42	1.14	0.56	1.38	62879	8194	0.41	0.13	23.16493742
Rep2_Lum2	Rep2	Lum2	79. [CB]	Chinese spring	22.85	0.16	3.51	2.3	0.36	3.34	2.19	0.35	61387	4819	0.15	0.08	22.60114518
rep1_Lumo1	rep1	Lumo1	3. [D]	Claire	22.59	0.47	6.12	4.62	1.61	5.76	4.35	1.52	81051	4655	0.09	0.06	22.82530858
rep1_Lumo1	rep1	Lumo1	13. [N]	Claire	22.37	0.24	8.89	7.15	0.87	8.29	6.66	0.81	92228	9365	0.25	0.11	22.60301695
rep1_Lumo1	rep1	Lumo1	19. [T]	Claire	22.86	0.42	6.26	5.06	1.32	5.96	4.82	1.26	60667	6937	0.23	0.12	23.09812103
rep1_Lumo1	rep1	Lumo1	24. [Y]	Claire	21.79	0.24	10.12	7.69	0.9	9.19	6.98	0.82	94541	11489	0.29	0.13	22.01697539
rep1_Lumo1	rep1	Lumo1	34. [AI]	Claire	22.65	0.35	8.52	7.09	1.23	8.04	6.69	1.16	109867	14743	0.32	0.14	22.88593357
rep1_Lumo2	rep1	Lumo2	45. [AT]	Claire	21.65	0.48	9.32	6.72	1.64	8.41	6.06	1.48	87757	14301	0.38	0.17	22.05516195
rep1_Lumo2	rep1	Lumo2	55. [BD]	Claire	22.62	0.24	8.68	7.21	0.76	8.18	6.8	0.71	105367	10131	0.23	0.09	23.0433147
rep1_Lumo2	rep1	Lumo2	62. [BK]	Claire	23.13	0.61	6.95	6.05	2.21	6.7	5.83	2.13	50758	11070	0.47	0.21	23.56285893
rep1_Lumo2	rep1	Lumo2	66. [BO]	Claire	21.39	0.41	10.09	7.16	1.61	8.99	6.38	1.43	97157	19730	0.46	0.21	21.79029626
rep1_Lumo2	rep1	Lumo2	72. [BU]	Claire	22.23	0.33	9.08	7.17	1.07	8.41	6.64	0.99	125613	14965	0.27	0.11	22.64601617
rep1_Lumo2	rep1	Lumo2	76. [BY]	Claire	22.96	0.49	7.83	6.74	1.81	7.49	6.45	1.73	108653	16937	0.46	0.16	23.38967752
Rep2_Lum1	Rep2	Lum1	4. [E]	Claire	21.84	0.43	7.32	4.95	1.77	6.66	4.5	1.61	57941	10029	0.4	0.18	21.56991532
Rep2_Lum1	Rep2	Lum1	11. [L]	Claire	22.59	0.15	5.99	4.49	0.59	5.64	4.23	0.56	51144	3012	0.1	0.06	22.31064043
Rep2_Lum1	Rep2	Lum1	17. [R]	Claire	23.73	0.22	4.38	4.11	0.83	4.33	4.06	0.82	44723	3458	0.19	0.08	23.43654261
Rep2_Lum1	Rep2	Lum1	23. [X]	Claire	22.64	0.36	5.86	4.42	1.24	5.53	4.17	1.17	53009	5469	0.22	0.11	22.36002211
Rep2_Lum1	Rep2	Lum1	29. [AD]	Claire	22.19	0.32	7.14	5.18	1.24	6.6	4.79	1.15	67529	8107	0.25	0.12	21.91558704
Rep2_Lum1	Rep2	Lum1	35. [AJ]	Claire	22.2	0.3	7.04	5.09	1.16	6.51	4.71	1.07	53029	7030	0.32	0.13	21.92546337
Rep2_Lum1	Rep2	Lum1	41. [AP]	Claire	23.23	0.29	2.48	1.68	1.08	2.4	1.63	1.04	54531	5795	0.27	0.11	22.94272586
Rep2_Lum1	Rep2	Lum1	42. [AQ]	Claire	22.65	0.2	5.66	4.23	0.76	5.34	3.99	0.72	43849	3352	0.14	0.08	22.36989844
Rep2_Lum2	Rep2	Lum2	49. [AX]	Claire	22.09	0.24	7.8	5.73	0.97	7.18	5.27	0.89	74428	7885	0.26	0.11	21.84942219
Rep2_Lum2	Rep2	Lum2	56. [BE]	Claire	23.19	0.3	5.42	4.58	1.11	5.24	4.43	1.07	96988	9434	0.31	0.1	22.93744231
Rep2_Lum2	Rep2	Lum2	62. [BK]	Claire	22.32	0.18	7.65	5.84	0.68	7.11	5.43	0.63	91523	8440	0.24	0.09	22.0769173
Rep2_Lum2	Rep2	Lum2	68. [BQ]	Claire	22.45	0.34	6.83	5.17	1.3	6.39	4.84	1.22	66492	7104	0.33	0.11	22.2055015
Rep2_Lum2	Rep2	Lum2	74. [BW]	Claire	22.22	0.35	7.2	5.28	1.38	6.67	4.89	1.28	68045	7981	0.36	0.12	21.97800638
Rep2_Lum2	Rep2	Lum2	80. [CC]	Claire	22.62	0.29	7.03	5.57	1.12	6.63	5.25	1.06	64384	6650	0.27	0.1	22.37365006
Rep2_Lum2	Rep2	Lum2	86. [CI]	Claire	22.83	0.33	4.02	2.79	1.17	3.82	2.65	1.12	71486	5517	0.14	0.08	22.581363
Rep2_Lum2	Rep2	Lum2	87. [CJ]	Claire	22.57	0.29	6.31	4.79	1.16	5.93	4.5	1.09	68953	8789	0.33	0.13	22.3241946
rep1_Lumo1	rep1	Lumo1	1. [B]	Norin 61	22.19	0.31	3.43	1.47	1.16	3.17	1.36	1.07	73344	8298	0.21	0.12	22.42114198
rep1_Lumo1	rep1	Lumo1	9. [J]	Norin 61	22.71	0.91	3.73	2.37	3.21	3.53	2.24	3.04	61617	15295	0.54	0.26	22.94655856
rep1_Lumo1	rep1	Lumo1	11. [L]	Norin 61	22.51	0.37	5.33	3.74	1.21	5	3.51	1.14	102703	10010	0.15	0.11	22.74447526
rep1_Lumo1	rep1	Lumo1	22. [W]	Norin 61	23.09	0.81	4.06	3.12	2.66	3.91	3	2.56	50034	12644	0.5	0.25	23.33051683
rep1_Lumo1	rep1	Lumo1	32. [AG]	Norin 61	28.41	1.14	0.07	3.79	2.55	0.08	4.49	3.02	59586	16553	0.52	0.28	28.70593257
rep1_Lumo1	rep1	Lumo1	41. [AP]	Norin 61	23.46	0.37	4.04	3.49	1.17	3.95	3.41	1.15	64500	9688	0.32	0.14	23.70437093
rep1_Lumo2	rep1	Lumo2	43. [AR]	Norin 61	23.92	0.74	4.31	4.23	2.31	4.3	4.22	2.3	58288	13272	0.48	0.22	24.36764313
rep1_Lumo2	rep1	Lumo2	52. [BA]	Norin 61	23	0.23	6.14	5.09	0.79	5.88	4.88	0.76	89433	11890	0.25	0.12	23.43042609
rep1_Lumo2	rep1	Lumo2	53. [BB]	Norin 61	22.94	0.38	5.62	4.51	1.26	5.37	4.31	1.2	163962	24987	0.26	0.13	23.36930324
rep1_Lumo2	rep1	Lumo2	64. [BM]	Norin 61	21.06	0.51	7.38	4.03	2.21	6.48	3.54	1.94	70904	17221	0.5	0.24	21.45412058
rep1_Lumo2	rep1	Lumo2	74. [BW]	Norin 61	23.09	0.49	7.22	6.28	1.5	6.95	6.04	1.44	87694	19414	0.42	0.2	23.52211036
Rep2_Lum1	Rep2	Lum1	7. [H]	Norin 61	23.4	0.29	2.18	1.57	1	2.13	1.53	0.97	54237	5239	0.2	0.1	23.11062356
Rep2_Lum1	Rep2	Lum1	14. [O]	Norin 61	23.45	0.46	2.33	1.77	1.44	2.28	1.73	1.41	34892	5083	0.35	0.15	23.16000523
Rep2_Lum1	Rep2	Lum1	20. [U]	Norin 61	23.36	0.4	2.17	1.51	1.31	2.11	1.47	1.28	72118	7755	0.33	0.11	23.07111822
Rep2_Lum1	Rep2	Lum1	26. [AA]	Norin 61	23.47	0.34	6.3	5.76	1.21	6.16	5.63	1.18	42527	5202	0.31	0.12	23.1797579
Rep2_Lum1	Rep2	Lum1	32. [AG]	Norin 61	24.87	0.55	1.44	2.28	1.63	1.49	2.36	1.68	32508	6456	0.4	0.19	24.56244478
Rep2_Lum1	Rep2	Lum1	38. [AM]	Norin 61	23.87	0.74	2.06	1.93	2.34	2.05	1.92	2.33	55839	11704	0.45	0.21	23.57481129
Rep2_Lum1	Rep2	Lum1	45. [AT]	Norin 61	24.24	0.97	21.94	22.18	2.81	22.16	22.4	2.84	24940	5167	0.32	0.18	23.94023568
Rep2_Lum2	Rep2	Lum2	52. [BA]	Norin 61	22.91	0.88	5.34	4.2	3.35	5.1	4.01	3.2	44320	13727	0.95	0.31	22.66049173
Rep2_Lum2	Rep2	Lum2	59. [BH]	Norin 61	22.8	0.41	1.69	0.43	1.39	1.61	0.41	1.32	80941	12548	0.3	0.15	22.55168972
Rep2_Lum2	Rep2	Lum2	65. [BN]	Norin 61	23.24	0.31	3.84	3.06	1.04	3.72	2.96	1	69407	8721	0.31	0.12	22.98689777
Rep2_Lum2	Rep2	Lum2	71. [BT]	Norin 61	24.12	0.28	4.37	4.49	1.03	4.39	4.51	1.04	53150	7055	0.31	0.13	23.85731386
Rep2_Lum2	Rep2	Lum2	77. [BZ]	Norin 61	22.74	0.92	5.99	4.66	3.57	5.68	4.42	3.38	40314	18167	1	0.49	22.49234317
Rep2_Lum2	Rep2	Lum2	83. [CF]	Norin 61	24.97	0.53	1.65	2.59	2.32	1.72	2.69	2.42	64483	9572	0.25	0.14	24.69805668
Rep2_Lum2	Rep2	Lum2	90. [CM]	Norin 61	23.81	0.3	1.8	1.61	0.98	1.79	1.6	0.97	93786	10554	0.27	0.11	23.55069001
rep1_Lumo1	rep1	Lumo1	4. [E]	Paragon	22.3	0.24	4.89	3.06	0.86	4.54	2.84	0.8	69406	7411	0.2	0.11	22.5322878
rep1_Lumo1	rep1	Lumo1	14. [O]	Paragon	23.1	0.47	4.29	3.36	1.52	4.13	3.23	1.47	69633	11486	0.35	0.16	23.34062099
rep1_Lumo1	rep1	Lumo1	20. [U]	Paragon	23.43	0.46	5.31	4.72	1.38	5.18	4.61	1.35	67383	10111	0.32	0.15	23.67405844
rep1_Lumo1	rep1	Lumo1	25. [Z]	Paragon	22.33	0.2	5.48	3.69	0.76	5.1	3.43	0.71	83323	6352	0.15	0.08	22.56260029
rep1_Lumo1	rep1	Lumo1	35. [AJ]	Paragon	22.78	0.36	5.38	4.1	1.21	5.11	3.89	1.14	89589	11691	0.23	0.13	23.01728772
rep1_Lumo2	rep1	Lumo2	46. [AU]	Paragon	22.24	0.2	8.54	6.64	0.73	7.91	6.15	0.68	75422	6414	0.12	0.08	22.65620331
rep1_Lumo2	rep1	Lumo2	56. [BE]	Paragon	23.35	0.29	6.59	5.92	1.04	6.41	5.76	1.01	94075	9522	0.25	0.1	23.78697605
rep1_Lumo2	rep1	Lumo2	67. [BP]	Paragon	22.58	0.33	7.41	5.9	1.2	6.97	5.55	1.13	84443	14038	0.27	0.15	23.00256613
rep1_Lumo2	rep1	Lumo2	73. [BV]	Paragon	23.74	0.41	5.69	5.43	1.47	5.63	5.37	1.45	108298	23613	0.47	0.2	24.18427458
rep1_Lumo2	rep1	Lumo2	77. [BZ]	Paragon	22.81	0.22	7.09	5.84	0.77	6.74	5.55	0.73	124126	13275	0.19	0.1	23.23687039
Rep2_Lum1	Rep2	Lum1	6. [G]	Paragon	23.5	0.35	1.74	1.23	1.16	1.7	1.2	1.13	41413	5593	0.28	0.13	23.20938691
Rep2_Lum1	Rep2	Lum1	13. [N]	Paragon	23.74	0.46	2	1.74	1.42	1.98	1.72	1.41	73217	14129	0.44	0.19	23.44641894
Rep2_Lum1	Rep2	Lum1	19. [T]	Paragon	23.88	0.55	1.38	1.26	1.76	1.37	1.25	1.75	49521	6616	0.39	0.13	23.58468763
Rep2_Lum1	Rep2	Lum1	25. [Z]	Paragon	24.08	0.71	2.6	2.68	2.22	2.61	2.69	2.23	31505	5296	0.47	0.17	23.78221433
Rep2_Lum1	Rep2	Lum1	31. [AF]	Paragon	24.32	0.69	3.1	3.41	6.63	3.14	3.46	6.72	46426	8217	0.42	0.18	24.01924636
Rep2_Lum1	Rep2	Lum1	37. [AL]	Paragon	23.88	0.41	2.98	2.86	0.55	2.97	2.85	0.55	39825	5106	0.31	0.13	23.58468763
Rep2_Lum1	Rep2	Lum1	44. [AS]	Paragon	24.41	0.63	3.61	4.01	1.95	3.67	4.08	1.98	34981	5803	0.35	0.17	24.10813338
Rep2_Lum2	Rep2	Lum2	51. [AZ]	Paragon	23.26	0.73	3.94	3.18	2.77	3.82	3.08	2.69	27911	5831	0.52	0.24	23.00667995
Rep2_Lum2	Rep2	Lum2	58. [BG]	Paragon	23.97	0.53	0.99	0.96	1.68	0.99	0.96	1.68	130094	18631	0.43	0.14	23.70894748
Rep2_Lum2	Rep2	Lum2	64. [BM]	Paragon	23.02	0.51	4.68	3.66	1.97	4.49	3.51	1.89	44149	9243	0.47	0.2	22.76929374
Rep2_Lum2	Rep2	Lum2	70. [BS]	Paragon	24.33	0.45	0.89	1.21	1.42	0.9	1.23	1.44	53571	6704	0.36	0.13	24.06502679
Rep2_Lum2	Rep2	Lum2	76. [BY]	Paragon	24.77	0.37	1.41	2.16	1.17	1.46	2.23	1.21	58864	7315	0.32	0.13	24.50023484
Rep2_Lum2	Rep2	Lum2	82. [CE]	Paragon	24.06	0.44	3.63	3.69	1.41	3.64	3.7	1.41	62506	7991	0.25	0.13	23.79796731
Rep2_Lum2	Rep2	Lum2	89. [CL]	Paragon	24.09	0.55	1.19	1.28	1.65	1.19	1.28	1.66	60743	10875	0.34	0.18	23.82764059
rep1_Lumo1	rep1	Lumo1	2. [C]	Robigus	22.17	0.28	6.77	4.78	1.02	6.25	4.42	0.95	86603	5848	0.11	0.07	22.40093365
rep1_Lumo1	rep1	Lumo1	10. [K]	Robigus	21.81	0.26	7.8	5.39	1.07	7.09	4.9	0.97	75191	11469	0.36	0.15	22.03718372
rep1_Lumo1	rep1	Lumo1	12. [M]	Robigus	21.59	0.39	6.68	4	0.96	6.01	3.6	0.87	68117	11613	0.38	0.18	21.81489209
rep1_Lumo1	rep1	Lumo1	23. [X]	Robigus	21.91	0.34	8.37	6.08	1.16	7.64	5.55	1.06	88838	11391	0.31	0.13	22.13822537
rep1_Lumo1	rep1	Lumo1	33. [AH]	Robigus	21.8	0.33	7.9	5.48	2.42	7.18	4.98	2.2	153036	20941	0.32	0.14	22.02707955
rep1_Lumo1	rep1	Lumo1	42. [AQ]	Robigus	22.47	0.29	6.87	5.23	1.96	6.43	4.9	1.84	58612	3938	0.12	0.07	22.7040586
rep1_Lumo2	rep1	Lumo2	44. [AS]	Robigus	21.89	0.33	9.1	6.79	1.31	8.3	6.19	1.19	89765	12309	0.26	0.14	22.29965335
rep1_Lumo2	rep1	Lumo2	54. [BC]	Robigus	22.41	0.32	8.1	6.39	1.15	7.56	5.97	1.07	114877	16210	0.34	0.14	22.82938472
rep1_Lumo2	rep1	Lumo2	61. [BJ]	Robigus	22.6	0.64	7.18	5.69	2.43	6.76	5.36	2.29	57242	12080	0.55	0.21	23.02294042
rep1_Lumo2	rep1	Lumo2	65. [BN]	Robigus	22	0.42	6.61	4.43	1.56	6.06	4.06	1.43	75803	14529	0.36	0.19	22.41171191
rep1_Lumo2	rep1	Lumo2	75. [BX]	Robigus	22.27	0.37	9.11	7.24	1.13	8.45	6.72	1.05	143612	20939	0.35	0.15	22.68676474
Rep2_Lum1	Rep2	Lum1	5. [F]	Robigus	22.87	0.45	3.63	2.45	1.53	3.46	2.33	1.46	67285	13137	0.44	0.2	22.58717781
Rep2_Lum1	Rep2	Lum1	12. [M]	Robigus	23	0.33	3.77	2.72	1.09	3.61	2.61	1.04	37257	5636	0.35	0.15	22.71557016
Rep2_Lum1	Rep2	Lum1	18. [S]	Robigus	22.78	0.47	2.48	1.19	1.82	2.35	1.13	1.73	38960	4640	0.28	0.12	22.4982908
Rep2_Lum1	Rep2	Lum1	24. [Y]	Robigus	22.2	0.36	5.42	3.47	1.43	5.01	3.21	1.32	35539	4409	0.31	0.12	21.92546337
Rep2_Lum1	Rep2	Lum1	30. [AE]	Robigus	22.43	0.37	5.68	4	1.43	5.31	3.74	1.34	48605	7034	0.32	0.15	22.15261908
Rep2_Lum1	Rep2	Lum1	36. [AK]	Robigus	22.39	0.43	5.8	4.07	1.68	5.41	3.8	1.56	48839	6778	0.41	0.14	22.11311374
Rep2_Lum1	Rep2	Lum1	43. [AR]	Robigus	22.33	0.39	4.94	3.15	1.56	4.6	2.93	1.45	44011	5513	0.39	0.13	22.05385573
Rep2_Lum2	Rep2	Lum2	50. [AY]	Robigus	22.35	0.26	5.95	4.18	1.03	5.54	3.89	0.96	79651	6581	0.26	0.08	22.10659058
Rep2_Lum2	Rep2	Lum2	57. [BF]	Robigus	23.13	0.37	3.62	2.72	1.29	3.49	2.62	1.25	77211	7349	0.17	0.1	22.87809576
Rep2_Lum2	Rep2	Lum2	63. [BL]	Robigus	22.3	0.25	4.97	3.14	1.04	4.62	2.92	0.96	53544	5127	0.23	0.1	22.05713512
Rep2_Lum2	Rep2	Lum2	69. [BR]	Robigus	22.53	0.31	6.49	4.92	1.26	6.09	4.62	1.19	46814	5767	0.3	0.13	22.28463024
Rep2_Lum2	Rep2	Lum2	75. [BX]	Robigus	22.46	0.28	6.8	5.15	1.08	6.36	4.82	1.01	38674	4324	0.27	0.12	22.21539259
Rep2_Lum2	Rep2	Lum2	81. [CD]	Robigus	22.28	0.27	7.63	5.77	1.05	7.08	5.36	0.97	69612	6780	0.25	0.1	22.03735294
Rep2_Lum2	Rep2	Lum2	88. [CK]	Robigus	22.14	0.31	5.57	3.56	1.26	5.14	3.28	1.16	60636	7934	0.31	0.13	21.89887765
rep1_Lumo1	rep1	Lumo1	7. [H]	Weebil	22.33	0.19	7.07	5.28	0.65	6.58	4.91	0.61	89477	6273	0.14	0.07	22.56260029
rep1_Lumo1	rep1	Lumo1	17. [R]	Weebil	22.77	0.57	5.25	3.95	2.27	4.98	3.75	2.16	32225	8484	0.4	0.23	23.00718355
rep1_Lumo1	rep1	Lumo1	28. [AC]	Weebil	22.78	0.27	5.94	4.66	0.87	5.64	4.42	0.82	93703	10669	0.26	0.11	23.01728772
rep1_Lumo1	rep1	Lumo1	30. [AE]	Weebil	22.32	0.45	6.11	4.3	1.77	5.68	4	1.65	63908	10290	0.34	0.16	22.55249613
rep1_Lumo1	rep1	Lumo1	38. [AM]	Weebil	22.43	0.29	6.81	5.13	0.91	6.36	4.79	0.85	92735	8544	0.18	0.1	22.66364194
rep1_Lumo2	rep1	Lumo2	49. [AX]	Weebil	22.38	0.34	8.13	6.39	1.33	7.58	5.96	1.24	93842	12271	0.28	0.13	22.7988233
rep1_Lumo2	rep1	Lumo2	51. [AZ]	Weebil	22.78	0.22	7.92	6.64	0.73	7.52	6.3	0.69	104342	9272	0.17	0.08	23.20630897
rep1_Lumo2	rep1	Lumo2	59. [BH]	Weebil	23.42	0.43	5.81	5.22	1.61	5.67	5.09	1.57	71864	14090	0.33	0.18	23.85828604
rep1_Lumo2	rep1	Lumo2	70. [BS]	Weebil	23.44	0.18	7.01	6.44	0.62	6.85	6.29	0.61	106274	7737	0.13	0.07	23.87866033
rep1_Lumo2	rep1	Lumo2	80. [CC]	Weebil	23.52	0.55	4.49	4	2	4.4	3.92	1.96	46249	14705	0.4	0.24	23.96015746
Rep2_Lum1	Rep2	Lum1	1. [B]	Weebil	22.35	0.45	5.82	4.05	1.74	5.42	3.77	1.62	30928	6304	0.42	0.19	22.0736084
Rep2_Lum1	Rep2	Lum1	8. [I]	Weebil	21.99	0.37	7.6	5.4	1.37	6.96	4.95	1.26	43507	6256	0.35	0.16	21.71806034
Rep2_Lum1	Rep2	Lum1	15. [P]	Weebil	22.66	0.37	4.45	3.03	1.4	4.2	2.86	1.32	40626	5005	0.19	0.11	22.37977478
Rep2_Lum1	Rep2	Lum1	21. [V]	Weebil	22.55	0.39	5.18	3.64	1.57	4.87	3.42	1.48	47791	8186	0.38	0.17	22.27113509
Rep2_Lum1	Rep2	Lum1	27. [AB]	Weebil	24.4	1.05	3.2	3.59	3.31	3.25	3.65	3.37	22786	8514	0.33	0.28	24.09825704
Rep2_Lum1	Rep2	Lum1	33. [AH]	Weebil	23.35	0.37	5.3	4.64	1.37	5.16	4.51	1.34	50250	9854	0.39	0.18	23.06124188
Rep2_Lum2	Rep2	Lum2	46. [AU]	Weebil	23.12	0.94	3.58	2.67	3.41	3.45	2.57	3.29	16138	4080	0.25	0.3	22.86820466
Rep2_Lum2	Rep2	Lum2	60. [BI]	Weebil	22.61	0.24	6	4.52	0.86	5.65	4.26	0.81	49625	3735	0.12	0.07	22.36375897
Rep2_Lum2	Rep2	Lum2	66. [BO]	Weebil	23.16	0.27	4.69	3.82	1.01	4.53	3.69	0.97	38309	4513	0.26	0.11	22.90776903
Rep2_Lum2	Rep2	Lum2	72. [BU]	Weebil	23.3	0.42	5.15	4.43	1.57	5	4.3	1.52	87361	10888	0.37	0.12	23.04624432
Rep2_Lum2	Rep2	Lum2	78. [CA]	Weebil	23.51	0.27	4.25	3.75	0.97	4.16	3.67	0.95	63368	7124	0.23	0.11	23.25395725
Rep2_Lum2	Rep2	Lum2	84. [CG]	Weebil	23.41	0.39	2.69	2.08	1.3	2.62	2.03	1.27	61522	8454	0.34	0.14	23.15504633
