## Additional file 14 for "A high-throughput delayed fluorescence method reveals underlying differences in the control of circadian rhythms in *Triticum aestivum* and *Brassica napus*"

Time	line	r1	r2	r3	r4	r5	r6	r7	DF	DF.SD
24.8576	Robigus	1.015173817	1.027196874	1.016225644	1.005200291	1.011183617	1.009099941	1.013469775	1.013935709	0.006953638
25.858	Robigus	1.011260494	1.022619158	1.01105835	1.006670725	1.006372355	1.007791126	1.008025615	1.010542546	0.005670285
26.8584	Robigus	1.01487136	1.026586896	1.016558329	1.008555924	1.014724597	1.011790977	1.01191475	1.015000405	0.005746298
27.8588	Robigus	1.01267512	1.023767144	1.014289498	1.007648969	1.014827341	1.011326419	1.009438206	1.013424671	0.005226491
28.8592	Robigus	1.009827853	1.022284471	1.012395604	1.005532788	1.012502371	1.009812019	1.006702968	1.011294011	0.005508768
29.8596	Robigus	1.007269721	1.020066794	1.008418314	1.002597469	1.014824339	1.011398225	1.00784871	1.010346225	0.005702517
30.86	Robigus	1.000388817	1.012804202	1.000493016	1.00094584	1.007323402	1.007326956	0.999242275	1.00407493	0.005113572
31.8604	Robigus	1.001750366	1.014940764	1.003249938	0.999607352	1.008737898	1.007822251	1.004821915	1.005847212	0.005139173
32.8608	Robigus	0.994408744	1.004282447	0.994391576	0.99604224	0.999121068	1.00150243	0.992796043	0.997506364	0.004244978
33.8612	Robigus	0.992815165	1.001992989	0.99272399	0.992341107	0.996236452	1.000567523	0.992728925	0.99562945	0.004099508
34.8616	Robigus	0.984721167	0.995586721	0.984291301	0.9881032	0.987139022	0.993864912	0.98381127	0.988216799	0.004733376
35.862	Robigus	0.985340713	0.993885615	0.984199982	0.985523017	0.986465754	0.99309712	0.985729488	0.987748813	0.003986142
36.8624	Robigus	0.984633962	0.993667928	0.986356802	0.984835173	0.98592306	0.992331391	0.985530552	0.987611267	0.003748041
37.8628	Robigus	0.979977014	0.98754037	0.980119935	0.979477576	0.978895828	0.987766269	0.980221997	0.981999855	0.003888712
38.8632	Robigus	0.980333587	0.989057927	0.980225596	0.979682341	0.981386732	0.986826683	0.985171928	0.983240685	0.003743223
39.8636	Robigus	0.979000738	0.985203854	0.979520322	0.978668985	0.976690344	0.983870176	0.980352315	0.98047239	0.003015915
40.864	Robigus	0.981639821	0.989024323	0.982839591	0.981076142	0.980837544	0.986898261	0.986639371	0.984136436	0.003315288
41.8644	Robigus	0.98393343	0.992284315	0.985600177	0.984707954	0.981504869	0.988052441	0.988899974	0.986426166	0.003585847
42.8648	Robigus	0.98288871	0.989570934	0.987048998	0.98235808	0.978544439	0.985691828	0.986050645	0.984593376	0.003620048
43.8652	Robigus	0.988695666	0.996559559	0.993852998	0.98695359	0.984679334	0.990744822	0.996730656	0.991173804	0.00471481
44.8656	Robigus	0.987258818	1.001197037	0.995993088	0.987529199	0.983094257	0.989477576	0.993610808	0.991165826	0.006142689
45.866	Robigus	0.994549204	1.000787752	1.001478472	0.991086921	0.986834244	0.992115262	0.998564567	0.995059489	0.005456903
46.8664	Robigus	1.003646016	1.008012423	1.009765952	0.993874903	0.994365423	0.99615202	1.00693766	1.001822057	0.006853591
47.8668	Robigus	1.007664114	1.010886375	1.009973945	0.996248113	0.992971116	0.998031159	1.0069001	1.003239275	0.007282978
48.8672	Robigus	1.014950564	1.016006675	1.014114083	1.000802875	1.00154876	1.000997907	1.011686934	1.008586828	0.007111359
49.8676	Robigus	1.016890128	1.017387294	1.011564115	1.004654922	0.997920618	1.005066888	1.009005124	1.008927013	0.007026616
50.868	Robigus	1.014284281	1.015429733	1.005817077	1.002236333	0.9992627	1.005436284	1.008000243	1.007209522	0.0059332
51.8684	Robigus	1.016972011	1.01556564	1.006194192	1.005443043	1.004571278	1.009143533	1.010663235	1.009793276	0.004919021
52.8688	Robigus	1.009093737	1.006635352	0.996818482	1.005127398	0.998969364	1.005916339	1.000440733	1.003285915	0.00454267
53.8692	Robigus	1.006585904	1.001709826	0.995389501	1.004203788	1.003392262	1.008350138	1.003945503	1.003368132	0.004135522
54.8696	Robigus	0.995203256	0.993039162	0.988102429	1.000745707	0.995520322	1.003911563	0.992050552	0.995510427	0.005339132
55.87	Robigus	0.993671355	0.98625059	0.987065713	0.998964528	0.995557038	1.000931319	0.991202437	0.993377569	0.005604674
56.8704	Robigus	0.987446051	0.978286932	0.98112048	0.99686242	0.988783292	0.998002426	0.985525669	0.988003896	0.007385855
57.8708	Robigus	0.981661114	0.975119025	0.979583137	0.993082331	0.988352221	0.992321709	0.986201119	0.985188665	0.006701824
58.8712	Robigus	0.977779581	0.971709774	0.980711478	0.990215068	0.985255276	0.987711712	0.978989278	0.981767452	0.006386896
59.8716	Robigus	0.972351126	0.968545676	0.977505529	0.988071554	0.985077395	0.984408234	0.980348565	0.979472583	0.007123505
60.872	Robigus	0.97471669	0.969692289	0.978743654	0.987792961	0.985711255	0.983770832	0.984281652	0.980672762	0.006563444
61.8724	Robigus	0.969994317	0.967020623	0.976287398	0.983502917	0.980912911	0.979641392	0.979417478	0.976682434	0.006039997
62.8728	Robigus	0.972390065	0.970329864	0.980751651	0.985921648	0.984822794	0.980996183	0.989056137	0.980609763	0.006960797
63.8732	Robigus	0.971649113	0.969924343	0.979405724	0.984374357	0.982837881	0.980789669	0.983423593	0.978914954	0.005815227
64.8736	Robigus	0.973589632	0.97135097	0.983276132	0.982127361	0.982669147	0.980832551	0.984202048	0.97972112	0.005100449
65.874	Robigus	0.981409072	0.9797722	0.995533552	0.986233564	0.992055591	0.985411051	0.998394805	0.988401405	0.007083858
66.8744	Robigus	0.988273417	0.987797762	1.002415096	0.989125232	0.993950962	0.989130944	0.999543536	0.992890993	0.005939561
67.8748	Robigus	0.987928157	0.987837099	1.004564595	0.989723418	0.992162361	0.987724067	0.998383981	0.992617668	0.006498155
68.8752	Robigus	0.999876771	0.999162228	1.014724703	0.993477313	1.001040792	0.991985087	1.007412075	1.001096996	0.007873124
69.8756	Robigus	1.010454271	1.005117013	1.022881004	0.997548468	1.007096688	0.999464045	1.018036228	1.008656817	0.009277198
70.876	Robigus	1.010549952	1.006809171	1.021974729	1.001913643	1.007957538	1.001424961	1.013235217	1.009123602	0.007095306
71.8764	Robigus	1.016334456	1.011850825	1.026092168	1.005893917	1.011321401	1.004679047	1.014456674	1.012946927	0.007170526
72.8768	Robigus	1.018809493	1.016086205	1.022319764	1.009275763	1.016487535	1.006880914	1.016761204	1.015231554	0.005368066
73.8772	Robigus	1.015240214	1.014294624	1.018511664	1.010987169	1.017149123	1.011489067	1.011106486	1.014111192	0.003043157
74.8776	Robigus	1.010435315	1.0081521	1.012510158	1.008571423	1.013286478	1.007297316	1.003778643	1.009147348	0.003257493
75.878	Robigus	1.006726172	1.00654981	1.011115328	1.010883725	1.01542343	1.011403579	1.005899739	1.009714541	0.00347064
76.8784	Robigus	0.995120603	0.992254365	0.998382264	1.001427482	1.005430234	1.002737085	0.989864658	0.997888099	0.005729187
77.8788	Robigus	0.991537175	0.987641363	0.997017538	1.002311413	1.007134732	0.999565373	0.992819571	0.996861024	0.006736377
78.8792	Robigus	0.980535675	0.97981789	0.990018985	0.996718733	1.00000475	0.993985946	0.982144814	0.989032399	0.008261593
79.8796	Robigus	0.975783296	0.975550921	0.982728565	0.991152209	0.997575211	0.987906388	0.978165519	0.984123159	0.008417769
80.88	Robigus	0.975219496	0.972420895	0.98732493	0.990160162	0.994301335	0.984210609	0.978211188	0.983121231	0.008108044
81.8804	Robigus	0.9718638	0.967746115	0.981243827	0.983203674	0.989902009	0.977696472	0.973964396	0.977945756	0.007510118
82.8808	Robigus	0.974672534	0.969996777	0.984899276	0.985460725	0.990886133	0.979739035	0.978620636	0.980610731	0.007072676
83.8812	Robigus	0.967513744	0.964110253	0.979931144	0.982116352	0.985271167	0.973578962	0.973467254	0.975141268	0.007738595
84.8816	Robigus	0.972259934	0.969571428	0.982714168	0.980713377	0.985469975	0.973649047	0.976900598	0.977325504	0.005864162
85.882	Robigus	0.975850528	0.970103715	0.986761983	0.982567603	0.987837457	0.973184786	0.985140578	0.980206664	0.007088383
86.8824	Robigus	0.979545521	0.97056922	0.989328285	0.982197919	0.986554939	0.975880309	0.98254377	0.980945709	0.0063396
87.8828	Robigus	0.984228941	0.975742123	0.992070164	0.984275023	0.986461396	0.976744451	0.987803587	0.983903669	0.005867309
88.8832	Robigus	0.990359869	0.980010275	0.999654389	0.988432686	0.991048477	0.982802349	0.993592954	0.989414428	0.006570164
89.8836	Robigus	0.993499724	0.983437713	1.001979428	0.987505792	0.992162816	0.983206593	0.995391167	0.991026176	0.006801483
90.884	Robigus	1.001918328	0.988626667	1.007302903	0.994073386	0.99882015	0.988254163	1.004267092	0.997608956	0.007517036
91.8844	Robigus	1.008081604	0.996065325	1.012915507	0.997263042	1.003327498	0.992583953	1.00465173	1.002126951	0.007201115
92.8848	Robigus	1.010723289	0.996703001	1.01692202	0.998695914	1.004263959	0.99569646	1.003222651	1.003746756	0.00777533
93.8852	Robigus	1.013409294	1.00474993	1.013588244	1.002342204	1.00690209	0.999445458	1.004335986	1.006396172	0.005367608
94.8856	Robigus	1.016177586	1.009920313	1.011728036	1.006887341	1.011803426	1.005657073	1.011103298	1.010468153	0.003479467
95.886	Robigus	1.011976955	1.011312957	1.007284481	1.008495539	1.008388317	1.005122152	0.999648587	1.007461284	0.004157258
96.8864	Robigus	1.008080483	1.007460232	0.997812953	1.005408694	1.008302077	1.004910033	0.992143656	1.003445447	0.006146052
97.8868	Robigus	1.006036401	1.006532529	0.996086479	1.005886341	1.009235797	1.005193665	0.992640046	1.003087323	0.006175204
98.8872	Robigus	0.996090189	0.999314361	0.986423025	0.999598904	1.000548885	0.998441065	0.983578593	0.994856432	0.006921608
99.8876	Robigus	0.989775748	0.991238352	0.982797124	0.995644883	1.000624024	0.994488622	0.980644006	0.99074468	0.007094603
100.888	Robigus	0.981544264	0.98484122	0.978587562	0.989703965	0.99497557	0.989551178	0.976764652	0.985138344	0.006622263
101.8884	Robigus	0.978683614	0.978258369	0.97543067	0.984214609	0.991551154	0.98489769	0.97245736	0.980784781	0.006498777
102.8888	Robigus	0.976889857	0.975505984	0.976294435	0.984412308	0.991977077	0.982917709	0.977369915	0.980766755	0.006025421
103.8892	Robigus	0.970893663	0.970583926	0.970294345	0.978681054	0.984369684	0.979203393	0.968745555	0.97468166	0.005998962
104.8896	Robigus	0.974504029	0.969941717	0.971302204	0.980378847	0.984515773	0.97775914	0.979015946	0.976773951	0.005175265
105.89	Robigus	0.970105995	0.964477567	0.97035262	0.980167873	0.97869486	0.973882352	0.971351105	0.97271891	0.005397066
106.8904	Robigus	0.971402023	0.965748703	0.976861523	0.978769745	0.980368411	0.974363248	0.974988021	0.974643096	0.00490819
107.8908	Robigus	0.970756176	0.96283584	0.976514925	0.983426065	0.980857485	0.975775015	0.980422089	0.975798228	0.00706069
108.8912	Robigus	0.975026469	0.962500874	0.981945932	0.981039605	0.980632717	0.975517976	0.980167243	0.976690116	0.006827059
109.8916	Robigus	0.980396981	0.968102427	0.987925629	0.983854205	0.985007208	0.979588932	0.990196546	0.982153133	0.007258778
110.892	Robigus	0.982245276	0.967590637	0.99072629	0.982984392	0.981979117	0.979945091	0.984907486	0.981482613	0.007019138
111.8924	Robigus	0.98891892	0.972722771	0.999738323	0.988138107	0.990141656	0.986379516	0.998769565	0.989258408	0.008982914
112.8928	Robigus	0.996024283	0.978348356	1.004375246	0.993070701	0.99091729	0.989640223	0.99586247	0.99260551	0.007915684
113.8932	Robigus	0.998976991	0.982259556	1.009571966	0.994408486	0.993020263	0.991536335	1.001674105	0.9959211	0.008615379
114.8936	Robigus	1.007961309	0.990138688	1.016668925	1.001588821	1.000099157	0.998953431	1.009099433	1.003501395	0.008554646
115.894	Robigus	1.00778439	0.993232748	1.013899258	0.999706086	0.999911261	0.998672988	1.003017014	1.002317678	0.006744603
116.8944	Robigus	1.01141999	1.002752849	1.016080381	1.005533105	1.006732776	1.00237771	1.013662595	1.008365629	0.00539988
117.8948	Robigus	1.012518149	1.007215304	1.01351095	1.00612169	1.00595615	1.005933732	1.004612563	1.00798122	0.003531928
118.8952	Robigus	1.015492148	1.009723517	1.010043564	1.005647705	1.004179153	1.005325874	1.00112173	1.007361956	0.00474382
119.8956	Robigus	1.014955597	1.010058148	1.005371269	1.006557717	1.006573577	1.005985678	1.004193668	1.007670808	0.00368394
120.896	Robigus	1.007680726	1.007465632	0.997610298	0.999968006	0.999910993	1.002899683	0.992998647	1.001219141	0.005283178
121.8964	Robigus	1.005615088	1.007235505	0.994738448	1.000132446	1.001502761	1.0041659	0.996853115	1.001463324	0.004584574
122.8968	Robigus	0.996393875	0.999185737	0.985303553	0.996879994	0.99397959	0.999414106	0.982914854	0.993438816	0.006665008
123.8972	Robigus	0.992724992	0.995834988	0.979485225	0.989703793	0.990758727	0.99522576	0.980248099	0.989140226	0.006707337
124.8976	Robigus	0.985720301	0.988863561	0.974970205	0.988187637	0.985582531	0.992223786	0.978722612	0.984895805	0.006028485
125.898	Robigus	0.980422864	0.982710922	0.968007933	0.982224722	0.981310285	0.986861891	0.970654229	0.978884692	0.006876596
126.8984	Robigus	0.978454341	0.979892271	0.966169224	0.983048913	0.978759295	0.981283868	0.975811034	0.977631278	0.005544458
127.8988	Robigus	0.970355131	0.971678136	0.965452212	0.981701188	0.973682144	0.979064751	0.969028963	0.972994646	0.005692654
128.8992	Robigus	0.967113114	0.968470807	0.96136287	0.975973611	0.970732115	0.973985783	0.967674375	0.969330382	0.004824397
129.8996	Robigus	0.969274284	0.967755112	0.963835087	0.979430985	0.972847249	0.97564228	0.977421148	0.972315164	0.005627485
130.9	Robigus	0.965385681	0.964970885	0.964505181	0.974095643	0.967285439	0.971096412	0.969565566	0.968129258	0.003601232
131.9004	Robigus	0.966639581	0.966135905	0.964433247	0.979016728	0.970898864	0.970816192	0.979452235	0.971056107	0.006076253
132.9008	Robigus	0.965381356	0.963328192	0.967737313	0.978784534	0.968017095	0.969175121	0.975888302	0.969758845	0.005582861
133.9012	Robigus	0.969015318	0.969474278	0.971500934	0.983652738	0.970301164	0.973114462	0.986757672	0.974830938	0.007270264
134.9016	Robigus	0.973489504	0.970064046	0.976553508	0.982188766	0.971979206	0.973419688	0.985939592	0.976233473	0.005793445
135.902	Robigus	0.977892758	0.974116487	0.982422803	0.98132786	0.975402906	0.977556215	0.992292185	0.980144459	0.006120273
136.9024	Robigus	0.983514826	0.980580975	0.987231949	0.987600615	0.978273254	0.982482833	0.999007397	0.985527407	0.006823045
137.9028	Robigus	0.98771805	0.98539826	0.990590731	0.986652015	0.978662482	0.98173222	0.999170672	0.987132061	0.006600031
138.9032	Robigus	1.000045229	0.993728502	0.997282385	0.994440973	0.984058221	0.989854164	1.008619558	0.995432719	0.007777924
139.9036	Robigus	1.001285466	0.997444846	0.995570356	0.993765387	0.98436197	0.989966263	1.001847458	0.994891678	0.006226899
140.904	Robigus	1.006615375	1.006191679	1.000000989	1.000174524	0.989288384	0.999289226	1.010202999	1.001680454	0.006852106
141.9044	Robigus	1.011645966	1.01241686	0.999297842	0.999622104	0.989359474	1.001606248	1.002348588	1.002328155	0.007893218
142.9048	Robigus	1.013865714	1.017574954	0.995879421	1.003097681	0.988607539	1.003896058	1.006236986	1.004165479	0.009917331
143.9052	Robigus	1.010272937	1.015115109	0.988877243	0.99468053	0.985114419	1.002167215	0.992943343	0.998452971	0.011145499
144.9056	Robigus	1.012105512	1.01910726	0.986570716	0.996826262	0.986847648	1.00472857	0.997095998	1.000468852	0.012276586
145.906	Robigus	1.00501745	1.016221134	0.978898905	0.990726723	0.982243017	1.00065421	0.986317317	0.994296965	0.013508219
146.9064	Robigus	0.997441984	1.014599398	0.973546356	0.98575225	0.981244541	0.997085214	0.988947679	0.99123106	0.013333144
147.9068	Robigus	0.989855447	1.009999262	0.970017611	0.979328816	0.977506326	0.992662326	0.977443468	0.985259037	0.013395712
148.9072	Robigus	0.985719406	1.007651324	0.966425669	0.976444532	0.978786584	0.989217197	0.978404509	0.983235603	0.012973704
149.9076	Robigus	0.976443446	1.002581786	0.965466913	0.973260529	0.976269391	0.986339511	0.96950634	0.978552559	0.0124417
150.908	Robigus	0.974968984	1.002033716	0.965452539	0.972133974	0.97624375	0.981909103	0.975360491	0.978300365	0.011571204
24.8576	Paragon	1.053531779	1.026335413	1.038593199	1.028075506	1.032253448	1.034644769	1.020637687	1.033438829	0.010616391
25.858	Paragon	1.049588603	1.02120126	1.035385445	1.025496612	1.029286527	1.033012836	1.017640327	1.03023023	0.010586087
26.8584	Paragon	1.052788302	1.024307866	1.040335528	1.025779332	1.03312241	1.035477838	1.02045622	1.033181071	0.011078129
27.8588	Paragon	1.047976351	1.022077703	1.039874997	1.02605685	1.033361105	1.036086637	1.019674004	1.032158235	0.010176284
28.8592	Paragon	1.044874985	1.019768423	1.035812554	1.019529682	1.030109956	1.032059852	1.016245889	1.028343049	0.010356769
29.8596	Paragon	1.040288373	1.017076765	1.034989109	1.020379733	1.03027695	1.031851114	1.019655308	1.027788193	0.008818283
30.86	Paragon	1.031361132	1.0105995	1.026181667	1.010131895	1.022773996	1.024212734	1.006616105	1.018839575	0.009558434
31.8604	Paragon	1.031702241	1.010803083	1.02646775	1.014056957	1.021924778	1.023383722	1.013512401	1.020264419	0.007696657
32.8608	Paragon	1.02265713	1.002886076	1.017476558	1.002388775	1.011953581	1.014831007	0.99973611	1.010275605	0.00872364
33.8612	Paragon	1.021921177	1.00125733	1.015956946	1.00252367	1.00938814	1.009741099	1.000149396	1.008705394	0.008120686
34.8616	Paragon	1.015941839	0.993041067	1.008962109	0.9933989	1.000679274	1.003593806	0.990415371	1.000861767	0.009367554
35.862	Paragon	1.018610314	0.993431173	1.007232014	0.997153917	0.998261037	1.000089613	0.992550037	1.001046872	0.009135625
36.8624	Paragon	1.01745814	0.993552419	1.008762923	1.000351181	0.999611124	0.999776853	0.99544876	1.002137343	0.008288619
37.8628	Paragon	1.012053028	0.989926443	1.003731322	0.99081331	0.992757328	0.993153333	0.988667143	0.995871701	0.008694221
38.8632	Paragon	1.012063053	0.990438147	1.004451036	0.998232694	0.996058717	0.994374463	0.997579374	0.999028212	0.007145052
39.8636	Paragon	1.006367224	0.9905475	1.001506536	0.992624268	0.992229293	0.991531205	0.988294288	0.994728616	0.006597702
40.864	Paragon	1.006773854	0.992840338	1.005842307	1.004659964	0.998340067	0.993584186	0.997437356	0.999925439	0.005822943
41.8644	Paragon	1.007738641	0.998547477	1.009536646	1.00483308	1.00026201	0.998078259	0.996288857	1.002183567	0.005171416
42.8648	Paragon	1.004173173	0.99768255	1.008938387	0.999642284	0.997134366	0.995556826	0.995864446	0.999856005	0.004961854
43.8652	Paragon	1.005157541	1.004712995	1.013921881	1.011052255	1.003238662	1.000776744	1.009648061	1.006929734	0.004704829
44.8656	Paragon	1.003728026	1.007476326	1.013275311	1.005570968	1.000256042	1.000281612	1.002294051	1.004697477	0.004618923
45.866	Paragon	1.008844191	1.014528421	1.014442018	1.010130907	1.00359625	1.000880962	1.007995187	1.008631134	0.005109774
46.8664	Paragon	1.013409981	1.022887468	1.023079328	1.023014159	1.006702174	1.006179096	1.016656045	1.01598975	0.007492108
47.8668	Paragon	1.013078628	1.026854197	1.02561571	1.016237796	1.00517076	1.004179436	1.014317919	1.015064921	0.008874809
48.8672	Paragon	1.019594896	1.034257071	1.030544966	1.025744351	1.007712833	1.004700643	1.024505203	1.021008566	0.011149314
49.8676	Paragon	1.019128135	1.03525674	1.033075112	1.023227707	1.005103982	1.004351162	1.01895449	1.019871047	0.012128885
50.868	Paragon	1.018356357	1.033358975	1.030803268	1.019624592	1.005275894	1.005089981	1.018938927	1.018778285	0.011013636
51.8684	Paragon	1.018043823	1.032574843	1.032864704	1.025442068	1.008674955	1.010005725	1.026932217	1.022076905	0.010025576
52.8688	Paragon	1.012702528	1.025269104	1.029450384	1.01107638	1.003315727	1.008226103	1.013130957	1.014738741	0.009312757
53.8692	Paragon	1.009376791	1.019943988	1.02243494	1.014209946	1.002567935	1.00707173	1.01972178	1.013618158	0.007508978
54.8696	Paragon	1.003255492	1.009353092	1.016150659	0.999654434	0.996908436	1.002860291	1.003900021	1.004583204	0.006389453
55.87	Paragon	0.997143014	1.003774386	1.00790874	1.000585224	0.991824725	0.9958413	1.005329475	1.000343838	0.005730106
56.8704	Paragon	0.991779458	0.995296271	1.003812545	0.990119402	0.98422119	0.989011278	0.996762114	0.993000322	0.006312718
57.8708	Paragon	0.987014786	0.990229736	0.99784835	0.990261827	0.977797643	0.982002992	0.996182888	0.988762603	0.007199411
58.8712	Paragon	0.982369226	0.985678967	0.994168389	0.980671164	0.972378055	0.976446494	0.988680574	0.982913267	0.007367966
59.8716	Paragon	0.977553207	0.982668249	0.989745578	0.9841002	0.969609729	0.970325827	0.988701815	0.980386372	0.008176371
60.872	Paragon	0.97385419	0.985887622	0.990041562	0.988176066	0.973586382	0.973818534	0.995049038	0.982916199	0.00900375
61.8724	Paragon	0.96930174	0.983597074	0.982077773	0.978408857	0.969580517	0.970179809	0.98690332	0.97714987	0.007416597
62.8728	Paragon	0.968116853	0.987661486	0.983143306	0.988140275	0.970904476	0.969909134	0.99635043	0.980603709	0.010995389
63.8732	Paragon	0.968539167	0.989706122	0.983155161	0.982586243	0.968876538	0.971533126	0.990321618	0.979245425	0.00948835
64.8736	Paragon	0.967436468	0.991508923	0.982032705	0.979410417	0.971454433	0.970206649	0.989820569	0.978838595	0.009580493
65.874	Paragon	0.972126776	1.000596203	0.985872692	0.989763804	0.979909324	0.973860758	1.004778058	0.986701088	0.012605093
66.8744	Paragon	0.975478692	1.009818009	0.992293605	0.993248678	0.979910032	0.978330071	1.006078482	0.990736796	0.013614628
67.8748	Paragon	0.977594585	1.011490182	0.994290373	0.9864369	0.97930168	0.974498452	1.002829573	0.989491678	0.013930581
68.8752	Paragon	0.982561396	1.019432428	0.998164043	0.995777139	0.987897113	0.979238802	1.012270965	0.996477413	0.01496747
69.8756	Paragon	0.986194969	1.027106992	1.006107051	1.006824949	0.991007724	0.985774996	1.022496699	1.003644768	0.016860045
70.876	Paragon	0.98690471	1.027406885	1.008598877	1.005781443	0.990509083	0.984924913	1.017284476	1.003058627	0.016230589
71.8764	Paragon	0.990290686	1.031243725	1.013703719	1.009167005	0.995914732	0.988299816	1.019645955	1.006895091	0.016067661
72.8768	Paragon	0.988812574	1.029685361	1.014731921	1.018294169	1.003014764	0.995310646	1.02517293	1.010717481	0.015377417
73.8772	Paragon	0.988828104	1.027769095	1.017656821	1.020695291	1.006039246	1.002650205	1.021042676	1.012097348	0.013526898
74.8776	Paragon	0.984216805	1.021484723	1.014985628	1.011551354	1.007025289	1.004185154	1.014179384	1.008232619	0.011987482
75.878	Paragon	0.983436608	1.017052788	1.011586377	1.018528189	1.015514022	1.012206168	1.020703006	1.011289594	0.012706867
76.8784	Paragon	0.976949891	1.005482058	1.004761029	1.001277143	1.009665099	1.008065045	1.001043838	1.001034872	0.011088364
77.8788	Paragon	0.976303023	0.997423962	0.997837406	1.005513363	1.010403903	1.010418419	1.007110886	1.000715852	0.012020946
78.8792	Paragon	0.972876188	0.989735575	0.988414322	0.992469569	1.003066829	1.005556165	0.990382601	0.991785893	0.010742942
79.8796	Paragon	0.971262855	0.984073672	0.9821497	0.991302761	1.000381593	0.999312925	0.987186595	0.987952871	0.010186711
80.88	Paragon	0.969027275	0.979801942	0.977834834	0.988458833	0.996250292	0.996436045	0.984830626	0.984662835	0.010016952
81.8804	Paragon	0.966148377	0.97704568	0.971164353	0.979040049	0.98985003	0.989350202	0.976835599	0.978490613	0.008737855
82.8808	Paragon	0.966033143	0.97610767	0.967548437	0.984874294	0.988307813	0.988470533	0.984542886	0.979412111	0.009556949
83.8812	Paragon	0.963246474	0.969487017	0.963073455	0.973527169	0.980068298	0.980476585	0.969893778	0.971396111	0.007115571
84.8816	Paragon	0.965000304	0.973574664	0.962852806	0.971698426	0.978908808	0.977781326	0.972112053	0.971704055	0.005997114
85.882	Paragon	0.964722814	0.973169019	0.961384753	0.973808135	0.979735681	0.97571192	0.97900617	0.972505499	0.006966511
86.8824	Paragon	0.965533712	0.973441711	0.962017326	0.96750953	0.975263702	0.973344192	0.965415882	0.968932294	0.005060352
87.8828	Paragon	0.966488312	0.976163992	0.96224494	0.969556389	0.976216673	0.971251462	0.969487736	0.970201358	0.005014251
88.8832	Paragon	0.967999299	0.980898046	0.963933564	0.974024523	0.976733793	0.971787589	0.972844099	0.972602988	0.005552299
89.8836	Paragon	0.968153448	0.985278231	0.964943214	0.972375725	0.976020502	0.971007756	0.97067116	0.97263572	0.006546406
90.884	Paragon	0.971009045	0.989901739	0.968568476	0.980715966	0.977276912	0.973729283	0.981167681	0.9774813	0.007231502
91.8844	Paragon	0.972498734	0.995956624	0.972251769	0.987856164	0.98095548	0.978008058	0.981766182	0.981327573	0.008448868
92.8848	Paragon	0.973226498	0.999527169	0.974538169	0.989154969	0.982643384	0.979879799	0.983257269	0.983175323	0.009017286
93.8852	Paragon	0.974757629	1.001459371	0.976371909	0.996256979	0.986271554	0.982702456	0.987941688	0.986537369	0.009797833
94.8856	Paragon	0.975821247	1.007686952	0.979611446	1.006124476	0.994370546	0.991234684	0.998863055	0.993387487	0.012251806
95.886	Paragon	0.978409264	1.011242238	0.980953259	1.006803386	1.001211066	0.997260357	0.993898813	0.995682626	0.012364809
96.8864	Paragon	0.977747295	1.009703477	0.981750653	1.010017344	1.003644826	1.001821004	0.993991867	0.996953781	0.012977343
97.8868	Paragon	0.977780379	1.006860401	0.981134193	1.013792937	1.010143096	1.008434835	0.999926786	0.999724661	0.014493929
98.8872	Paragon	0.977036466	1.000461994	0.979760019	1.00574403	1.00992757	1.011564809	0.992621758	0.99673095	0.014036388
99.8876	Paragon	0.976958875	0.995718426	0.978189773	1.005346914	1.011070758	1.009679173	0.990694421	0.995379763	0.014182833
100.888	Paragon	0.975900101	0.986884958	0.975040012	1.002209562	1.010060812	1.009517744	0.986478288	0.992298782	0.01494532
101.8884	Paragon	0.975301634	0.981390282	0.974315801	0.994284777	1.008161979	1.004982575	0.980057527	0.988356368	0.014075983
102.8888	Paragon	0.975348684	0.97536852	0.97466032	0.990752281	1.007135666	1.002058539	0.981004653	0.98661838	0.013567862
103.8892	Paragon	0.973480761	0.970830746	0.971698072	0.981735533	0.999802937	0.995544325	0.968648313	0.98024867	0.012653854
104.8896	Paragon	0.973351498	0.965886127	0.970964256	0.982290333	0.999580455	0.991515159	0.970860736	0.979206938	0.012419145
105.89	Paragon	0.972642858	0.960237915	0.969794957	0.974807871	0.99251444	0.985372099	0.962310383	0.97395436	0.011678424
106.8904	Paragon	0.974330575	0.958885333	0.970195959	0.974084241	0.98976021	0.982258575	0.960201207	0.972816586	0.011107295
107.8908	Paragon	0.972913976	0.959998171	0.971619581	0.97140987	0.983780753	0.978050695	0.959485225	0.971036896	0.008859043
108.8912	Paragon	0.974612061	0.956621359	0.969582415	0.969293778	0.980088531	0.974041506	0.956820851	0.968722929	0.008956544
109.8916	Paragon	0.97518904	0.9561716	0.973666489	0.972304035	0.977523717	0.973498877	0.960643667	0.969856775	0.008094734
110.892	Paragon	0.975683274	0.955229786	0.973045844	0.968285619	0.971747987	0.969095916	0.954650705	0.966819876	0.008478959
111.8924	Paragon	0.975985594	0.959353826	0.974423596	0.972527248	0.971734718	0.970215712	0.960035317	0.969182287	0.006742819
112.8928	Paragon	0.978159772	0.961951527	0.978082923	0.971765431	0.970771682	0.970999454	0.960773331	0.970357732	0.006899761
113.8932	Paragon	0.979107554	0.96387499	0.979007084	0.974456984	0.970370155	0.969752716	0.96100262	0.971081729	0.007004946
114.8936	Paragon	0.981607579	0.96907116	0.981259271	0.978640488	0.971796545	0.975783615	0.968614513	0.97525331	0.005514289
115.894	Paragon	0.97988586	0.973602562	0.982801056	0.976071263	0.972797522	0.97787796	0.964680096	0.975388046	0.005865272
116.8944	Paragon	0.983037752	0.979110406	0.98670089	0.982809048	0.976436616	0.98192605	0.973855997	0.980553823	0.004374569
117.8948	Paragon	0.982892197	0.982042435	0.990713981	0.983331714	0.977645589	0.98595971	0.973002246	0.982226839	0.005682492
118.8952	Paragon	0.984327992	0.985462552	0.989889855	0.984498904	0.981510776	0.991078686	0.974596902	0.98448081	0.005481635
119.8956	Paragon	0.983116638	0.987245592	0.992835116	0.984416444	0.985388935	0.996740914	0.980427656	0.987167328	0.005720501
120.896	Paragon	0.98336709	0.986722346	0.99419309	0.982104122	0.987447054	1.000324164	0.976742992	0.987271551	0.007867746
121.8964	Paragon	0.983316616	0.987896584	0.995864459	0.983273205	0.991932977	1.004301168	0.980928031	0.98964472	0.008350753
122.8968	Paragon	0.983843677	0.985744647	0.99682454	0.980468915	0.993397836	1.004944386	0.976944381	0.988881197	0.009916244
123.8972	Paragon	0.984214354	0.983532813	0.994811198	0.980293184	0.992396947	1.003749763	0.977978828	0.988139584	0.009199185
124.8976	Paragon	0.981959959	0.980240628	0.994645711	0.977030137	0.993449624	1.004031128	0.97605204	0.986772747	0.010646592
125.898	Paragon	0.98188994	0.976482318	0.993830972	0.976786224	0.990077643	0.996909326	0.975999817	0.984568034	0.008897445
126.8984	Paragon	0.979782566	0.974589137	0.991988361	0.976577834	0.988063997	0.990412246	0.975665865	0.982440001	0.007475618
127.8988	Paragon	0.981982625	0.972572219	0.995086328	0.975789787	0.985832901	0.985425458	0.974342107	0.981575918	0.007984479
128.8992	Paragon	0.980219398	0.969284471	0.9997498	0.972801864	0.982792224	0.981218822	0.973154301	0.979888697	0.010106082
129.8996	Paragon	0.981642884	0.968318994	1.001706269	0.974536851	0.982750698	0.979706661	0.978212293	0.980982093	0.01036219
130.9	Paragon	0.980746951	0.965051609	0.998249139	0.970555064	0.978609642	0.975411394	0.971943171	0.977223853	0.010647395
131.9004	Paragon	0.98122843	0.964145964	0.989254776	0.972477346	0.978034373	0.972702321	0.974295342	0.976019793	0.007893766
132.9008	Paragon	0.980033537	0.96158885	0.978213649	0.970692095	0.976361081	0.971177093	0.971738549	0.972829265	0.006167125
133.9012	Paragon	0.98543858	0.962257113	0.968693242	0.973455375	0.978584571	0.969632956	0.975325868	0.973341101	0.007483349
134.9016	Paragon	0.982658146	0.962671834	0.958810915	0.972470334	0.977515837	0.968935668	0.975989792	0.971293218	0.008436233
135.902	Paragon	0.988541291	0.963243215	0.954975292	0.97392149	0.97782298	0.967737905	0.977951431	0.972027658	0.011040193
136.9024	Paragon	0.990720228	0.965669222	0.952125641	0.977272409	0.977895009	0.97077427	0.983853204	0.974044283	0.012654462
137.9028	Paragon	0.988510949	0.965800334	0.952288576	0.976052195	0.976480209	0.968541868	0.982522431	0.972885223	0.011925288
138.9032	Paragon	0.99608167	0.968968181	0.954414043	0.978689589	0.977391595	0.97411261	0.989358459	0.977002307	0.013557423
139.9036	Paragon	0.996336357	0.971004916	0.957498066	0.978498796	0.977337458	0.974567286	0.987231759	0.977496377	0.012256996
140.904	Paragon	1.006217903	0.976324373	0.963500029	0.983813984	0.979903276	0.981229482	0.995237591	0.983746662	0.01368166
141.9044	Paragon	1.006218725	0.977874013	0.967171919	0.983190325	0.980596673	0.984992433	0.995709462	0.98510765	0.01262359
142.9048	Paragon	1.012822929	0.981853705	0.969825986	0.985703098	0.984282543	0.986948952	1.001558416	0.988999376	0.014031446
143.9052	Paragon	1.011958678	0.983545353	0.973451116	0.984437496	0.981013209	0.990875996	1.001314359	0.989513744	0.013143708
144.9056	Paragon	1.016007316	0.990321574	0.975998178	0.988753997	0.98546245	0.994171675	1.007992163	0.994101051	0.013650808
145.906	Paragon	1.022457696	0.991412653	0.978856071	0.986073738	0.985010537	0.995690785	1.007068974	0.99522435	0.015014843
146.9064	Paragon	1.013691792	0.995200519	0.980751277	0.98726331	0.986648207	0.994974399	1.013786811	0.996045188	0.013085337
147.9068	Paragon	1.007172701	0.997197144	0.984146479	0.984764191	0.987467763	0.992966884	1.014229763	0.995420704	0.011582931
148.9072	Paragon	1.013362788	0.999504648	0.98560245	0.988354767	0.988637467	0.996860228	1.016489528	0.998401697	0.012347053
149.9076	Paragon	1.024756858	1.004351786	0.986927226	0.987304168	0.990544805	0.997494673	1.011801178	1.000454385	0.014126934
150.908	Paragon	1.015319891	1.008982965	0.990744189	0.991651335	0.99242228	0.996779022	1.009851767	1.000821636	0.010254196
